# A common pattern of influenza A virus single cell gene expression heterogeneity governs the innate antiviral response to infection

**DOI:** 10.1101/858373

**Authors:** J. Cristobal Vera, Jiayi Sun, Yen Ting Lin, Jenny Drnevich, Ruian Ke, Christopher B. Brooke

**Affiliations:** Department of Microbiology, University of Illinois at Urbana-Champaign, Urbana, IL; Carl R. Woese Institute for Genomic Biology, University of Illinois at Urbana-Champaign, Urbana, IL; T-6, Theoretical Biology and Biophysics, Los Alamos National Laboratory, Los Alamos, NM; High-Performance Biological Computing at the Roy J. Carver Biotechnology Center, University of Illinois at Urbana-Champaign, Urbana, IL

## Abstract

Viral infection outcomes are governed by the complex and dynamic interplay between the infecting virus population and the host response. It is increasingly clear that both viral and host cell populations are highly heterogeneous, but little is known about how this heterogeneity influences infection dynamics or viral pathogenicity. To dissect the interactions between influenza A virus (IAV) and host cell heterogeneity, we examined the combined host and viral transcriptomes of thousands of individual, single virion-infected cells. We observed complex patterns of viral gene expression and the existence of multiple distinct host transcriptional responses to infection at the single cell level. Our analyses reveal that viral NS segment gene expression diverges from that of the rest of the viral genome within a subset of infected cells, and that this unique pattern of NS segment expression can play a dominant role in shaping the host cell response to infection. Finally, we show that seasonal human H1N1 and H3N2 strains differ significantly in patterns of host anti-viral gene transcriptional heterogeneity at the single cell level. Altogether, these data reveal a common pattern of viral gene expression heterogeneity across human IAV subtypes that can serve as a major determinant of antiviral gene activation.
