## Supplemental tables for "A common pattern of influenza A virus single cell gene expression heterogeneity governs the innate antiviral response to infection": TableS2_Combined_StatusHA_MASTvsNBID.xlsx

### Sheet: TableS2_Combined_StatusHA_MASTv
ID	FDR_MAST_StatusHA	log2FC_MAST_StatusHA	FDR_NBID_StatusHA	log2FC_NBID_StatusHA
23308118	3.74541e-68	-4.10935	2.28206e-43	-2.77363
ACOT13	2.27599e-09	-0.547571	1.24912e-12	-0.8775
AKAP12	1.39614e-09	0.53458	4.64909e-11	0.810041
AKR1B15	9.15081e-05	-0.591275	6.3465e-11	-1.29442
ARHGAP11A	0.00209054	0.548712	7.2477e-07	0.858074
ARHGAP44	0.00302011	-0.571747	4.50192e-06	-1.94489
ATP5G1	6.9432e-38	-0.853229	3.71612e-32	-1.10699
BANF1	2.06716e-17	-0.615689	6.90034e-26	-0.905158
BICC1	6.70207e-10	0.600718	1.25593e-10	0.760499
BRD2	5.47906e-13	-0.566613	2.69437e-13	-0.774857
BRIX1	0.000372711	-0.51332	2.12171e-09	-0.823282
C11orf1	1.25313e-09	-0.633027	1.12872e-16	-1.09189
C11orf31	1.18065e-18	-0.522748	5.36961e-18	-0.749656
C12orf29	2.38845e-09	-0.568718	4.88076e-14	-1.03377
C19orf33	6.88664e-19	-0.677352	1.59698e-18	-0.874151
C19orf53	3.82599e-17	-0.512222	2.72726e-29	-0.677129
C5orf45	2.75822e-29	-0.908416	5.47027e-11	-1.46735
C7orf73	4.12466e-18	-0.512559	6.50927e-17	-0.866729
C9orf16	1.4173e-23	-0.69208	7.96592e-20	-0.92232
CANX	1.48058e-25	0.658618	1.89905e-26	0.778563
CAPN2	3.87656e-19	0.607571	3.67758e-21	0.780522
CDC25B	1.07881e-12	0.513346	1.87514e-15	0.938708
CEBPB	3.87743e-25	0.763818	3.17968e-32	0.913873
CISD3	2.65789e-11	-0.624643	7.17653e-18	-0.958962
CMIP	4.66078e-23	0.606502	3.51889e-23	0.823913
CMTM3	6.92257e-07	0.533062	2.85006e-07	0.772031
CNN3	3.67376e-07	-0.553558	2.64234e-12	-1.24474
COL4A2	3.59252e-13	0.741194	3.12986e-15	1.19225
COX7B	9.95761e-20	-0.53551	1.90985e-13	-0.721756
COX7C	1.33888e-27	-0.574351	1.32851e-16	-0.710753
COX8A	2.59735e-33	-0.573203	8.81954e-24	-0.73861
CPEB4	4.04662e-14	0.638921	2.05245e-18	0.999902
CPS1	0.000643707	0.723977	7.85038e-07	1.61714
CRIM1	9.48384e-16	0.507573	1.94813e-14	0.867044
CRIP1	8.00623e-19	-0.658629	3.18777e-12	-0.902597
CTB-119C2.1	6.03563e-31	-0.952031	9.02065e-06	-1.79585
CTD-2540F13.2	7.49783e-08	-0.544566	9.76664e-05	-1.66187
CUX1	1.67375e-22	0.655084	2.61174e-23	0.981501
CYB5D2	0.00271043	-0.797305	6.22795e-06	-1.1358
CYP24A1	8.16872e-45	1.11254	1.41445e-50	1.47467
DAPK1	1.02776e-16	0.560629	1.01392e-17	0.96629
DDX10	6.86354e-12	-0.530558	1.27073e-11	-0.890126
DFFA	0.00305584	-0.582396	1.50482e-27	-3.17682
DNAJA1	1.23566e-16	-0.511031	9.62317e-20	-0.874985
DOCK5	6.92847e-24	0.741873	3.64209e-22	1.25972
DYNLL1	8.43195e-32	-0.855247	2.68334e-31	-1.15131
ECT2	1.15134e-05	0.530375	4.24004e-09	0.713816
EEF1B2	1.64092e-52	-0.652567	2.57485e-27	-0.81195
EGFR	1.67403e-35	0.902504	8.02386e-39	1.35638
EGLN2	2.44455e-14	0.531835	2.2342e-17	0.731079
EIF4H	1.39023e-25	0.594539	1.70751e-22	0.840518
ENTPD6	1.00783e-09	0.615869	2.47363e-12	0.957176
EPAS1	1.81006e-18	0.647821	3.45508e-21	0.875114
EPB41L4A	1.09354e-05	-0.554076	4.7929e-05	-1.75436
FABP5	2.03629e-19	-0.732046	9.42774e-15	-1.11406
FAM200B	9.64544e-14	-0.682384	3.90169e-18	-1.08967
FJX1	9.83081e-07	-0.510808	3.61405e-10	-1.16648
FMNL2	5.59142e-21	0.606671	1.85368e-19	1.10096
FOSL2	3.93461e-17	0.58197	6.85266e-17	0.982777
GABPB1-AS1	5.2388e-34	-0.690498	3.67092e-17	-0.998808
GNB2L1	4.61116e-11	-0.661181	6.46078e-15	-1.17555
GRN	1.1283e-26	0.564801	8.79089e-21	1.06108
HA	8.71111e-283	-7.61518	0	-7.04971
HEXIM1	1.27926e-07	-0.590314	9.33549e-09	-1.01554
HHEX	5.66129e-15	-0.787338	4.43645e-12	-1.46805
HNRNPH3	2.3023e-15	-0.501371	1.16427e-20	-0.736557
HSPE1	8.92734e-25	-0.510249	2.06908e-16	-0.683353
ID2	3.45097e-14	-0.794854	7.83086e-16	-1.0925
IGF1R	1.18945e-24	0.697028	6.90413e-27	1.1326
KTN1	1.13518e-28	0.572186	2.73317e-31	0.625243
LIMCH1	1.17397e-20	0.681868	4.64494e-23	0.905663
LPP	6.23799e-34	0.8483	5.529e-41	1.35704
LRP10	2.35077e-15	0.531272	1.37415e-12	0.676471
LSM3	3.27057e-21	-0.644485	1.7152e-21	-0.932991
M	1.57437e-87	-2.6739	1.28831e-18	-1.71906
MACF1	1.22913e-13	0.586676	9.29398e-18	0.898566
METTL12	7.32087e-12	-0.501476	2.30177e-12	-0.808974
MLLT11	4.57004e-06	-0.558772	1.75353e-08	-1.06014
MPHOSPH10	8.96685e-12	-0.516948	4.51122e-19	-1.13891
MRPL33	3.34844e-36	-0.634843	7.16642e-20	-0.889327
MRPL52	3.69685e-14	-0.5061	8.61901e-24	-0.746696
MRPS21	2.55073e-23	-0.612685	3.2908e-28	-0.88521
MT-ATP6	6.506e-43	-0.57902	7.00535e-08	-0.536987
MT-CO2	2.55317e-49	-0.648694	5.04193e-09	-0.571725
MT-CYB	3.23702e-37	-0.573305	2.17652e-09	-0.573566
MT-ND1	4.56973e-51	-0.610632	5.34624e-09	-0.585702
MT-ND2	1.81489e-43	-0.534503	1.12017e-06	-0.500848
MT-ND3	1.33694e-40	-0.539874	6.26884e-08	-0.57789
MT-ND4	1.48478e-53	-0.633358	2.415e-10	-0.616594
MT-ND4L	1.20369e-23	-0.558774	1.99737e-13	-0.748138
MT-ND5	1.49531e-38	-0.627513	2.54653e-19	-0.77636
MUC5B	7.63035e-10	0.877213	1.03329e-12	1.61422
NBEAL1	2.0213e-38	-0.717408	2.8798e-37	-0.996788
NCBP2-AS2	1.91203e-20	-0.594011	2.68217e-21	-1.00073
NCOA3	5.10345e-17	0.553619	2.81224e-19	0.903906
NDUFA1	7.35824e-17	-0.56825	2.65538e-15	-0.774442
NDUFB2	3.46956e-25	-0.643237	4.67382e-20	-0.814643
NDUFB3	1.39141e-20	-0.666697	1.53584e-19	-0.91021
NDUFB4	2.53147e-21	-0.553267	9.59555e-18	-0.771114
NDUFS5	1.88381e-21	-0.522562	1.30378e-18	-0.701257
NEAT1	3.97009e-14	0.678445	9.73128e-18	0.724762
NEK8	5.1346e-05	-0.658928	7.89893e-07	-2.13322
NME4	2.82182e-21	-0.604511	1.88146e-26	-0.909419
NOP56	6.02393e-20	-0.554551	3.25112e-17	-0.886673
NP	3.84196e-107	-2.52263	4.2001e-20	-1.87075
NS	6.59132e-156	-1.40665	1.1998e-12	-1.59792
NUDCD2	0.00262714	-0.503572	6.92307e-11	-1.65408
NUTF2	3.86807e-20	0.555006	3.00042e-27	0.722438
ORMDL2	3.89049e-07	-0.512152	5.99499e-13	-0.955047
OTUD7B	6.45553e-07	-0.674762	3.101e-17	-1.4626
PA	9.38471e-65	-2.83844	1.63603e-17	-2.38196
PAK1IP1	9.08037e-05	-0.566426	3.65979e-12	-1.0668
PALLD	1.25856e-14	0.532163	1.83567e-13	0.778184
PAPPA	9.88245e-08	0.569691	4.0935e-10	0.805721
PAQR5	2.68379e-38	0.822591	2.57083e-44	1.31305
PB1	4.96101e-93	-3.62975	2.20912e-27	-2.63322
PB2	8.33372e-57	-3.3445	1.0046e-25	-2.75128
PCBP1	1.77332e-20	-0.533572	1.87074e-27	-0.725545
PCF11	6.16315e-19	-0.602329	1.11287e-17	-1.01235
PDE3A	5.96777e-16	0.640446	9.0053e-20	1.76383
PDXK	2.04687e-12	0.511722	5.4022e-15	0.610059
PET100	5.16165e-10	-0.511487	8.61061e-15	-0.920028
PHF3	3.81801e-20	0.535448	1.3261e-20	0.809874
PIGW	0.000884687	-0.546083	5.69038e-08	-1.34435
PMAIP1	1.23006e-14	-0.674958	9.81094e-14	-0.933397
POLE4	3.11855e-22	-0.587179	4.83195e-21	-0.812601
POLR2K	1.92924e-18	-0.588889	3.74943e-22	-0.863654
PPDPF	1.56118e-40	-0.642468	9.0053e-20	-0.870183
PPP2R1A	1.6389e-10	0.507216	6.56858e-10	0.650194
PRR34-AS1	1.80163e-12	-0.637123	6.44684e-21	-1.16714
PRSS23	2.39052e-09	0.521319	1.28811e-10	0.547325
PTCD3	1.21226e-08	-0.500773	7.61834e-08	-0.644819
PXMP2	9.69291e-10	-0.503924	1.7768e-09	-0.829817
RBBP6	1.9725e-18	-0.540125	1.35517e-18	-0.878753
RC3H1	4.60994e-08	-0.507758	9.81094e-14	-0.842608
RHOB	1.09696e-11	0.703453	5.23235e-15	1.23135
RIT1	1.49696e-13	-0.632834	2.64926e-05	-1.67959
RP11-234K24.3	1.8294e-05	-1.71415	1.73955e-15	-2.12969
RP11-359E3.4	1.79777e-07	-0.736524	3.98497e-12	-2.01621
RP11-54H7.4	6.80579e-05	-0.507058	4.04749e-06	-0.755861
RPL11	2.28895e-43	-0.535224	2.63683e-17	-0.633604
RPL21	8.45937e-50	-0.523153	5.01642e-17	-0.611373
RPL23A	3.34357e-60	-0.532173	3.35874e-21	-0.641151
RPL26L1	5.62787e-21	-0.677909	4.09362e-24	-0.972054
RPL27	5.57372e-53	-0.621172	3.27904e-27	-0.758537
RPL27A	2.41443e-46	-0.519018	1.11287e-17	-0.607779
RPL35A	4.15894e-48	-0.515923	5.64943e-21	-0.637555
RPL36A	2.30078e-32	-0.578719	1.67768e-25	-0.759313
RPL37A	8.72262e-52	-0.585638	1.27432e-18	-0.671434
RPL38	1.68752e-63	-0.662347	2.2797e-30	-0.816317
RPS11	1.74291e-46	-0.54673	2.297e-23	-0.667302
RPS12	1.46883e-49	-0.569736	1.91595e-19	-0.645739
RPS18	1.92943e-42	-0.578588	2.50202e-17	-0.641914
RPS19	6.5622e-55	-0.602914	2.44669e-16	-0.638479
RPS21	1.92017e-50	-0.648191	1.76399e-23	-0.739737
RPS27	2.69278e-60	-0.718434	2.89669e-21	-0.768118
RPS27A	1.3744e-55	-0.558755	6.21628e-20	-0.663698
RPS7	1.1376e-45	-0.535916	2.00883e-19	-0.648921
SBNO1	1.17945e-33	-0.823094	7.7541e-20	-1.38439
2019-09-09	2.07379e-18	0.519971	1.87947e-15	0.919535
SEPW1	4.02529e-18	-0.819757	1.29249e-18	-1.37009
SERF2	2.64701e-37	-0.513241	4.67552e-20	-0.659253
SH3BGRL3	1.64135e-16	-0.623645	1.44489e-22	-0.871632
SLC16A1-AS1	2.69016e-09	-0.631196	3.59325e-16	-1.44336
SLC35E3	5.36682e-17	-0.810041	1.80192e-27	-1.39876
SLC52A2	3.3091e-17	0.57184	3.69732e-18	0.73696
SLIRP	7.52614e-30	-0.626788	1.09545e-24	-0.871837
SLK	6.65787e-16	0.645308	1.37446e-16	0.883359
SLMAP	0.000272571	0.531397	2.8413e-05	0.558443
SMAD3	3.63686e-11	0.509969	4.13358e-12	0.801267
SMDT1	2.47079e-23	-0.578693	1.07915e-18	-0.75569
SMG1	4.84499e-08	-0.558455	5.70808e-10	-1.09985
SMIM10L1	2.61167e-13	-0.514484	3.54147e-13	-0.807857
SMIM19	1.54503e-10	-0.653189	2.64105e-18	-1.14415
SMIM4	1.58377e-13	-0.560459	7.09949e-13	-0.854839
SMOC1	9.34219e-13	0.544211	4.78067e-13	0.995713
SMOX	2.28565e-09	0.591675	2.34677e-12	0.645521
SNHG21	1.48133e-07	-0.658953	3.28237e-14	-1.70988
SNHG25	3.78369e-14	-0.683552	2.0215e-22	-1.06092
SNHG9	1.77022e-20	-0.77502	4.73014e-15	-1.14941
SNRPE	1.15459e-29	-0.635987	8.0007e-32	-0.849425
SNRPF	6.01923e-29	-0.643728	2.72726e-29	-0.896043
SPTBN1	6.82108e-24	0.667295	7.30764e-28	0.833705
SS18L2	3.94143e-14	-0.618321	4.66737e-20	-1.03701
SSB	9.63944e-10	-0.565707	4.57408e-20	-0.869464
SUSD2	7.19669e-05	0.512655	4.39826e-06	0.939758
TACC2	4.25957e-20	0.636636	3.67758e-21	0.948086
TCF7	3.52564e-05	-0.539496	1.12715e-10	-1.28911
TEAD1	5.28383e-27	0.712188	2.50253e-29	1.09329
THAP2	4.82222e-07	-0.515407	6.27536e-14	-1.53883
TMEM141	1.61986e-15	-0.590376	1.28135e-20	-1.13653
TMEM14B	1.01696e-26	-0.606739	3.70594e-22	-0.863786
TMEM5	2.29993e-09	-0.544858	1.15239e-11	-0.880607
TMSB10	8.09193e-51	-0.615858	2.16521e-17	-0.704537
TRIM41	3.34835e-21	-0.884822	2.58562e-20	-2.08652
TSKU	2.28912e-19	0.626527	9.60002e-23	0.923732
TSPAN4	7.25558e-15	0.538505	5.02275e-17	0.692306
TXNRD1	1.17209e-17	0.525715	2.14823e-17	0.518157
UBA52	5.39896e-39	-0.538596	3.71612e-32	-0.728693
UBB	1.84324e-15	-0.513143	9.73128e-18	-0.702887
UBL5	1.40639e-47	-0.760822	4.34614e-33	-0.996176
UQCR10	4.58237e-25	-0.537736	4.16872e-20	-0.736129
UTRN	2.47115e-25	0.532318	1.86739e-18	1.13665
VCAN	5.20725e-32	1.07238	1.60179e-35	1.37739
WBP5	1.36909e-22	-0.937554	4.67135e-27	-1.33623
ZCCHC3	1.77407e-08	-0.502411	2.88241e-12	-1.05966
ZNF286A	2.07044e-09	-0.507329	5.12858e-13	-1.02228
