## Supplemental tables for "A common pattern of influenza A virus single cell gene expression heterogeneity governs the innate antiviral response to infection": TableS3_Combined_StatusM_MASTvsNBID.xlsx

### Sheet: TableS3_Combined_StatusM_MASTvs
ID	FDR_MAST_StatusM	log2FC_MAST_StatusM	FDR_NBID_StatusM	log2FC_NBID_StatusM
PA	0.000560786	-8.13941	5.16473e-271	-9.61968
PB1	9.67491e-05	-7.34733	0.00324699	-6.91852
RPL34	0.000379489	-0.998696	0.000422181	-1.14237
SDC1	1.39902e-07	2.81857	0.00258409	10.8308
