## Supplemental tables for "A common pattern of influenza A virus single cell gene expression heterogeneity governs the innate antiviral response to infection": TableS4_Combined_StatusNA_MASTvsNBID.xlsx

### Sheet: TableS4_Combined_StatusNA_MASTv
ID	FDR_MAST_StatusNA	log2FC_MAST_StatusNA	FDR_NBID_StatusNA	log2FC_NBID_StatusNA
23308118	0	-7.37245	0	-6.1795
ABHD2	4.69684e-42	0.517982	2.70143e-35	1.05362
ADAP1	3.20743e-14	-0.654128	2.31977e-16	-2.9824
AKR1B15	2.07963e-20	-0.59503	3.89152e-30	-1.3439
APOC1	6.74693e-17	-0.587437	8.82348e-16	-0.977542
ATP1B1	3.2401e-36	0.566647	1.25702e-33	0.692361
ATP5G1	1.98348e-61	-0.632565	3.76469e-43	-0.825928
ATXN3	2.9081e-12	-0.527433	1.66964e-28	-1.58798
B4GALT1	1.96744e-15	0.504244	1.32374e-12	0.915922
BANF1	2.23164e-42	-0.589595	1.84298e-57	-0.878059
BICC1	8.16903e-32	0.569793	8.63571e-25	0.771685
BRD2	1.9242e-34	-0.514275	8.30311e-41	-0.833133
C11orf31	1.06749e-51	-0.542281	8.83015e-51	-0.79354
C12orf29	2.24217e-23	-0.555071	1.2495e-30	-1.02497
C5orf45	2.40367e-67	-0.874234	1.05099e-30	-1.41911
C7orf73	9.30178e-38	-0.541657	4.69797e-40	-0.832967
C9orf16	9.49269e-45	-0.596166	5.62546e-42	-0.822093
CANX	1.35191e-60	0.62134	4.81133e-56	0.746321
CAPN2	1.07263e-39	0.547372	6.25389e-41	0.753751
CDC25B	3.86951e-41	0.546355	2.33699e-39	0.983973
CEACAM6	1.8169e-12	1.0388	7.17285e-13	1.97941
CEBPB	9.00411e-44	0.636881	5.02386e-52	0.815409
CENPF	3.80121e-08	0.882543	1.02583e-14	0.926567
CISD3	3.47724e-29	-0.530224	1.67412e-31	-0.831724
CMC1	5.17473e-33	-0.512063	1.26992e-43	-0.844363
CMIP	1.32659e-52	0.630965	8.37438e-51	0.897334
COL4A2	2.23127e-17	0.541477	1.15376e-17	0.94861
COX7C	4.90963e-63	-0.535524	3.97437e-33	-0.639709
CPS1	8.3775e-14	0.72639	1.88369e-16	1.6982
CRIM1	8.98708e-45	0.598769	6.12424e-40	1.03804
CRIP1	6.11483e-42	-0.569812	3.04628e-24	-0.760332
CTB-119C2.1	5.63678e-53	-0.80785	4.75707e-17	-1.42847
CTB-25B13.5	4.88195e-17	-0.650106	4.46066e-29	-2.52447
CUX1	6.17399e-54	0.631929	4.81133e-56	1.02982
CYB5D2	1.10386e-17	-1.34557	1.09017e-39	-1.78699
CYP24A1	2.94922e-88	1.08545	2.44827e-93	1.43229
DAPK1	2.91306e-43	0.552926	5.34613e-37	0.984915
DDX10	3.44586e-29	-0.604469	3.03035e-28	-0.918075
DNAJA1	7.16675e-44	-0.570467	2.18274e-50	-0.888258
DOCK5	1.39113e-39	0.516863	3.70988e-28	1.03981
DYNLL1	7.78273e-75	-0.776796	2.45565e-60	-1.03801
ECT2	8.75922e-26	0.507412	3.49586e-23	0.704034
EEF1B2	1.25495e-109	-0.608885	2.28986e-54	-0.722583
EGFR	2.07642e-89	0.92649	3.58491e-90	1.46939
EGLN2	9.22689e-48	0.552452	9.13771e-46	0.803194
EIF4H	3.06329e-52	0.560974	3.32243e-44	0.862858
EPAS1	7.8878e-39	0.622418	2.8474e-39	0.86785
EPB41L4A	1.28752e-16	-0.575495	2.72855e-19	-1.75373
FABP5	1.19316e-46	-0.754269	3.72332e-38	-1.09154
FAM200B	7.12405e-34	-0.570609	3.68024e-35	-0.955398
FMNL2	2.29929e-43	0.548625	5.34613e-37	1.07587
FOSL2	4.29955e-52	0.624297	5.02828e-46	1.17031
FXR2	7.71407e-23	-0.574275	3.80559e-06	-1.65011
GABPB1-AS1	2.14382e-80	-0.687571	1.75803e-40	-0.950546
GADD45A	2.36862e-29	-0.801531	7.71312e-27	-1.30177
GADD45B	2.70797e-11	-0.579283	1.45393e-15	-0.778158
GAPDH	2.9648e-67	-0.526249	2.89291e-38	-0.605932
GGCX	2.59364e-22	-0.704694	2.57883e-14	-1.77875
GNB2L1	1.45019e-30	-0.653712	2.60298e-46	-1.2751
GPAA1	1.08516e-40	0.511001	1.2309e-37	0.887184
GRAMD2	5.48781e-23	-0.752209	0.000140364	-1.66624
GTF2H5	7.06225e-31	-0.542318	4.05063e-34	-0.998244
HA	2.60953e-238	-0.751939	1.13285e-43	-1.66075
HAX1	1.25434e-34	-0.560793	1.08831e-63	-0.838704
HEXIM1	3.66044e-21	-0.615216	9.79352e-32	-1.11992
HHEX	2.33365e-37	-0.752158	7.43654e-30	-1.37503
ID2	2.66478e-32	-0.773779	5.00688e-34	-1.04871
IGF1R	1.07041e-56	0.678823	9.85265e-55	1.16057
ISG15	0.000389187	-0.942903	1.2083e-16	-1.31911
KLHL31	3.95077e-21	-0.597151	6.74196e-18	-1.45227
KTN1	1.87291e-61	0.571362	2.35e-57	0.639483
LIMCH1	2.03227e-31	0.550162	3.34404e-32	0.752231
LPP	2.94892e-87	0.855365	2.54552e-94	1.48551
LSM3	7.66228e-47	-0.528091	5.69029e-43	-0.831707
M	5.28322e-193	-1.72901	2.9792e-58	-1.7731
MAK16	4.7958e-22	-0.52748	1.2896e-27	-1.23116
MARS	2.16693e-27	0.610049	8.28685e-22	0.855798
MGST1	1.44637e-56	-0.513224	2.57708e-34	-0.650408
MINOS1	1.43596e-54	-0.530596	1.08142e-42	-0.722742
MLLT11	6.89916e-25	-0.649413	1.32604e-25	-1.26299
MPHOSPH10	8.19039e-26	-0.5151	1.17045e-28	-0.947949
MRPL33	2.03852e-79	-0.610976	3.70652e-49	-0.850065
MRPS21	2.42706e-55	-0.552925	1.65014e-53	-0.813967
MT-ATP6	1.69881e-86	-0.582522	1.50677e-41	-0.688034
MT-CO1	9.23032e-74	-0.516213	2.78214e-31	-0.60654
MT-CO2	1.15073e-99	-0.62256	8.61912e-48	-0.727517
MT-CO3	4.11713e-85	-0.555539	5.87162e-37	-0.664437
MT-CYB	1.52878e-87	-0.608967	4.46619e-44	-0.714776
MT-ND1	3.31551e-109	-0.626103	1.09651e-46	-0.743691
MT-ND2	1.22717e-94	-0.598823	3.97815e-44	-0.710767
MT-ND3	1.41435e-89	-0.608886	1.70271e-41	-0.739647
MT-ND4	6.02358e-108	-0.631602	1.71124e-48	-0.743207
MT-ND4L	1.31923e-46	-0.527978	4.69472e-29	-0.683515
MT-ND5	1.67265e-86	-0.594834	1.07234e-46	-0.748513
MUC5B	8.59509e-28	0.906295	5.19977e-30	1.79222
NBEAL1	6.56803e-71	-0.608803	6.80504e-62	-0.830923
NCOA3	2.46605e-43	0.600765	1.01507e-40	0.989736
NDUFB3	7.76138e-50	-0.617186	2.74487e-52	-0.92765
NEAT1	4.04341e-36	0.650175	1.07461e-39	0.691338
NEK8	2.49628e-18	-0.618118	2.82063e-11	-1.80934
NME4	5.07665e-51	-0.571209	8.57697e-54	-0.842071
NOA1	0.00010372	-0.928139	1.37506e-11	-2.00095
NOP56	7.64877e-58	-0.676909	1.08831e-63	-1.03557
NOP58	3.54705e-21	-0.592942	3.26682e-39	-0.932314
NP	5.8427e-219	-0.876922	5.46845e-28	-1.28396
NS	7.88825e-287	-1.23313	2.57623e-35	-1.50594
NUDT1	1.76229e-28	-0.528007	9.04724e-34	-0.859306
NUTF2	6.76382e-46	0.536371	6.85798e-48	0.690519
PA	4.35336e-120	-1.21809	3.22676e-20	-1.39117
PAK1IP1	1.66226e-17	-0.519764	2.38465e-27	-1.03754
PAQR5	3.36318e-69	0.762497	2.00386e-73	1.24374
PAXIP1-AS1	1.94e-13	-0.519461	1.84796e-17	-1.10293
PB1	6.67511e-154	-0.70787	4.16001e-18	-1.16138
PB2	5.6896e-109	-0.885343	1.13714e-18	-1.31614
PCF11	1.63394e-38	-0.517616	3.8043e-30	-0.885034
PHYKPL	8.62215e-26	-0.707632	1.4525e-32	-1.77986
PMAIP1	5.28174e-34	-0.531727	1.17107e-23	-0.788712
PNN	4.60391e-29	-0.514416	6.83598e-41	-0.769415
POLG2	2.20943e-16	-0.559468	1.19331e-15	-1.71032
PPDPF	3.20784e-90	-0.689953	1.23145e-56	-0.874022
PRR34-AS1	5.77244e-33	-0.55004	2.64849e-33	-0.927008
PXMP2	9.59792e-31	-0.517922	2.62778e-33	-0.873753
RC3H1	1.48688e-28	-0.501083	2.92568e-28	-0.837663
RHOB	8.82691e-14	0.511118	9.52532e-20	1.04423
RIT1	1.01861e-24	-0.638842	4.69132e-18	-1.5097
RP11-234K24.3	8.47595e-09	-1.01975	3.15208e-18	-1.39246
RP11-359E3.4	2.99254e-18	-0.613237	2.26208e-21	-1.6242
RPL11	5.61764e-102	-0.520738	1.89272e-36	-0.581023
RPL21	2.51868e-116	-0.507247	6.31643e-36	-0.564188
RPL26L1	1.24688e-50	-0.607805	1.99289e-44	-0.888165
RPL27	6.96036e-118	-0.556699	1.91741e-47	-0.65366
RPL37A	7.01812e-112	-0.560642	4.32548e-49	-0.654177
RPL38	2.45738e-124	-0.571484	1.06394e-51	-0.686648
RPS12	1.20387e-106	-0.52322	1.68392e-38	-0.578412
RPS18	1.49185e-94	-0.537806	5.34677e-38	-0.596185
RPS19	3.68846e-106	-0.511888	5.7682e-34	-0.568517
RPS21	1.42987e-121	-0.619145	2.35e-57	-0.717057
RPS27	3.49767e-128	-0.64206	4.92109e-51	-0.724837
RPS27A	4.72611e-116	-0.518764	2.04916e-38	-0.585497
RUFY2	4.81336e-10	-0.513526	9.12155e-24	-1.51665
SBNO1	4.51333e-68	-0.737721	3.23604e-36	-1.14843
SEPW1	5.1288e-39	-0.696274	1.17723e-41	-1.23596
SH3BGRL3	1.20775e-37	-0.558996	6.39905e-49	-0.829268
SLC12A2	1.67622e-30	0.563246	3.11385e-29	1.12563
SLC16A1-AS1	9.08103e-27	-0.638357	1.54931e-41	-1.44885
SLC52A2	3.74559e-41	0.512757	1.25908e-33	0.714741
SLIRP	2.00414e-75	-0.603165	2.55331e-52	-0.817958
SLK	9.45212e-37	0.526076	2.68516e-37	0.908419
SMG1	1.66218e-25	-0.585955	5.33442e-27	-1.05417
SMIM4	3.0541e-25	-0.503244	4.93592e-22	-0.732567
SMOC1	9.76171e-30	0.527912	2.36753e-27	1.01193
SNHG9	6.90062e-43	-0.642243	1.26672e-33	-1.00694
SNRPE	4.72598e-67	-0.567255	6.886e-61	-0.776979
SNRPF	1.98972e-66	-0.61548	1.06165e-59	-0.825896
SPTBN1	3.62173e-65	0.698316	5.70469e-64	0.922094
SSB	1.25752e-27	-0.571386	4.01604e-40	-0.852086
SYT1	1.77192e-15	0.57244	2.17439e-16	0.957887
TACC2	2.41871e-58	0.689139	8.57697e-54	1.03273
TEAD1	1.14464e-47	0.604511	8.32493e-48	0.980348
TIMM17A	3.30404e-34	-0.531288	5.62546e-42	-0.857152
TMEM14B	5.89435e-57	-0.534998	3.29173e-43	-0.765288
TMSB10	1.11271e-92	-0.530641	6.99367e-36	-0.616465
TRIM41	8.98166e-54	-1.0426	3.55111e-43	-1.8218
TSKU	9.07023e-41	0.53618	3.07916e-36	0.824441
TSPAN4	1.53386e-46	0.571735	8.17387e-44	0.755387
UBA52	7.45659e-92	-0.506279	9.04374e-57	-0.650904
UBB	1.4029e-54	-0.5422	9.82719e-45	-0.734357
UBL5	8.22644e-99	-0.647696	1.35903e-58	-0.852799
UTRN	5.43896e-55	0.556087	2.94942e-44	1.32353
VCAN	1.96457e-57	0.956223	1.18754e-62	1.26766
WBP5	5.57969e-40	-0.648123	5.33423e-35	-0.989908
ZNF567	2.58672e-25	-0.546455	8.49209e-34	-1.06008
