## Supplemental tables for "A common pattern of influenza A virus single cell gene expression heterogeneity governs the innate antiviral response to infection": TableS5_Combined_StatusNP_MASTvsNBID.xlsx

### Sheet: TableS5_Combined_StatusNP_MASTv
ID	FDR_MAST_StatusNP	log2FC_MAST_StatusNP	FDR_NBID_StatusNP	log2FC_NBID_StatusNP
23308118	2.04249e-68	-6.63739	1.45437e-212	-5.07146
ABHD2	5.56764e-21	0.615245	3.51325e-18	1.12986
ABRACL	1.67494e-07	-0.53508	2.36213e-09	-0.716873
ABT1	5.30574e-05	-0.615105	3.98198e-08	-0.959745
AC013461.1	4.8969e-08	0.566068	3.41401e-09	0.876602
AC074117.10	3.28986e-05	-0.603994	7.36584e-15	-1.42318
ACOT13	2.36503e-07	-0.513428	6.79753e-06	-0.684614
ADGRG1	2.68631e-10	0.66853	1.78267e-10	1.06791
ADNP	0.00040171	-0.682574	4.80975e-10	-1.53423
AGRN	8.72519e-10	0.526639	1.28216e-08	0.998287
AHSA1	6.80219e-09	-0.506784	7.19451e-15	-0.814084
AKAP12	3.57655e-09	0.640326	1.24702e-09	0.930089
AKR1B15	3.33469e-08	-0.810809	1.67757e-13	-1.49751
ALCAM	1.18762e-15	0.506402	4.78143e-13	0.731909
ALDH3A2	3.47921e-13	0.551869	2.3095e-13	0.790966
AMD1	3.59951e-13	-0.630362	3.49501e-18	-0.798171
ANKRD54	0.0021809	-0.550446	3.10291e-09	-1.24842
APOC1	0.000277604	-0.899475	4.72759e-08	-1.29119
APOPT1	6.10573e-13	-0.613932	5.28794e-23	-0.759948
APPL1	4.30792e-11	0.528839	4.30002e-12	0.8758
ARHGAP35	7.71307e-19	0.507519	8.36342e-14	0.864344
ARHGAP44	3.86725e-12	-0.913996	2.06653e-41	-5.34174
ARL6IP4	2.66449e-18	-0.520281	1.11633e-20	-0.671499
ATF4	4.20541e-11	-0.543102	6.92648e-18	-0.639445
ATP1B1	8.55402e-20	0.763937	4.52164e-23	0.961532
ATP5EP2	0.00250246	-0.563313	4.74672e-11	-1.08194
ATP5G1	6.61094e-36	-1.29103	1.20405e-83	-1.56276
ATP6V0B	7.17531e-07	-0.525944	1.53787e-12	-0.603087
ATPIF1	4.89767e-24	-0.899289	1.98713e-31	-1.0998
ATRAID	4.33064e-09	-0.543358	5.85481e-11	-0.655535
ATXN3	7.08098e-07	-0.851119	1.53529e-34	-2.61964
AXL	2.32637e-05	0.720865	1.21148e-07	0.971658
B2M	5.51635e-13	-0.597611	8.71464e-17	-0.725442
B4GALT1	3.45293e-05	0.740278	2.99284e-09	1.40403
BANF1	3.15248e-24	-0.983357	1.84762e-48	-1.25428
BBX	9.80556e-16	0.536239	1.90366e-14	0.780593
BCCIP	8.99943e-11	-0.804006	1.23598e-15	-1.20516
BCL7A	2.87761e-05	-0.552945	2.03522e-05	-0.864124
BICC1	1.08176e-19	0.798554	7.70204e-14	0.996517
BLOC1S1	1.43263e-16	-0.715449	5.78578e-22	-0.879185
BMPR1B	1.70208e-08	0.566545	4.4053e-10	1.57497
BRD2	1.62656e-20	-0.871166	2.42767e-26	-1.10503
BRIX1	0.000713299	-0.622719	1.25326e-07	-0.901613
BRK1	8.69171e-30	-0.79735	4.67361e-43	-0.972877
BTF3	6.6407e-45	-0.795487	3.05288e-46	-0.962889
C11orf1	1.11594e-06	-0.782938	2.12467e-14	-1.2712
C11orf31	9.30969e-26	-0.908085	3.43803e-51	-1.13746
C12orf29	2.16499e-08	-0.719684	3.42318e-13	-1.07082
C12orf65	5.07687e-08	-0.606105	3.59833e-11	-0.818546
C15orf61	6.10219e-09	-0.596031	2.09289e-13	-0.696339
C19orf33	1.06372e-20	-0.998579	1.68497e-34	-1.22754
C19orf53	1.65303e-16	-0.654461	9.66914e-24	-0.725469
C1orf122	2.7594e-13	-0.564341	1.90465e-09	-0.697946
C1orf53	1.58876e-08	-0.623478	1.5523e-12	-1.07499
C5orf45	1.96974e-41	-1.78975	4.06596e-45	-3.04346
C7orf55	6.68977e-07	-0.544739	2.53946e-07	-0.759498
C7orf73	5.26304e-14	-0.742691	3.07232e-22	-1.0097
C9orf16	2.75985e-21	-0.849192	5.28794e-23	-1.08086
CALM1	6.75295e-18	-0.671123	1.80405e-23	-0.82311
CAMK1D	8.3838e-08	0.501343	4.54266e-06	1.0406
CANX	4.80686e-31	0.744894	7.4417e-35	0.953427
CAPN2	1.0279e-18	0.587462	8.96989e-17	0.750568
CASP8	0.00145293	-0.53274	3.05385e-07	-1.07909
CBWD5	2.47946e-08	-0.524413	2.38921e-10	-0.916981
CBX3	6.93522e-27	-0.726006	6.92727e-39	-0.903661
CD55	0.00174971	0.50051	9.0711e-08	0.748134
CDC25B	2.44461e-15	0.653009	4.04949e-16	1.06331
CDK5R1	7.55272e-05	-0.534033	7.18136e-16	-3.28489
CEBPB	2.73563e-26	0.739883	2.96388e-30	0.949373
CENPW	0.00324232	-0.569306	4.03087e-06	-0.833831
CERS5	0.00319179	-0.514305	5.87446e-06	-0.959212
CHCHD5	1.41475e-15	-0.709149	3.45102e-21	-0.941071
CISD3	2.57547e-15	-0.964721	1.9229e-31	-1.31467
CKS2	6.39044e-07	-0.612422	1.09364e-09	-0.758648
CLP1	0.00474698	-0.527301	7.11438e-06	-1.07275
CMC1	1.03473e-12	-0.564494	4.05765e-16	-0.935286
CMIP	9.18537e-31	0.811689	7.2008e-29	1.08794
CMTM3	1.40532e-05	0.583231	4.14345e-05	0.743494
COA1	0.00647344	-0.552389	5.15032e-15	-2.55191
COA4	0.00117735	-0.607282	1.15724e-12	-1.54964
COL4A2	9.92866e-08	0.714859	1.49731e-09	1.19446
COL6A3	2.35391e-16	-0.76535	6.05159e-16	-0.923397
COX20	9.13008e-11	-0.687366	2.64779e-14	-0.833805
COX4I1	1.82905e-20	-0.62393	5.29673e-33	-0.799359
COX6A1	2.0273e-33	-0.784739	3.09512e-43	-0.970106
COX6B1	2.06986e-14	-0.544786	3.37749e-16	-0.64218
COX7B	3.74967e-27	-0.981876	8.1424e-35	-1.19383
COX7C	1.01458e-34	-0.963295	1.50917e-40	-1.10488
COX8A	2.0925e-29	-0.753224	1.02432e-26	-0.85749
CPEB4	8.13642e-12	0.54082	1.632e-11	0.889037
CPM	0.000842492	-0.657717	1.03609e-21	-3.50878
CPS1	3.41093e-08	0.939286	1.69829e-11	2.08357
CPT1C	0.00179976	-0.538968	0.000368574	-2.73175
CRIM1	3.68279e-20	0.703254	1.71565e-17	1.16651
CRIP1	5.71676e-17	-0.842487	1.4305e-15	-1.11831
CS	0.00140552	-0.670999	1.5745e-12	-1.60919
CTB-119C2.1	1.36315e-36	-1.62284	8.43397e-14	-3.69029
CTB-25B13.5	8.81325e-05	-0.751751	7.35007e-07	-3.00725
CTC-459F4.3	6.40441e-07	-0.655103	6.53348e-11	-1.14159
CTD-3252C9.4	0.000275487	-0.625218	1.26862e-05	-0.829403
CTNNB1	2.24974e-06	0.770659	0.000527584	0.822037
CUX1	1.00025e-29	0.811265	6.5321e-31	1.23203
CYB5D2	0.000385235	-1.72943	1.42609e-21	-2.08232
CYP24A1	1.15525e-59	1.37389	8.54776e-86	1.90202
DAGLB	0.000562798	-0.536772	0.00432561	-3.22139
DAPK1	1.20139e-31	0.789055	3.53295e-30	1.32174
DBF4	9.11139e-05	-0.597742	2.16227e-08	-0.829738
DDX10	3.36905e-15	-1.21334	2.92817e-31	-1.52393
DFFA	0.000787098	-0.667588	6.05926e-24	-4.05048
DGUOK	3.39998e-22	-0.677288	2.21899e-19	-0.824983
DLEU1	1.13625e-09	-0.64026	1.43444e-08	-0.820547
DNAJA1	1.44314e-21	-1.03307	2.29065e-55	-1.33552
DNAJB4	5.88495e-07	-0.613426	1.13918e-09	-1.04381
DNTTIP2	2.467e-06	-0.593849	0.00572041	-3.76074
DOCK5	6.85692e-14	0.61369	1.1434e-10	1.05622
DSP	7.22203e-12	0.541535	3.89199e-13	1.08295
DYNLL1	1.07737e-40	-1.50955	9.51643e-107	-1.84015
DYNLRB1	4.13847e-14	-0.659452	7.74828e-17	-0.811394
ECT2	4.46702e-10	0.570091	2.38521e-11	0.840535
EEF1B2	1.23948e-55	-1.00751	5.85302e-75	-1.179
EGFR	1.76983e-43	1.05581	5.74546e-43	1.56364
EGLN2	2.35827e-17	0.662301	1.01361e-17	0.922047
EHD2	4.56236e-07	0.605164	1.97716e-08	1.22199
EID1	2.82399e-13	-0.585172	2.90466e-08	-0.662585
EIF1AD	0.000583899	-0.610031	1.41737e-13	-1.65084
EIF3K	4.53703e-18	-0.584406	1.98345e-22	-0.708182
EIF4H	5.24923e-30	0.70748	1.61145e-22	0.976579
EIF5	5.08698e-06	-0.585558	2.77027e-10	-0.620939
ELP5	1.87493e-12	-0.574988	1.75271e-13	-0.675056
EMP3	3.31853e-16	-0.801208	7.08431e-26	-0.999765
ENTPD6	5.86768e-06	0.651779	0.000225005	0.634821
ENY2	1.27571e-24	-0.73886	2.73296e-35	-0.920705
EPAS1	1.58097e-18	0.742898	7.79545e-20	1.01028
EPB41L4A	3.95985e-10	-0.860016	2.19098e-32	-3.18753
ERC1	2.6222e-13	0.530524	1.3812e-10	1.00435
FABP5	2.45209e-29	-1.51944	7.49985e-49	-2.02858
FAM103A1	3.84003e-12	-0.686436	1.23291e-23	-1.0282
FAM162A	6.97219e-08	-0.526881	4.74447e-10	-0.737659
FAM200B	7.70689e-16	-0.868756	4.80271e-16	-1.17417
FAM229B	0.000340938	-0.518762	1.54624e-06	-0.989767
FAM32A	1.2935e-08	-0.579109	4.91886e-09	-0.769139
FBXW10	2.80555e-06	-0.649025	4.60029e-23	-3.15552
FGF18	1.51563e-06	-0.688646	8.18384e-11	-3.20539
FGFR1OP2	1.36978e-15	-0.819858	2.08733e-26	-1.03773
FJX1	0.000552802	-0.599825	4.94362e-06	-1.09512
FMNL2	1.09235e-19	0.667264	4.00831e-19	1.2304
FN1	5.5187e-07	-0.753007	1.6786e-25	-3.53175
FNDC3B	8.20811e-18	0.523923	3.32537e-13	0.946537
FOSL2	4.44732e-22	0.687604	3.72359e-20	1.2258
FTL	1.15323e-30	-0.575396	4.20489e-08	-0.517256
FUT11	3.44775e-07	-0.604427	1.17622e-12	-1.21348
GABPB1-AS1	3.56014e-39	-1.17151	1.13267e-30	-1.48242
GADD45A	9.24447e-15	-1.43123	1.18324e-29	-2.17563
GADD45B	1.15366e-05	-0.772489	5.92968e-07	-0.866629
GAPDH	1.22939e-29	-0.763626	2.41739e-42	-0.922389
GGCX	4.51705e-13	-1.16217	4.74079e-59	-3.92037
GLS	5.74987e-15	0.734489	4.19387e-14	0.790681
GMNN	0.0003366	-0.529712	1.01408e-05	-0.830149
GNB2L1	1.60486e-10	-0.900855	5.63737e-15	-1.44322
GPAA1	3.78053e-17	0.608661	8.48613e-19	0.997462
GRAMD2	1.35331e-17	-1.31893	2.92327e-82	-34.8954
GRN	1.13202e-22	0.54975	1.52613e-17	1.04042
GTF2H1	1.2696e-06	-0.576325	2.65511e-12	-0.724925
GTF2H5	2.40605e-16	-0.972969	1.04035e-46	-1.52379
GTF2I	8.68233e-19	0.590972	4.27365e-18	0.812828
GTF3C4	0.00276148	-0.529228	0.000357886	-0.788346
HA	8.51692e-108	-4.87656	8.54776e-86	-4.31246
HAX1	2.1224e-10	-0.626909	3.77547e-20	-0.760111
HERPUD1	9.10314e-06	-0.708563	1.90625e-15	-0.900554
HEXIM1	2.76738e-08	-0.864704	6.81628e-12	-1.25981
HHEX	5.54203e-22	-1.53808	1.16914e-33	-2.55522
HMOX1	0.00101337	-0.547434	2.34491e-06	-0.81492
HNRNPAB	6.3131e-12	-0.521863	1.61506e-10	-0.587307
HNRNPH3	1.26658e-13	-0.675606	6.59943e-20	-0.839032
HNRNPL	1.15427e-14	-0.590577	2.52273e-19	-0.719522
HOMER2	3.13694e-10	-0.874833	4.21245e-37	-4.12745
HOXC8	0.00172036	-0.647256	1.4305e-15	-2.19177
HOXC9	1.43996e-06	-0.623729	6.95091e-09	-0.822758
HSP90AB1	2.27247e-14	0.536696	7.24132e-15	0.578853
HSPB1	3.02647e-14	-0.51605	3.05e-13	-0.682489
HSPE1	5.15968e-33	-0.842524	6.61894e-40	-1.06404
HYPK	4.26219e-05	-0.614645	1.091e-21	-3.85721
ID2	8.20966e-13	-1.1949	2.73528e-23	-1.48194
IER5	4.86846e-08	-0.620402	1.2616e-09	-0.900104
IGF1R	1.43931e-29	0.806564	2.91909e-29	1.27598
IGF2BP1	1.75739e-05	-0.507005	3.70977e-07	-0.620746
IGFBP1	0.00550599	0.502661	6.17535e-06	1.18183
ILF3	3.35419e-17	0.546406	1.63938e-14	0.764768
JKAMP	5.36122e-11	-0.534695	1.58962e-15	-0.832425
JPX	1.67551e-07	-0.673985	6.91847e-11	-1.04215
KIF1BP	6.02996e-05	-0.574683	3.16023e-06	-0.894386
KLHL31	1.7768e-11	-0.923624	1.09821e-06	-2.28402
KTN1	4.46232e-31	0.66973	8.88723e-36	0.771812
LAG3	4.02382e-06	-0.741944	1.8085e-10	-2.46645
LAMC1	2.15157e-14	0.640092	6.88901e-16	1.15543
LDHA	1.21656e-12	0.522039	5.91082e-14	0.585867
LEAP2	1.52979e-05	-0.7367	1.57607e-10	-2.2226
LGALS1	6.6003e-11	-0.599146	4.81729e-12	-0.678381
LIMCH1	4.2871e-18	0.636401	4.99079e-17	0.877874
LINC00152	5.63526e-09	-0.701062	1.47498e-14	-0.810508
LINC00467	5.7967e-06	-0.714772	3.55788e-22	-1.84582
LIPE-AS1	0.00141641	-0.619132	3.67786e-07	-1.55537
LMLN	0.00168266	-0.665517	1.17919e-21	-3.13385
LPP	2.16698e-37	0.907895	4.12533e-40	1.44337
LRRC25	0.00825795	-0.54923	1.46301e-17	-3.90397
LRRFIP1	1.66639e-18	0.541065	5.28029e-16	0.694713
LSM14A	2.50626e-17	0.508197	3.19269e-19	0.669992
LSM3	2.73074e-22	-0.900824	2.87598e-53	-1.22884
LTV1	2.48178e-05	-0.612233	2.99786e-08	-1.09976
LUC7L3	1.19049e-11	-0.506406	2.59399e-11	-0.576526
M	1.67012e-111	-6.49218	0	-5.20563
MACF1	7.12708e-18	0.788656	5.73279e-23	1.18485
MAK16	2.17737e-13	-1.01932	1.36503e-33	-1.83814
MAP1B	1.79074e-10	0.527448	8.57538e-10	0.532549
MAP3K13	1.72046e-07	-0.508964	2.81779e-07	-0.80464
MARVELD3	0.000320253	-0.631354	1.35584e-09	-2.87316
MBNL1	8.39986e-17	0.550334	2.16679e-18	0.750802
MET	1.91029e-19	0.632796	1.10412e-18	0.843502
METTL12	2.88857e-11	-0.573277	1.39972e-07	-0.738529
MGST1	6.4082e-35	-0.969407	1.45312e-46	-1.16534
MIF	3.26128e-15	-0.607375	6.54419e-21	-0.74664
MINOS1	4.99993e-26	-0.804576	4.70276e-23	-0.938532
MKLN1	5.95926e-12	0.520399	2.96945e-12	0.950265
MLLT11	9.1164e-08	-0.968873	2.2518e-12	-1.56888
MORN2	1.85688e-06	-0.740754	1.74367e-12	-1.06069
MPHOSPH10	1.39517e-12	-0.942857	1.15863e-29	-1.4136
MRPL22	1.94622e-10	-0.54504	5.40983e-10	-0.59581
MRPL33	4.6857e-49	-1.11658	2.94964e-62	-1.46465
MRPL4	3.43629e-09	-0.575179	3.24108e-10	-0.816908
MRPL52	2.1578e-23	-0.851826	1.39871e-51	-1.08844
MRPL57	3.11505e-10	-0.510765	3.3221e-18	-0.688241
MRPS21	2.03944e-33	-0.965235	8.35045e-50	-1.25599
MRTO4	6.16141e-06	-0.519572	3.60054e-05	-0.666574
MT-ATP6	9.01756e-43	-0.888635	2.13122e-20	-0.903474
MT-CO1	5.59692e-40	-0.864376	6.99949e-19	-0.86255
MT-CO2	3.15805e-50	-1.00066	1.08021e-27	-1.00138
MT-CO3	1.98568e-39	-0.843516	3.27231e-16	-0.833525
MT-CYB	6.71828e-41	-0.899872	4.36761e-21	-0.918202
MT-ND1	5.69601e-51	-0.992251	4.18412e-28	-1.02767
MT-ND2	1.78175e-46	-0.860722	3.47005e-17	-0.871872
MT-ND3	2.72538e-43	-0.906562	1.13273e-20	-0.987726
MT-ND4	4.75765e-54	-1.00565	2.3739e-27	-1.02058
MT-ND4L	2.38171e-21	-0.789439	5.98807e-16	-0.912823
MT-ND5	5.96698e-44	-0.963662	4.17112e-35	-1.10113
MT-ND6	2.16745e-17	-0.634183	1.45082e-16	-0.793921
MT1F	0.00730509	-0.544332	0.000109645	-1.00348
MTHFD2	7.17378e-12	0.502851	1.40046e-12	0.546259
MUC5B	3.68603e-12	1.08308	6.68594e-17	2.10414
MYC	2.78607e-07	-0.637657	5.65873e-12	-0.816667
MYL6B	1.98398e-08	-0.515206	1.50372e-06	-0.598256
MZT2B	4.47251e-15	-0.539771	5.05426e-22	-0.62204
NAIP	0.00458884	-0.555703	6.37925e-15	-2.53811
NBEAL1	1.55613e-37	-1.00046	7.08104e-68	-1.2622
NBN	8.58783e-05	-0.671414	2.99716e-13	-2.35371
NCOA3	4.70149e-28	0.864626	1.09812e-32	1.37162
NDUFA1	3.89388e-23	-1.04215	2.81567e-39	-1.24564
NDUFAF2	4.12445e-13	-0.697791	3.71498e-22	-0.855943
NDUFB2	9.28383e-25	-0.87908	1.09812e-32	-1.04901
NDUFB3	1.89478e-20	-0.949267	1.56962e-34	-1.21713
NDUFB4	4.14678e-27	-0.918923	7.93773e-31	-1.0918
NDUFB5	0.000158396	-0.53161	6.06959e-06	-0.606748
NDUFB9	2.1445e-17	-0.600814	1.09714e-19	-0.704603
NDUFS5	7.05696e-25	-0.847125	1.68555e-41	-1.00549
NEAT1	1.14058e-21	0.8326	1.30179e-27	0.982212
NEK8	2.91668e-07	-0.883461	3.89342e-36	-3.34839
NENF	4.18834e-14	-0.517716	5.92022e-15	-0.587073
NET1	1.02407e-07	-0.500195	2.87647e-06	-0.719088
NFIA	6.63125e-05	0.610886	0.00183697	0.570204
NGFRAP1	9.69427e-13	-0.888767	1.06207e-19	-1.25363
NGRN	0.00034303	-0.516464	3.28834e-09	-1.10649
NME1	6.04627e-19	-0.615636	1.96771e-20	-0.804074
NME2	5.13056e-13	-0.687911	1.69707e-20	-0.828112
NME4	1.2523e-26	-0.971379	1.38315e-36	-1.18614
NOLC1	6.58658e-07	-0.538912	3.88213e-06	-0.781878
NOP56	7.38401e-25	-0.892185	3.25858e-30	-1.26241
NOP58	1.09374e-12	-0.921779	7.65225e-20	-1.21884
NP	6.28121e-182	-7.52048	0	-6.75187
NS	3.70917e-149	-4.23121	1.26554e-91	-4.70141
NSA2	1.55006e-16	-0.631776	6.93232e-16	-0.707887
NUDT1	4.88917e-09	-0.756597	1.17411e-12	-0.986377
NUPL2	5.31003e-07	-0.611086	8.92835e-10	-0.96464
NUTF2	1.47714e-18	0.587794	3.35841e-23	0.776291
NXT1	1.97104e-11	-0.709783	5.28789e-18	-0.803595
OAZ1	2.52415e-31	-0.64971	8.85515e-34	-0.793073
ORMDL2	4.63685e-08	-0.827324	5.11351e-16	-1.3128
OSTC	2.81425e-12	-0.671438	2.52109e-12	-0.760382
OTUD7B	0.00641825	-0.533523	0.00391626	-0.722888
P2RX5-TAX1BP3	6.0419e-06	-0.757513	4.40076e-13	-3.01267
PA	9.7061e-81	-7.09199	0	-6.58491
PAK1IP1	5.85138e-10	-0.917209	8.54154e-26	-1.57609
PALLD	1.46047e-12	0.601415	5.47028e-11	0.857366
PAPPA	2.89466e-09	0.668726	4.70624e-11	0.927986
PAQR5	1.25801e-28	0.852741	4.19126e-34	1.32305
PARK7	1.14338e-18	-0.606475	2.54753e-30	-0.764092
PAXIP1-AS1	1.07943e-07	-0.800744	3.54659e-20	-1.86982
PB1	1.8911e-91	-6.25893	1.63055e-160	-5.4868
PB2	1.23845e-59	-6.99149	0	-6.0244
PBX1	3.01045e-18	0.566082	7.23424e-12	0.817626
PCBP1	1.3662e-18	-0.567712	2.32226e-14	-0.653549
PCF11	1.69362e-23	-0.966914	8.51525e-24	-1.36492
PCNXL4	1.01761e-05	-0.598284	6.82139e-07	-0.80424
PDCD5	1.21453e-22	-0.677155	4.2959e-27	-0.818824
PDE3A	1.07493e-12	0.597276	1.40839e-13	1.60248
PDXK	4.95874e-12	0.511745	1.19869e-15	0.656138
PET100	1.41102e-07	-0.647922	1.20432e-14	-1.08619
PHF3	4.39648e-20	0.617937	1.4301e-22	0.950241
PHRF1	5.69002e-12	0.529128	9.99264e-09	1.23918
PHYKPL	6.89891e-11	-0.984665	1.14106e-37	-2.74621
PIGW	9.36e-06	-0.75653	1.49287e-23	-2.22744
PIN1	3.16215e-09	-0.529352	1.23509e-06	-0.590856
PIN4	8.35083e-06	-0.560215	9.94881e-08	-0.697828
PMAIP1	5.02241e-26	-1.24572	3.99119e-33	-1.57989
PNN	1.73557e-07	-0.631147	1.86823e-20	-0.82062
POLE4	2.15968e-22	-0.812211	5.85096e-32	-0.988648
POLG2	3.75378e-06	-0.771988	4.61885e-24	-2.84723
POLR2A	5.82174e-05	-0.513245	2.35319e-05	-0.689709
POLR2C	9.07191e-06	-0.500811	1.14392e-05	-0.623621
POLR2F	2.30301e-23	-0.759392	4.64666e-39	-0.961997
POLR2G	0.00159623	-0.51514	5.78026e-07	-0.534758
POLR2K	1.1675e-25	-0.891924	1.05567e-40	-1.15015
PON2	6.28391e-11	0.536329	1.93123e-14	0.850913
POP7	4.38916e-14	-0.718484	5.65257e-21	-0.853556
PPDPF	1.06968e-41	-1.07086	4.23329e-48	-1.30694
PPIG	1.87552e-06	-0.512915	3.18602e-07	-0.623085
PPP4R2	2.83432e-10	-0.553409	2.31278e-09	-0.666232
PRKCSH	1.14202e-11	0.61157	4.86399e-10	0.91781
PRPF4B	5.93968e-07	-0.568214	2.25022e-11	-0.720776
PRR13	3.66137e-10	-0.612974	3.29752e-13	-0.769435
PRR34-AS1	3.69679e-16	-0.985358	7.0741e-44	-1.55088
PSMA3	0.00167578	-0.504985	4.33532e-09	-0.566741
PSMA6	7.79254e-06	-0.590633	5.81633e-11	-1.29229
PSMB3	4.02412e-10	-0.618302	9.54388e-23	-0.808285
PTCD3	1.05085e-06	-0.642874	2.56556e-08	-0.855173
PTMA	2.54277e-33	-0.665368	2.81534e-24	-0.812711
PTPN11	1.9645e-19	0.560947	3.33735e-16	0.760167
PTPRJ	2.65903e-10	0.545608	7.25529e-10	1.19595
PXMP2	1.14848e-13	-0.738746	1.07042e-19	-1.12323
RAB2A	2.32031e-09	-0.531596	7.66078e-13	-0.621774
RAB30-AS1	1.25873e-05	-0.569936	3.42926e-07	-1.0101
RAB31	2.84456e-10	0.584142	1.02097e-11	1.01654
RABEPK	0.000365027	-0.506658	2.10493e-08	-0.949558
RAN	7.3318e-24	-0.609279	1.86112e-26	-0.763411
RBBP6	1.42627e-23	-0.816383	9.92386e-22	-1.04191
RBM25	5.22273e-09	-0.590898	1.77229e-12	-0.706108
RBX1	1.32433e-12	-0.58972	1.09384e-18	-0.742112
RC3H1	1.25439e-11	-0.855438	1.37413e-20	-1.14781
RFTN2	0.000373742	-0.554966	7.78769e-18	-3.88335
RHOB	1.73613e-09	0.797199	5.44138e-14	1.38451
RIT1	1.32718e-16	-1.20018	3.14531e-16	-3.09163
RNASEH1-AS1	1.49885e-09	-0.671307	3.691e-15	-1.11487
ROMO1	1.65905e-13	-0.651445	2.62284e-23	-0.822574
RP11-1094M14.11	3.40953e-07	-0.561802	1.33231e-12	-1.0177
RP11-11N9.4	3.88104e-05	-0.516412	9.078e-06	-0.742755
RP11-359E3.4	1.41116e-11	-0.986164	9.50434e-32	-3.02196
RP11-467L13.7	1.98198e-07	-0.944706	3.07779e-08	-2.97467
RP11-54H7.4	4.19821e-05	-0.617783	8.2647e-05	-0.817977
RP11-629O1.2	0.000179595	-0.754776	2.38997e-26	-3.35655
RP13-942N8.1	0.000284962	-0.594845	1.00772e-10	-1.18467
RP5-940J5.9	1.46872e-05	-0.504323	0.000109261	-0.577044
RPL10A	1.39896e-39	-0.666525	4.74348e-37	-0.805214
RPL11	1.18173e-51	-0.822356	3.97673e-42	-0.951186
RPL13	8.12469e-57	-0.647483	1.93876e-31	-0.73815
RPL13A	1.17062e-45	-0.557292	5.40272e-17	-0.589758
RPL15	9.2412e-38	-0.551606	1.58107e-27	-0.657881
RPL19	6.18299e-56	-0.694604	4.76894e-39	-0.827186
RPL21	9.08375e-57	-0.781638	1.53536e-35	-0.882908
RPL23A	3.8264e-59	-0.74067	4.94056e-35	-0.835501
RPL26L1	3.81721e-22	-0.938847	4.17794e-29	-1.1747
RPL27	7.63867e-60	-0.920165	4.8054e-60	-1.06772
RPL27A	9.25115e-59	-0.813965	1.49218e-48	-0.941989
RPL28	1.03484e-40	-0.768886	3.42342e-31	-0.853674
RPL31	4.07855e-19	-0.505461	2.25738e-16	-0.619171
RPL34	3.9813e-41	-0.71656	1.38315e-36	-0.841703
RPL35A	1.41888e-54	-0.770806	4.05259e-41	-0.892272
RPL36	2.05819e-36	-0.551084	3.55943e-25	-0.655975
RPL36A	1.01138e-39	-0.891849	3.21937e-57	-1.08013
RPL37A	3.0437e-55	-0.872545	3.81977e-44	-0.987898
RPL38	6.57655e-71	-0.973849	4.03962e-61	-1.12645
RPL5	4.02268e-30	-0.515625	4.23052e-23	-0.657446
RPL7A	8.41836e-28	-0.536863	4.01964e-27	-0.686746
RPS11	5.08038e-58	-0.818742	5.01668e-53	-0.960761
RPS12	2.33759e-61	-0.865624	7.49985e-49	-0.973489
RPS15	1.96763e-53	-0.692183	4.25243e-38	-0.807004
RPS15A	0.000689075	-0.660105	1.75671e-15	-1.61905
RPS18	6.78363e-51	-0.859123	9.23766e-38	-0.951496
RPS19	4.46762e-60	-0.887146	1.02409e-31	-0.917561
RPS21	2.3462e-66	-1.01799	2.40081e-85	-1.1886
RPS24	1.6272e-38	-0.553922	3.18843e-24	-0.651156
RPS27	1.18656e-71	-1.10584	1.85692e-63	-1.202
RPS27A	1.61012e-63	-0.855265	3.95117e-45	-0.96599
RPS28	2.03619e-49	-0.687917	2.49711e-37	-0.77948
RPS7	4.0089e-52	-0.79667	4.64474e-46	-0.946874
RUFY2	7.83523e-07	-0.820544	2.42233e-24	-2.43052
SAMD11	4.59583e-10	0.558095	3.19437e-11	1.02923
SAP18	1.93229e-22	-0.941004	1.77651e-39	-1.17207
SBNO1	1.55577e-37	-1.39351	3.18615e-41	-2.0546
SEC61B	4.05667e-24	-0.733948	1.93634e-43	-0.931864
SEC62	6.60414e-10	-0.542902	1.01087e-16	-0.624984
SELT	1.091e-11	-0.55353	3.03e-12	-0.685256
SEMA4D	4.69956e-05	-0.517986	4.16825e-21	-5.86274
2019-09-09	1.00865e-21	0.673803	5.21153e-20	1.14048
SEPW1	1.53446e-19	-1.24344	1.14197e-42	-1.91964
SERF2	1.23166e-42	-0.793378	5.37177e-42	-0.938624
SH3BGRL3	9.97936e-24	-0.996006	3.61175e-34	-1.19989
SLC12A2	4.18232e-07	0.703285	1.90977e-10	1.25496
SLC16A1-AS1	1.27711e-12	-1.0026	3.78199e-31	-1.87945
SLC35E3	2.68279e-16	-1.05994	7.65899e-34	-1.7535
SLC52A2	2.55086e-17	0.676588	7.97391e-18	0.849625
SLIRP	4.54168e-40	-1.03221	2.13693e-56	-1.31896
SLK	2.68316e-15	0.611974	2.79249e-14	0.932124
SMAD3	1.70663e-12	0.612366	6.2707e-12	0.898934
SMDT1	1.50712e-14	-0.637584	6.05159e-16	-0.737895
SMG1	3.52153e-10	-0.940268	1.28947e-19	-1.46177
SMIM10L1	8.52959e-09	-0.503417	3.0404e-05	-0.599597
SMIM19	2.13579e-10	-0.819163	4.5069e-19	-1.27786
SMIM4	7.25462e-13	-0.797319	5.33916e-18	-1.09779
SMOC1	6.61659e-12	0.601533	3.75358e-13	1.10098
SMOX	6.84617e-08	0.595402	8.88784e-12	0.721559
SNAPC1	2.24815e-06	-0.703262	5.75509e-09	-0.821775
SNHG12	0.000652556	-0.610878	2.45107e-19	-3.23433
SNHG21	1.93606e-05	-0.757059	1.57385e-05	-1.58971
SNHG25	5.52072e-22	-1.01022	3.07595e-25	-1.3651
SNHG8	7.72654e-18	-0.597296	7.4307e-23	-0.827098
SNHG9	1.10538e-27	-1.28058	5.71436e-46	-1.91594
SNRNP25	2.15987e-09	-0.575267	1.18252e-08	-0.762365
SNRPB2	1.99368e-20	-0.867588	2.80205e-29	-1.10874
SNRPC	1.23605e-07	-0.664183	1.9939e-13	-0.843062
SNRPD1	8.29998e-16	-0.554587	3.13539e-23	-0.761962
SNRPE	6.28809e-38	-1.00187	4.23065e-74	-1.21194
SNRPF	9.38334e-36	-1.03795	4.40777e-62	-1.28401
SOD1	2.37821e-08	-0.503183	1.26091e-19	-0.619954
SPATA33	1.41096e-05	-0.666507	5.98634e-12	-1.36143
SPCS1	1.43275e-09	-0.575307	1.32987e-19	-0.697687
SPTBN1	1.016e-25	0.8345	3.01283e-31	1.09067
SRGN	2.58372e-05	-0.716729	6.84402e-09	-0.962128
SS18L2	1.64294e-11	-0.66265	1.30414e-14	-0.927895
SSB	2.10186e-11	-0.857581	6.99653e-28	-1.11117
SSBP1	3.80263e-09	-0.709042	9.03627e-25	-0.845336
SUB1	2.18763e-20	-0.688505	1.67962e-29	-0.852365
SUMF2	0.00243599	-0.501853	6.10433e-05	-0.821072
SWI5	2.18245e-09	-0.648036	3.12603e-12	-0.854192
SYT1	6.5097e-06	0.662315	6.32955e-08	1.07885
TACC1	1.32765e-13	0.615602	2.50805e-15	1.03877
TACC2	7.90053e-27	0.834788	1.33983e-29	1.25567
TANC2	3.15996e-16	0.511498	1.88494e-14	1.15454
TCEAL1	0.00698422	-0.504296	5.70447e-05	-0.757969
TCEB1	0.000148547	-0.574834	2.54214e-14	-4.23824
TCF7	4.4728e-08	-0.778888	1.30444e-22	-2.00764
TEAD1	1.80624e-19	0.646458	5.3289e-17	0.956968
TERF2IP	1.93919e-07	-0.515931	0.000221709	-0.541437
TGFBI	2.50112e-07	0.502193	2.96637e-08	0.585958
TGFBR2	7.9112e-16	0.53668	1.20702e-11	0.738018
THAP2	1.56376e-07	-0.649701	1.83294e-11	-1.73535
THRAP3	3.61268e-08	0.553796	3.08149e-09	0.713553
THSD4	3.88767e-09	0.511349	5.56319e-12	1.55417
TIMM17A	1.42585e-12	-0.778618	4.62954e-20	-0.981009
TIMP1	1.65664e-05	-0.543499	7.10242e-10	-0.697105
TMA7	1.87062e-23	-0.568211	8.86176e-28	-0.693828
TMEM106C	8.0937e-08	-0.551042	2.31578e-10	-0.789231
TMEM126A	2.64467e-07	-0.608378	5.83117e-08	-0.792064
TMEM141	4.92143e-11	-0.576549	3.94135e-22	-1.16793
TMEM14A	1.97001e-05	-0.566148	7.95869e-06	-0.756225
TMEM14B	5.74467e-27	-0.894023	6.09513e-37	-1.13305
TMEM14C	3.43933e-25	-0.815239	2.18276e-46	-1.01838
TMEM5	1.56705e-10	-0.767125	4.93599e-16	-1.14869
TMSB10	1.81734e-56	-0.926531	1.46448e-33	-1.02133
TNPO1	1.75392e-19	0.631042	3.01251e-24	0.795779
TRIM41	3.67825e-31	-1.5636	8.72606e-115	-3.74407
TRMT10C	5.71796e-11	-0.752741	7.02016e-12	-0.941508
TSEN15	2.51886e-08	-0.535408	6.86867e-09	-0.690491
TSKU	7.03368e-23	0.789017	1.72254e-27	1.12795
TSPAN4	1.41387e-17	0.656928	1.73923e-20	0.874441
TTC3	1.42151e-11	0.574703	5.64433e-09	0.612155
TTL	7.69688e-08	-0.67093	3.54632e-10	-1.06368
TXNDC17	1.66135e-14	-0.628403	6.27078e-23	-0.80903
TXNRD1	7.45459e-30	0.741795	1.96964e-37	0.846664
UBA52	4.17756e-51	-0.81869	2.27452e-64	-0.994401
UBB	9.3695e-27	-0.881923	2.1581e-36	-1.08277
UBL5	2.18099e-59	-1.22222	1.51457e-88	-1.48484
UQCR10	7.74636e-30	-0.805456	3.26504e-33	-0.990218
UQCRH	3.42066e-37	-0.755699	1.70803e-36	-0.900355
USP8	1.61434e-11	-0.798759	1.70554e-23	-0.980297
UTP23	0.000541324	-0.523582	0.000202529	-0.731376
UTRN	1.36391e-19	0.658716	3.13262e-16	1.33281
VCAN	2.08399e-24	0.991144	6.36367e-30	1.40126
WBP4	3.6643e-07	-0.504178	9.47038e-09	-0.700322
WBP5	4.78008e-23	-1.26333	6.89093e-39	-1.67765
WNK1	2.9915e-14	0.506748	2.60979e-13	0.655241
WWC1	1.20444e-13	0.539736	3.87449e-12	1.04328
XAGE1A	1.61104e-05	-0.681108	1.90373e-08	-0.852631
YPEL5	1.6186e-07	-0.511526	2.87866e-06	-0.625695
YTHDF2	2.0145e-09	-0.665854	1.52276e-18	-0.949815
ZBED5-AS1	5.09134e-05	-0.690786	8.90199e-11	-1.57048
ZCCHC3	9.81024e-11	-0.810632	1.28303e-17	-1.51162
ZFAS1	1.09151e-21	-0.590798	6.54545e-24	-0.709727
ZMIZ1	3.19755e-06	0.5408	3.10792e-08	1.15662
ZNF232	0.00641672	-0.5509	8.51278e-06	-2.05652
ZNF286A	2.6425e-10	-0.517392	9.76913e-13	-0.959982
ZNF326	7.46894e-08	-0.697881	7.41607e-10	-1.0005
ZNF330	1.34783e-09	-0.60903	4.21679e-11	-0.901897
ZNF567	5.69314e-09	-0.787472	3.90886e-12	-1.18056
ZNF830	4.56835e-06	-0.587131	1.23345e-08	-0.979765
ZNF90	7.88941e-12	-0.519632	7.97618e-14	-0.633575
