## Supplemental tables for "A common pattern of influenza A virus single cell gene expression heterogeneity governs the innate antiviral response to infection": TableS6_Combined_StatusNS_MASTvsNBID.xlsx

### Sheet: TableS6_Combined_StatusNS_MASTv
ID	FDR_MAST_StatusNS	log2FC_MAST_StatusNS	FDR_NBID_StatusNS	log2FC_NBID_StatusNS
23308118	1.25499e-83	1.71316	2.474e-18	1.28105
ABCC1	6.61351e-47	0.621405	4.97424e-34	1.15562
ABHD2	7.30257e-54	0.592741	9.58628e-38	1.14151
ABT1	1.43486e-20	-0.560697	9.59407e-41	-1.2137
AC074117.10	2.34832e-17	-0.582798	3.83418e-45	-1.62189
ADAP1	1.15671e-23	-0.899903	1.97697e-94	-6.40071
ADNP	6.15758e-21	-0.769905	2.34704e-31	-1.9354
AGRN	1.00514e-36	0.503195	1.58938e-22	1.03021
AKAP12	4.70702e-26	0.648212	7.95568e-21	0.903725
AKR1B15	6.85133e-24	-0.746783	1.63529e-48	-1.83829
ALCAM	1.56495e-36	0.564431	1.90076e-28	0.729072
AMD1	1.59418e-38	-0.616468	5.44309e-68	-0.990439
APOC1	9.48033e-16	-0.688244	2.21964e-32	-1.56877
ARHGAP11A	5.51536e-09	0.558711	4.63211e-10	0.775456
ARHGAP35	2.19407e-39	0.511502	3.01845e-28	0.836176
ARHGAP44	1.45691e-25	-0.860952	1.87292e-37	-3.89706
ARID5B	2.40995e-23	0.541614	5.6647e-20	1.28106
ATP1B1	6.30298e-38	0.679812	1.72769e-26	0.715581
ATP5G1	2.89103e-90	-0.996565	7.72914e-160	-1.59063
ATPIF1	4.93445e-55	-0.752888	7.85181e-96	-1.25616
ATRAID	8.03771e-39	-0.62495	1.55207e-62	-1.02576
ATXN3	3.3939e-24	-0.862932	2.09846e-66	-2.69305
ATXN7L3B	6.27056e-27	-0.656955	1.69192e-46	-1.42631
BANF1	1.46843e-51	-0.763223	9.98168e-136	-1.36686
BBX	4.12973e-44	0.525751	1.68007e-28	0.748663
BCCIP	9.72742e-29	-0.693447	4.79603e-49	-1.27601
BCL7A	1.69302e-24	-0.517573	2.42895e-23	-0.976917
BCYRN1	3.12906e-06	-0.699498	1.01822e-13	-2.42763
BICC1	1.14818e-40	0.688821	4.00123e-28	0.930917
BRD2	9.08234e-36	-0.526897	1.47264e-60	-1.07755
BRIX1	6.53027e-15	-0.556468	4.44249e-26	-1.07749
BRK1	9.29723e-75	-0.728547	7.28123e-153	-1.16876
BTF3	2.31495e-102	-0.666636	2.1063e-177	-1.15104
C11orf1	9.18193e-20	-0.505529	1.61488e-44	-1.44024
C11orf31	5.37673e-64	-0.733648	5.04022e-142	-1.30557
C12orf29	7.00812e-23	-0.546889	2.10388e-40	-1.28083
C15orf61	2.24915e-26	-0.511151	6.88501e-39	-0.804858
C19orf33	1.09323e-51	-0.772419	1.73009e-87	-1.34021
C1orf122	7.13969e-33	-0.515576	1.57959e-38	-0.859496
C1orf53	4.70299e-30	-0.663975	1.79227e-56	-1.35566
C2orf82	3.17127e-11	-0.525114	2.73766e-21	-1.06579
C3orf14	9.93179e-18	-0.501766	3.48777e-28	-1.2123
C5orf45	1.00199e-129	-1.89643	4.59658e-204	-3.62245
C7orf55	5.77623e-27	-0.549578	4.509e-33	-1.13846
C7orf73	1.88347e-47	-0.691909	3.48504e-76	-1.26073
C9orf16	2.44565e-56	-0.768788	1.23147e-103	-1.37333
CALM1	1.99524e-43	-0.569094	1.75213e-79	-0.985475
CAMK1D	7.58328e-35	0.550574	3.19631e-28	1.49205
CANX	7.33447e-73	0.807146	5.04946e-61	0.915718
CAPN2	1.85855e-40	0.600287	4.47968e-34	0.777422
CASP8	1.93169e-14	-0.534971	4.91152e-20	-1.23114
CBX3	2.07224e-53	-0.624909	5.15104e-108	-0.992108
CDC25B	1.97731e-50	0.780183	1.43282e-43	1.17885
CDK5R1	2.42447e-18	-0.557533	4.46842e-47	-3.66627
CEACAM6	1.09174e-05	1.09911	5.43996e-10	2.01776
CEBPB	1.28152e-105	1.0243	6.19606e-92	1.14196
CENPF	1.62395e-09	1.0847	1.66595e-16	1.18465
CHCHD5	2.04889e-39	-0.591573	2.72705e-60	-1.0269
CISD3	1.333e-35	-0.788765	1.88938e-73	-1.34941
CMC1	1.46556e-38	-0.691601	5.89704e-74	-1.18329
CMIP	1.30338e-71	0.872384	8.20593e-61	1.08859
CNN3	1.88291e-14	-0.555864	1.51055e-26	-1.43156
COA1	3.03707e-11	-0.539339	6.09809e-40	-2.56468
COA4	2.24265e-09	-0.50543	6.92066e-24	-1.72441
COL4A2	2.22665e-25	0.738908	3.58661e-23	1.21681
COQ10B	5.04366e-23	-0.540544	8.15451e-36	-1.09426
COX4I1	1.7496e-53	-0.54997	3.51986e-111	-0.991424
COX6A1	2.27119e-59	-0.601135	1.0466e-105	-1.0247
COX7B	5.1572e-49	-0.713708	6.86298e-75	-1.17858
COX7C	2.83216e-71	-0.706171	1.13455e-111	-1.20683
COX8A	9.75751e-75	-0.648308	3.72029e-108	-1.08062
CPEB4	5.06027e-43	0.682513	1.62887e-35	1.04012
CPM	1.24688e-15	-0.674722	1.61051e-31	-3.84087
CPS1	4.86953e-16	0.881634	9.9823e-17	1.89369
CPT1C	2.64869e-15	-0.581217	1.17995e-26	-3.02266
CRIM1	2.49586e-52	0.710894	3.42218e-40	1.17117
CRIP1	1.16733e-60	-0.836337	1.11534e-54	-1.36981
CTB-119C2.1	1.16648e-102	-1.41227	4.68476e-42	-4.17645
CTB-25B13.5	4.26338e-18	-0.767154	2.12396e-69	-3.58424
CTC-459F4.3	1.20458e-19	-0.557853	1.35752e-30	-1.18645
CTD-2540F13.2	6.15448e-35	-0.82163	1.93859e-45	-3.46752
CTNNA1	8.1202e-49	0.512763	7.01282e-25	0.687954
CUX1	6.46628e-74	0.793368	5.3259e-63	1.17062
CXXC5	2.65947e-30	0.560504	2.11438e-22	0.938039
CYB5D2	4.52291e-20	-1.62064	1.22218e-63	-2.31899
CYP24A1	2.55055e-184	1.52082	8.27809e-196	1.93259
DAGLB	2.63941e-19	-0.545096	2.20808e-53	-4.65133
DAPK1	1.2467e-61	0.774535	3.4959e-50	1.24065
DBF4	9.02583e-19	-0.596182	1.93451e-26	-0.975849
DDX10	3.98577e-47	-1.11494	6.90661e-99	-1.72333
DENR	1.42388e-47	0.52533	3.16114e-44	0.796202
DFFA	1.09281e-12	-0.666593	7.79918e-30	-3.61465
DGUOK	1.90538e-55	-0.630661	9.44132e-76	-1.00406
DKK1	6.58195e-16	0.647218	2.13938e-09	0.831255
DLEU1	6.33799e-33	-0.621299	1.13495e-38	-1.08676
DNAJA1	1.25839e-57	-0.778971	3.91442e-136	-1.46372
DNAJB4	6.18282e-22	-0.589741	1.22938e-28	-1.23252
DNAJC25	4.28995e-14	-0.53325	7.62656e-20	-1.19128
DNASE1	1.44358e-13	-0.576427	2.30658e-26	-1.94415
DNMBP	2.37862e-21	-0.506966	4.37746e-55	-5.09818
DNTTIP2	1.2612e-12	-0.513343	2.57899e-14	-2.87833
DOCK5	2.30862e-65	0.697926	5.54865e-37	1.2554
DPYSL2	1.88082e-40	0.595202	1.88311e-30	0.772244
DSP	3.83473e-35	0.53956	4.2825e-23	0.950347
DYNLL1	2.91831e-93	-1.13255	4.96196e-214	-1.85795
ECT2	6.74618e-27	0.610423	1.99059e-20	0.772031
EEF1B2	3.41125e-127	-0.773377	1.86476e-215	-1.31906
EGFR	4.99021e-108	1.14524	3.30811e-104	1.66334
EGLN2	1.36527e-45	0.666496	4.53771e-40	0.873614
EID1	2.70692e-58	-0.723651	1.15193e-72	-1.17407
EIF3K	6.57096e-43	-0.530789	4.93796e-99	-0.910836
EIF4H	9.37418e-57	0.665787	1.11638e-42	0.913086
EMP3	1.01105e-42	-0.735781	2.77508e-83	-1.19267
ENY2	2.96502e-50	-0.522896	3.60175e-96	-1.00896
EPAS1	1.67863e-59	0.784808	8.21994e-47	1.01636
EPB41L1	1.86121e-43	0.509959	3.88227e-23	0.981091
EPB41L4A	1.07768e-22	-0.756715	9.09509e-40	-3.03767
ERC1	1.22773e-45	0.51685	1.4982e-29	1.10926
FABP5	1.77033e-72	-1.25923	1.12052e-149	-2.15214
FAM103A1	1.64174e-30	-0.504851	3.77191e-65	-1.09157
FAM162A	2.40354e-24	-0.524473	5.55892e-26	-0.872133
FAM200B	1.03968e-43	-0.830627	4.34587e-72	-1.52649
FAM32A	1.00555e-31	-0.561684	1.27462e-39	-1.03147
FAM72D	1.23301e-09	-0.504825	3.35442e-15	-1.09904
FBXW10	1.07196e-21	-0.633937	2.33716e-44	-3.50213
FGF18	8.01799e-28	-0.758652	2.64528e-82	-4.14284
FGFR1OP2	7.52839e-32	-0.591964	8.72882e-54	-0.969112
FJX1	1.1018e-22	-0.680763	3.62965e-34	-1.53777
FKBP1C	1.35152e-35	-0.547452	8.54585e-57	-0.895031
FLJ35934	2.33562e-05	-0.733248	1.69662e-16	-2.21885
FLNB	2.66727e-40	0.550395	3.88227e-23	0.837935
FMNL2	2.95283e-54	0.699148	4.98274e-42	1.23165
FN1	8.4168e-25	-0.788667	1.09368e-72	-3.95622
FNDC3B	1.16059e-50	0.596066	1.2582e-34	1.08943
FOSL2	3.15366e-74	0.811589	1.84503e-53	1.33971
FTL	3.98908e-96	-0.628844	2.02707e-121	-1.02054
FUT11	2.81779e-20	-0.580336	1.59537e-38	-1.39903
FXR2	1.53041e-42	-1.00672	1.53521e-129	-6.14525
GABPB1-AS1	5.30719e-114	-1.09228	9.61039e-137	-1.84694
GADD45A	7.75252e-43	-1.35198	2.29975e-95	-2.41305
GAPDH	1.45097e-70	-0.650942	2.38429e-144	-1.12224
GDF15	3.3901e-13	-0.585031	5.55296e-31	-0.839065
GGCX	5.10614e-35	-1.08693	1.79816e-66	-3.80321
GLRX5	3.04289e-41	-0.503721	3.8589e-55	-0.820016
GLS	1.80137e-23	0.609219	2.09522e-17	0.680168
GLTSCR2	1.82616e-36	0.537007	7.19593e-28	0.558108
GNB2L1	7.28246e-39	-0.950587	2.73974e-91	-1.86651
GPAA1	8.23567e-43	0.52576	4.44726e-27	0.817109
GRAMD2	6.15183e-44	-1.32446	1.99007e-194	-7.93902
GRN	6.20845e-65	0.654364	3.69835e-41	1.16698
GTF2H1	2.98183e-28	-0.588032	3.62629e-40	-0.90841
GTF2H5	1.98204e-32	-0.725753	9.89656e-82	-1.55576
GTF2I	1.39408e-36	0.538836	3.90448e-28	0.664076
HA	5.88726e-236	1.79148	0.000576142	0.570454
HAX1	7.20846e-34	-0.593011	6.81006e-73	-1.00311
HERPUD1	6.10553e-27	-0.697758	4.56877e-48	-1.07981
HEXIM1	2.38653e-28	-0.86306	1.99148e-46	-1.61219
HHEX	1.42713e-49	-1.01323	3.21481e-82	-2.55293
HMOX1	4.87757e-21	-0.699154	1.25279e-29	-1.18689
HNRNPH3	4.23033e-46	-0.635934	6.76386e-79	-1.07204
HNRNPL	3.47213e-38	-0.545181	1.63725e-51	-0.814576
HOMER2	6.42767e-30	-0.858043	4.68503e-98	-4.20205
HOXC8	3.12881e-12	-0.597211	1.61724e-35	-2.03728
HSPE1	6.94742e-78	-0.763374	2.04463e-150	-1.2627
ID2	4.15941e-23	-0.607617	1.83233e-41	-1.31058
IGF1R	7.36369e-80	0.870807	4.75959e-67	1.36206
IGFBP1	7.45682e-17	0.712465	4.7062e-18	1.45361
JPX	1.70789e-23	-0.548337	7.83733e-32	-1.1458
JRKL	1.04116e-12	-0.545372	9.39071e-36	-2.20262
KIF1BP	2.31039e-18	-0.580746	2.93814e-22	-1.08466
KLHL31	3.12705e-34	-0.750377	1.03512e-22	-2.59899
KTN1	1.1419e-72	0.687537	5.33147e-55	0.720078
LAG3	1.05286e-21	-0.701992	2.38395e-65	-3.18268
LAMC1	6.69113e-38	0.509156	1.5986e-25	0.98139
LEAP2	3.64808e-26	-0.835979	1.37748e-40	-2.7189
LHFPL4	4.95277e-16	-0.509897	1.38116e-13	-4.21513
LIMCH1	2.2828e-40	0.700294	3.53032e-35	0.901072
LINC00152	4.16238e-24	-0.500922	1.65228e-46	-0.915108
LINC00467	1.48705e-18	-0.638288	2.20718e-41	-1.92893
LINC01021	6.66081e-13	-0.760423	4.99017e-22	-1.68692
LIPE-AS1	1.49326e-14	-0.612051	8.9008e-31	-1.77108
LMLN	1.25668e-14	-0.686097	9.59856e-30	-3.07667
LPP	2.72583e-115	1.08571	6.24859e-115	1.72154
LRRC25	1.08245e-10	-0.549176	3.1506e-46	-4.03908
LSM3	2.65293e-54	-0.663004	3.14209e-89	-1.29878
LTV1	3.12923e-20	-0.518677	1.09987e-26	-1.15069
LYRM1	2.35187e-17	-0.519062	8.69977e-36	-1.41783
MACF1	4.5381e-47	0.688856	9.30081e-43	1.0401
MAK16	1.23572e-44	-1.09959	1.47414e-104	-2.34957
MAP3K13	4.2226e-25	-0.584075	4.79748e-32	-1.15007
MARVELD3	1.31381e-21	-0.692105	1.42788e-35	-3.79735
MET	8.79845e-45	0.601541	1.93908e-30	0.78518
MGME1	1.84732e-22	-0.503084	3.86982e-25	-0.889002
MGST1	1.46838e-76	-0.748585	1.70967e-118	-1.2606
MIF	8.30369e-42	-0.565536	3.76937e-86	-0.939332
MINOS1	1.53519e-81	-0.786451	1.39971e-91	-1.21832
MKLN1	2.59657e-37	0.523614	3.76425e-21	0.841605
MLLT11	6.01085e-27	-0.803591	1.37214e-44	-1.90728
MPHOSPH10	3.14032e-46	-0.975851	1.27123e-89	-1.74434
MRPL33	9.76183e-114	-1.0208	2.53589e-213	-1.63922
MRPL52	4.50115e-58	-0.714256	8.60288e-141	-1.2172
MRPS21	4.58181e-73	-0.825112	7.53418e-181	-1.39343
MT-ATP6	3.14014e-90	-0.662723	4.11387e-78	-1.09219
MT-CO1	7.36998e-82	-0.607998	5.33578e-68	-1.04053
MT-CO2	5.19253e-108	-0.732415	5.67366e-95	-1.17303
MT-CO3	3.28471e-89	-0.640844	1.66683e-72	-1.08064
MT-CYB	2.97381e-89	-0.67499	4.0241e-85	-1.13082
MT-ND1	8.86662e-121	-0.747146	8.51545e-103	-1.23419
MT-ND2	5.71048e-100	-0.701342	6.16558e-86	-1.13792
MT-ND3	3.75052e-97	-0.66937	4.239e-82	-1.19462
MT-ND4	7.00203e-117	-0.705042	8.7832e-93	-1.18508
MT-ND4L	5.15552e-52	-0.535024	5.89017e-61	-1.13234
MT-ND5	2.00554e-94	-0.689263	7.29575e-115	-1.24381
MT1F	3.71788e-16	-0.623254	8.29551e-22	-1.35152
MUC5AC	2.94346e-10	0.636316	2.81883e-12	1.49527
MUC5B	9.19207e-36	1.15695	1.68864e-36	2.09624
MXD1	1.8188e-13	-0.584831	4.18635e-25	-1.58783
MYL6B	1.89711e-35	-0.56478	1.23377e-46	-0.940138
MZT2B	1.78397e-43	-0.529686	3.80327e-109	-0.853518
NAIP	1.55006e-14	-0.585678	4.18196e-41	-2.59879
NBEAL1	3.69554e-83	-0.769892	4.65035e-168	-1.34676
NBN	3.09481e-17	-0.686066	2.47194e-42	-2.72413
NCBP2-AS2	1.33892e-46	-0.607862	2.86109e-62	-1.20368
NCOA3	1.02455e-47	0.702802	2.30782e-42	1.09251
NDUFA1	1.91086e-51	-0.69533	1.03556e-78	-1.25314
NDUFAF2	1.81346e-37	-0.555327	2.12348e-69	-0.971086
NDUFB2	3.32162e-72	-0.772165	4.97027e-96	-1.2561
NDUFB3	8.04006e-60	-0.826913	4.16572e-118	-1.44297
NDUFB4	1.52229e-65	-0.768253	2.25411e-113	-1.2868
NDUFS5	3.66453e-58	-0.656749	9.42932e-114	-1.13584
NEAT1	4.19494e-42	0.799877	1.18369e-34	0.789594
NEK8	9.76393e-20	-0.7689	1.06587e-36	-3.34725
NGFRAP1	5.10135e-38	-0.730459	1.63344e-58	-1.42867
NME1	7.55518e-60	-0.721931	4.58569e-118	-1.11622
NME2	1.34968e-32	-0.580222	7.32431e-62	-1.06576
NME4	4.03675e-64	-0.744202	2.96395e-131	-1.3423
NOLC1	2.80463e-24	-0.501891	1.12177e-29	-1.00671
NOP56	3.8816e-59	-0.720085	1.87737e-113	-1.44998
NOP58	5.0378e-27	-0.752626	1.81518e-58	-1.29813
NPAT	4.90185e-23	-0.562221	1.75447e-09	-7.15105
NS	0	-6.04979	0	-7.05471
NUDT1	1.63951e-24	-0.548449	1.82315e-52	-1.19568
NUP210L	3.58134e-16	-0.583544	1.5015e-50	-5.3698
NUPL2	8.36192e-20	-0.529203	1.74613e-34	-1.24859
NUTF2	1.81926e-52	0.650587	1.47453e-46	0.765908
OAZ1	3.96164e-93	-0.650797	1.33611e-179	-1.0853
ORMDL2	9.68178e-26	-0.716486	9.79376e-49	-1.39639
OSTC	1.22726e-32	-0.554281	6.98303e-69	-0.992305
OTUD7B	2.31109e-22	-0.835592	2.00319e-42	-1.73267
PA	2.04986e-78	1.58818	1.22432e-23	1.74122
PAK1IP1	3.76764e-24	-0.728019	2.32786e-50	-1.47768
PALLD	3.26744e-28	0.539232	4.627e-18	0.713651
PAPPA	3.73475e-36	0.754694	1.13576e-27	0.983657
PAQR5	2.4113e-101	0.981701	5.99801e-97	1.49503
PARK7	1.56424e-47	-0.572195	1.49521e-119	-0.966289
PB1	9.8018e-127	1.23686	5.49334e-06	0.784704
PB2	2.16033e-63	1.74943	5.22883e-29	1.88157
PCBP1	1.76392e-55	-0.567345	4.71164e-88	-0.936945
PCF11	3.01558e-69	-1.03454	2.06834e-95	-1.71761
PCNXL4	8.90096e-21	-0.541872	1.60855e-25	-0.976955
PDCD5	1.49401e-47	-0.609431	4.31223e-106	-0.974953
PDE3A	1.52043e-45	0.68043	7.57269e-40	1.86202
PDE4D	9.12731e-54	0.74837	2.11633e-37	0.964503
PEG10	1.21477e-19	0.538115	6.57576e-12	0.672445
PET100	1.33656e-22	-0.533189	5.27705e-42	-1.09456
PHF3	3.7197e-50	0.631467	4.13903e-47	0.951141
PHYKPL	1.28443e-27	-0.927528	4.33364e-74	-2.64888
PNN	1.69404e-27	-0.590988	5.46292e-69	-1.04236
POLE4	1.72681e-72	-0.811341	2.81248e-131	-1.27298
POLG2	6.21737e-25	-0.876023	1.84748e-62	-3.20304
POLR2F	6.22163e-46	-0.571435	1.66552e-108	-1.04244
POLR2K	7.32385e-46	-0.665851	1.64331e-95	-1.19114
POLR3F	2.39823e-22	-0.515817	2.58288e-28	-1.09964
PON2	2.75894e-39	0.593054	1.71846e-26	0.757556
POP7	2.64395e-36	-0.60308	2.02088e-67	-0.970341
PPDPF	3.94265e-129	-1.04827	5.87934e-181	-1.60638
PPIG	2.01957e-28	-0.580101	2.89551e-30	-0.894328
PPP4R2	3.38202e-31	-0.583796	1.71447e-41	-0.891941
PRKCSH	4.03078e-42	0.522039	6.00829e-22	0.847353
PRPF4B	1.15095e-27	-0.54223	1.61247e-38	-0.882198
PRR11	7.8137e-16	0.633923	2.54673e-16	1.15126
PRR13	3.67814e-27	-0.514314	1.30658e-35	-0.86163
PRR34-AS1	3.08694e-36	-0.690328	1.59008e-69	-1.4813
PTCD3	3.06222e-22	-0.581899	3.63978e-34	-1.06559
PTGR1	5.57816e-10	-0.609462	3.46841e-23	-1.92565
PTMA	2.47831e-99	-0.686196	3.49365e-146	-1.14615
PTTG1	0.00177828	-0.601539	4.09704e-11	-0.910258
PXMP2	7.06866e-31	-0.676671	1.07812e-48	-1.24527
QTRTD1	1.08828e-23	-0.532334	6.06223e-34	-1.1327
RAB2A	1.32821e-30	-0.537388	1.21929e-55	-0.832528
RAB30-AS1	2.62298e-17	-0.549299	4.44393e-24	-1.18268
RAB31	1.63094e-26	0.530302	2.48248e-19	0.845045
RAN	2.47351e-54	-0.534418	3.10371e-114	-0.952783
RBBP6	3.27393e-72	-0.870698	3.52939e-95	-1.34367
RBM25	5.34257e-23	-0.583429	1.38208e-38	-0.864394
RBX1	6.21026e-27	-0.500318	3.41345e-61	-0.867288
RC3H1	1.21515e-36	-0.808089	2.12939e-58	-1.26596
RER1	3.30898e-37	-0.551364	3.70331e-45	-0.954988
RFTN2	1.57949e-19	-0.602319	9.00287e-54	-4.67672
RHOB	2.22987e-29	0.736956	1.86794e-27	1.31544
RIT1	1.10295e-45	-0.996325	3.16186e-49	-3.31608
RNASEH1-AS1	1.51242e-25	-0.548659	2.61982e-37	-1.17419
ROMO1	1.39276e-43	-0.622356	4.41272e-92	-1.05818
RP11-1094M14.11	1.37118e-24	-0.569105	1.64389e-32	-1.21032
RP11-234K24.3	5.32689e-10	-1.45346	3.65166e-30	-2.22468
RP11-359E3.4	9.86766e-26	-0.77717	3.85904e-32	-2.65255
RP11-467L13.7	2.30793e-11	-0.773804	8.03346e-32	-2.31804
RP11-54H7.4	1.58613e-33	-0.731795	5.29906e-53	-1.50255
RP11-631N16.2	1.87822e-19	-0.623509	2.74538e-33	-1.89016
RP11-660L16.2	2.5167e-15	-0.637391	7.46845e-23	-2.04951
RP13-942N8.1	6.19981e-18	-0.672191	4.04279e-37	-1.63507
RPL10A	4.90369e-95	-0.558745	1.87783e-156	-1.02092
RPL11	8.50222e-126	-0.694813	2.1413e-186	-1.19136
RPL13	1.61674e-117	-0.52642	1.63699e-134	-0.931853
RPL19	6.54045e-128	-0.59883	4.18925e-182	-1.05639
RPL21	2.26514e-139	-0.670799	1.49409e-190	-1.15625
RPL23A	3.25189e-142	-0.647679	5.13461e-185	-1.09826
RPL26L1	3.17087e-67	-0.874604	1.52708e-121	-1.49381
RPL27	2.3138e-146	-0.761353	7.35966e-226	-1.27276
RPL27A	3.90755e-120	-0.615445	3.11767e-169	-1.10022
RPL28	7.46319e-87	-0.625316	4.01451e-143	-1.07434
RPL34	2.27176e-95	-0.617291	1.98962e-158	-1.06608
RPL35A	1.67717e-139	-0.665626	7.97578e-202	-1.14045
RPL36	5.18709e-87	-0.508013	2.67243e-136	-0.89188
RPL36A	2.40452e-76	-0.623618	1.6095e-145	-1.15401
RPL37A	1.40537e-133	-0.73653	5.84964e-193	-1.22587
RPL38	5.85522e-156	-0.779094	3.57516e-210	-1.29101
RPL5	2.73291e-79	-0.509284	3.18255e-121	-0.904157
RPS11	3.10162e-118	-0.625698	1.80242e-177	-1.11217
RPS12	4.48694e-131	-0.697827	3.34662e-201	-1.17387
RPS15	2.61252e-121	-0.601256	2.98028e-188	-1.03754
RPS15A	2.13977e-14	-0.643256	1.8957e-53	-1.93013
RPS18	4.65158e-110	-0.687685	1.68776e-154	-1.15667
RPS19	1.0056e-137	-0.705414	5.76367e-158	-1.18081
RPS21	1.11051e-130	-0.74959	5.58318e-186	-1.24377
RPS27	1.72597e-148	-0.796185	1.87962e-185	-1.32991
RPS27A	1.52721e-152	-0.720502	1.54932e-200	-1.20712
RPS28	2.56549e-114	-0.576433	5.99078e-183	-1.0095
RPS7	1.2269e-119	-0.660144	3.85922e-198	-1.16933
RUFY2	2.21163e-12	-0.643491	2.922e-40	-2.24832
S100P	2.0639e-05	-0.526189	2.07699e-09	-0.993898
SAP18	1.45409e-42	-0.619202	6.3621e-93	-1.15937
SBNO1	3.4828e-109	-1.41337	5.41196e-171	-2.46702
SDHC	2.96682e-32	-0.520145	2.45315e-32	-0.831655
SEC61B	4.53468e-50	-0.57468	3.42058e-104	-0.995171
SEC62	2.89517e-35	-0.579287	7.46997e-73	-0.867419
SECISBP2	2.69329e-20	-0.628119	3.36531e-29	-1.27851
SELT	8.27842e-38	-0.563671	6.04901e-60	-0.903499
SEMA4D	2.45537e-21	-0.552825	4.26986e-60	-7.46478
2019-09-09	3.63958e-52	0.637876	1.12492e-34	1.07367
SEPW1	3.20629e-49	-1.07853	1.12173e-111	-2.04863
SERF2	7.33492e-119	-0.713781	3.48451e-186	-1.19558
SH3BGRL3	1.14249e-51	-0.775142	4.09132e-102	-1.31326
SLC12A2	3.25822e-34	0.647342	9.22401e-26	1.17243
SLC16A1-AS1	1.43861e-38	-0.943228	9.16287e-88	-2.24632
SLC25A33	1.37992e-26	-0.635523	2.46154e-44	-1.17495
SLC35E3	3.76572e-44	-0.992318	8.98607e-83	-1.77069
SLC52A2	2.16305e-41	0.616872	7.02855e-30	0.771387
SLFN5	5.26859e-26	-0.828211	3.22061e-42	-2.74521
SLIRP	1.06233e-110	-0.961246	6.671e-223	-1.56495
SLK	8.82507e-45	0.664223	2.25948e-37	1.01813
SMAD3	2.54249e-36	0.522319	4.11172e-24	0.880457
SMDT1	1.31864e-40	-0.536288	4.04686e-60	-0.918284
SMG1	1.1181e-30	-0.867522	2.19347e-59	-1.62983
SMIM10L1	9.57083e-43	-0.632999	1.66764e-43	-1.02414
SMIM19	5.38261e-25	-0.593593	8.23552e-59	-1.45616
SMIM4	1.5278e-35	-0.737013	1.67275e-48	-1.19333
SMOC1	6.24917e-34	0.705229	3.90448e-28	1.15902
SNAPC1	4.41072e-20	-0.619423	2.50088e-32	-0.959831
SNHG12	5.77793e-15	-0.621417	2.98769e-56	-3.74045
SNHG21	1.04236e-20	-0.670987	7.0912e-36	-2.08281
SNHG25	3.43362e-38	-0.556134	2.72705e-60	-1.31806
SNHG8	1.93514e-55	-0.629796	2.68283e-114	-1.11499
SNHG9	2.44019e-44	-0.570283	3.89028e-65	-1.6335
SNRPB2	2.21246e-40	-0.698797	1.4562e-82	-1.14421
SNRPC	3.86933e-31	-0.641164	8.38338e-65	-1.21056
SNRPE	1.5196e-86	-0.778512	4.23692e-229	-1.35633
SNRPF	3.48565e-74	-0.862656	4.30192e-200	-1.39924
SOX4	6.31949e-19	0.571644	8.86216e-14	0.591526
SPATA33	1.89864e-12	-0.515589	1.64041e-21	-1.20423
SPTBN1	6.91778e-77	0.897286	2.42355e-71	1.10299
SRGN	1.39e-13	-0.542284	6.10568e-27	-1.09633
SRP9	4.0702e-33	-0.526174	2.53133e-51	-0.897749
SS18L2	3.14723e-37	-0.674027	2.35948e-64	-1.25275
SSB	3.06998e-36	-0.693654	5.18249e-78	-1.25987
SSBP1	2.36125e-30	-0.577522	3.30999e-77	-1.02194
SUB1	3.40487e-34	-0.563243	1.87114e-93	-0.943739
SUMF2	1.26397e-14	-0.557514	3.97645e-16	-1.00488
SWI5	3.59017e-25	-0.577607	2.40919e-35	-1.00194
SYCE1L	3.68547e-17	-0.502323	8.912e-26	-1.07229
SYT1	1.19539e-17	0.69917	1.55113e-15	1.04071
TACC1	4.1892e-33	0.51092	1.65308e-21	0.824408
TACC2	2.15997e-66	0.818864	5.99004e-57	1.14606
TCEB1	1.14085e-12	-0.555577	3.33592e-34	-3.69369
TCF7	6.79451e-16	-0.606895	3.54889e-40	-1.85858
TEAD1	7.69843e-69	0.801735	5.01213e-56	1.17661
TGFBR2	2.70245e-34	0.515716	1.63821e-22	0.739194
TGS1	1.34409e-20	-0.532559	6.2059e-21	-0.846272
THAP2	2.17367e-30	-0.697281	7.71631e-64	-2.26286
THSD4	2.14528e-33	0.507412	1.88811e-27	1.57191
TIMM17A	3.43995e-38	-0.730925	7.09581e-79	-1.24188
TMA7	9.95635e-62	-0.557583	1.1376e-114	-0.883876
TMEM106C	2.30139e-39	-0.622527	9.03264e-56	-1.13584
TMEM126A	3.13096e-27	-0.535356	3.42662e-34	-0.958277
TMEM141	1.86643e-35	-0.634809	6.06974e-64	-1.3588
TMEM14A	2.41671e-27	-0.628494	1.58715e-37	-1.16869
TMEM14B	2.20841e-98	-0.908993	1.03378e-152	-1.45023
TMEM14C	2.90401e-67	-0.635354	1.60166e-130	-1.16841
TMEM5	2.92939e-29	-0.699529	2.0095e-51	-1.29074
TMSB10	8.10564e-138	-0.829234	7.2275e-160	-1.29825
TNPO1	3.8978e-55	0.678604	2.59176e-43	0.762563
TRIM41	2.71777e-83	-1.67342	4.15459801587904e-319	-3.79446
TRMT10C	1.32933e-34	-0.684054	1.21779e-52	-1.21783
TRNAU1AP	1.0109e-15	-0.610665	3.85206e-26	-1.59455
TSKU	4.11118e-75	0.84536	2.851e-64	1.16756
TSPAN4	4.96423e-41	0.624843	5.81459e-33	0.755558
TTL	1.57778e-25	-0.600278	2.9801e-41	-1.23335
TXNDC17	8.2628e-44	-0.593418	4.71164e-88	-0.987052
TXNL1	2.1741e-08	-0.514814	3.47407e-20	-2.70257
TXNRD1	8.14501e-57	0.678323	2.76518e-39	0.619387
UBA52	5.18041e-96	-0.575421	2.04585e-197	-1.11298
UBB	4.97959e-50	-0.589173	3.72988e-88	-1.12316
UBL5	1.65467e-125	-0.89044	2.62333e-221	-1.54871
UNC50	1.31625e-18	-0.533616	3.1825e-16	-0.87122
UPF3A	5.98022e-48	-0.54951	1.10928e-46	-0.850089
UQCR10	6.20764e-73	-0.688338	6.87667e-101	-1.1221
UQCRH	3.39753e-95	-0.685745	3.29122e-157	-1.14024
USP1	8.4088e-32	-0.615138	4.03039e-35	-0.969222
USP8	7.54845e-44	-0.822943	8.42882e-74	-1.18832
USPL1	6.65091e-13	-0.510873	1.04307e-18	-1.3495
UTP23	1.08825e-19	-0.583582	1.64921e-24	-1.06749
UTRN	1.29809e-75	0.761797	5.01026e-61	1.63609
VCAN	4.60114e-81	1.24035	1.53174e-83	1.58873
WBP5	9.19401e-48	-0.896447	4.73628e-79	-1.63987
WWC1	7.27838e-40	0.568777	2.75528e-24	0.999086
XAGE1A	1.34051e-16	-0.602498	7.35948e-28	-1.00735
YTHDF2	3.7328e-36	-0.708932	1.6469e-58	-1.14353
ZBED5-AS1	4.37623e-15	-0.541185	4.89667e-29	-1.88602
ZBTB25	2.172e-08	-0.575658	8.14019e-25	-2.09146
ZC3H12A	2.00178e-08	0.666095	0.000416584	0.606295
ZC3H4	1.56446e-13	-0.653792	1.1146e-29	-2.76832
ZCCHC3	4.57304e-24	-0.533218	3.94248e-56	-1.57193
ZNF286A	7.75117e-24	-0.511161	5.3378e-35	-1.19905
ZNF326	6.2375e-32	-0.73092	3.64933e-54	-1.37062
ZNF567	1.23464e-36	-0.826691	3.42626e-68	-1.6776
