## Supplemental tables for "A common pattern of influenza A virus single cell gene expression heterogeneity governs the innate antiviral response to infection": TableS7_Combined_StatusPA_MASTvsNBID.xlsx

### Sheet: TableS7_Combined_StatusPA_MASTv
ID	FDR_MAST_StatusPA	log2FC_MAST_StatusPA	FDR_NBID_StatusPA	log2FC_NBID_StatusPA
23308118	7.70799e-220	-4.01621	9.18321e-282	-3.35524
ABCC1	1.34848e-99	0.604849	2.95323e-58	1.21941
ABHD2	2.45067e-108	0.708866	8.48123e-74	1.34955
ABT1	3.08893e-51	-0.567578	2.00128e-55	-1.12225
AC074117.10	5.18306e-36	-0.529558	2.04072e-55	-1.30448
ACOT13	7.83087e-45	-0.504069	6.94177e-41	-0.913902
ACTN4	1.28145e-88	0.556241	9.5658e-57	0.660467
ADAM9	6.8399e-88	0.56142	1.01388e-44	0.739975
ADAP1	5.4793e-30	-0.831295	3.76143e-17	-3.36864
ADGRG1	2.97148e-51	0.591893	9.06573e-29	0.906818
ADNP	1.98515e-23	-0.554384	1.94268e-23	-1.18898
AGRN	5.89158e-82	0.52905	6.93863e-48	1.20149
AHSA1	5.86506e-52	-0.513199	3.12304e-59	-0.827148
AKAP12	3.09119e-68	0.716322	3.15071e-45	1.03357
AKR1B15	1.18618e-49	-0.786153	5.02017e-66	-1.62158
ALCAM	8.75838e-88	0.558644	5.13377e-49	0.731008
ALDOA	1.60563e-92	0.574084	1.0733e-52	0.528726
AMD1	1.70163e-68	-0.559376	6.92379e-84	-0.849062
ANKRD54	1.87231e-29	-0.51917	1.3111e-43	-1.42285
ANO6	4.50637e-80	0.54203	5.43499e-40	0.866599
AP2B1	1.67604e-98	0.615265	1.61261e-67	0.737111
APLP2	1.25175e-84	0.575883	5.70734e-55	0.714285
APOC1	5.84021e-44	-0.824067	4.07069e-59	-1.48506
APOPT1	2.01467e-79	-0.550059	3.45312e-86	-0.816919
ARHGAP35	1.09459e-89	0.5977	6.06126e-63	0.999916
ARHGAP44	6.61042e-47	-0.857455	1.39905e-129	-3.37419
ARHGEF37	3.41117e-20	-0.532652	1.39989e-30	-2.20809
ARPC1B	9.24636e-74	0.512493	1.86732e-40	0.662178
ATP1B1	8.74723e-81	0.657234	2.64209e-51	0.736404
ATP2A2	6.41469e-83	0.539736	1.64653e-48	0.784274
ATP5G1	2.34676e-153	-1.01627	2.37984e-240	-1.42171
ATPIF1	5.39119e-109	-0.813581	1.57594e-154	-1.15988
ATRAID	1.18601e-66	-0.588478	5.63463e-74	-0.859192
ATXN3	4.87075e-46	-0.880953	5.57705e-90	-2.3261
AXL	1.34548e-51	0.702665	5.99398e-32	0.927798
B2M	6.64691e-57	-0.544977	3.99926e-87	-0.796197
B4GALT1	1.80176e-42	0.6238	4.41271e-25	1.13674
BANF1	6.39526e-126	-0.939751	3.809e-231	-1.36476
BBX	2.29706e-108	0.639761	8.39195e-67	0.94069
BCCIP	1.08672e-62	-0.669921	3.30044e-70	-1.18806
BCYRN1	9.32348e-14	-0.768951	8.28001e-27	-2.11855
BICC1	8.67002e-114	0.797619	7.91953e-73	1.13645
BLOC1S1	7.44571e-99	-0.740738	9.24243e-136	-1.0735
BRD2	3.62668e-109	-0.881131	4.72103e-157	-1.30691
BRIX1	2.01398e-50	-0.731759	2.58982e-57	-1.16382
BRK1	6.6272e-121	-0.67612	1.27758e-171	-0.986194
BTF3	4.49927e-190	-0.728058	2.69092e-247	-1.04212
C11orf1	2.76742e-56	-0.766048	1.30393e-72	-1.34844
C11orf31	4.65447e-106	-0.745641	5.70553e-174	-1.11354
C12orf29	1.33222e-55	-0.70688	6.14766e-72	-1.28502
C12orf65	1.42243e-52	-0.605774	1.75644e-51	-0.959272
C15orf61	5.02851e-64	-0.536839	8.85432e-68	-0.8117
C19orf33	4.04081e-84	-0.820028	1.91052e-124	-1.16491
C19orf35	6.05523e-19	-0.522849	7.30692e-36	-2.72078
C19orf53	3.10282e-87	-0.606314	5.43133e-147	-0.858963
C1orf122	6.3629e-61	-0.514853	6.96805e-58	-0.780064
C1orf35	0.00036657	-0.643904	6.76462e-15	-2.02951
C1orf53	5.81449e-61	-0.671104	1.28485e-64	-1.12198
C2orf82	1.75838e-33	-0.654143	1.26183e-38	-1.06233
C3orf14	3.87477e-41	-0.580759	1.59707e-53	-1.22144
C5orf45	9.24215e-140	-1.22415	1.06679e-117	-2.0837
C7orf73	1.40118e-103	-0.804112	3.33575e-125	-1.19498
C9orf16	1.05175e-105	-0.833793	9.35045e-138	-1.18546
CALM1	9.46622e-84	-0.616296	9.4198e-124	-0.899571
CANX	1.10548e-207	0.953216	1.89858e-173	1.09699
CAPN2	2.22676e-125	0.757021	4.45196e-91	0.978093
CASP8	5.30357e-33	-0.539106	5.96102e-36	-1.23922
CAST	1.2777e-100	0.563667	1.82169e-61	0.598658
CBX3	1.42236e-97	-0.603441	2.47489e-151	-0.892693
CD151	1.67999e-81	0.591069	2.7075e-57	0.645454
CDC25B	6.06381e-70	0.60607	1.63646e-50	1.03224
CEACAM6	8.34368e-13	1.04546	1.24775e-16	2.11389
CEBPB	2.98295e-92	0.683785	1.91755e-76	0.864764
CENPF	1.04212e-17	1.12335	3.5332e-28	1.14069
CENPN	2.61426e-42	-0.579017	1.01252e-42	-0.856647
CERS5	3.7519e-32	-0.530257	8.63746e-32	-1.10705
CHCHD1	1.07904e-66	-0.548797	1.76829e-81	-0.819228
CHCHD5	1.28698e-71	-0.583364	2.14079e-76	-0.869686
CISD3	1.2425e-79	-0.863522	4.04201e-118	-1.27267
CKLF	3.82554e-45	-0.521808	6.72488e-41	-0.762717
CKS2	5.81228e-45	-0.6062	1.04095e-65	-0.921349
CMC1	2.01761e-89	-0.776555	1.17999e-120	-1.16425
CMIP	4.46235e-134	0.796226	3.04883e-98	1.11843
COA1	7.07982e-20	-0.510234	5.55393e-42	-2.07046
COA4	7.10915e-30	-0.66475	4.31477e-51	-1.83592
COA6	1.04665e-58	-0.529804	8.54023e-70	-0.743004
COL4A2	2.24142e-67	0.780923	3.007e-48	1.3474
COL6A3	8.15859e-74	-0.624923	5.54574e-66	-0.865356
COQ10B	1.03333e-48	-0.602119	4.99758e-62	-1.09391
COX20	5.53688e-75	-0.653095	1.89271e-70	-0.953929
COX4I1	1.22595e-112	-0.624836	7.70937e-168	-0.925953
COX6A1	4.34004e-138	-0.709206	2.15766e-198	-1.01441
COX7B	1.37898e-95	-0.805994	8.19823e-141	-1.13267
COX7C	4.50012e-177	-0.917915	8.50022e-245	-1.24925
COX8A	5.66845e-127	-0.6746	2.3969e-177	-0.977713
CPEB4	1.04023e-80	0.586193	7.91723e-45	0.928962
CPM	6.62256e-29	-0.66534	2.02057e-38	-3.04029
CPS1	3.74808e-22	0.782418	1.25441e-23	1.86863
CRIM1	4.89268e-139	0.812212	1.5467e-92	1.37208
CRIP1	1.79756e-78	-0.700584	2.69245e-71	-1.05171
CS	7.13041e-29	-0.731228	4.7609e-61	-1.96409
CTB-119C2.1	1.62451e-100	-1.16482	1.44761e-78	-2.18106
CTB-25B13.5	5.50011e-35	-0.799746	7.138e-82	-2.95042
CTD-2035E11.3	4.84998e-09	-0.656537	1.97261e-29	-2.34641
CTD-3252C9.4	1.17933e-49	-0.733013	2.55366e-52	-1.22938
CTNNA1	5.0884e-109	0.615878	1.39891e-61	0.862717
CUX1	2.51536e-173	0.891418	5.98283e-133	1.379
CXXC5	4.95563e-59	0.507742	3.13781e-33	0.909413
CYB5D2	1.28734e-31	-1.48408	1.11501e-64	-1.98114
CYP24A1	5.06646e-173	1.237	1.88277e-150	1.62855
DAGLB	2.78918e-21	-0.508098	7.7048e-55	-2.62453
DAPK1	1.8535e-127	0.78615	3.67946e-94	1.36408
DBF4	2.63128e-50	-0.626748	5.89675e-53	-0.982672
DDX10	2.56546e-69	-0.962821	6.82307e-106	-1.38145
DFFA	1.52587e-22	-0.607085	3.21023e-32	-3.04794
DGKD	2.40027e-71	0.503829	4.7098e-42	0.991321
DGUOK	9.26372e-77	-0.534525	6.40833e-93	-0.820269
DLEU1	1.8422e-51	-0.557428	1.60347e-42	-0.831864
DNAJA1	3.17717e-107	-0.881018	7.51344e-191	-1.32565
DNAJB4	1.38536e-38	-0.520541	1.4711e-30	-0.983097
DNASE1	1.1324e-25	-0.531609	1.31748e-38	-1.5505
DOCK5	7.53364e-86	0.608739	2.60494e-44	1.18038
DPYSL2	3.54721e-115	0.711366	2.11345e-79	0.955346
DSP	6.1273e-83	0.512165	3.4302e-47	1.06527
DUSP14	3.44321e-47	-0.530456	2.87218e-33	-0.800251
DUT	2.74843e-47	-0.545209	1.10266e-60	-0.836945
DYNLL1	6.76066e-239	-1.46344	0	-1.94104
DYNLRB1	1.69674e-69	-0.596757	1.82002e-79	-0.844524
ECT2	3.50022e-58	0.666415	4.08384e-39	0.834551
EDN1	2.70859e-26	-0.598244	1.10988e-25	-0.77134
EEF1B2	2.25151e-233	-0.847169	1.17451e-267	-1.16123
EGFR	2.00302e-193	1.11005	1.24927e-157	1.7603
EGLN2	5.61007e-77	0.56906	1.3883e-47	0.762679
EIF3C	2.70039e-78	0.553041	7.68877e-57	0.733904
EIF3K	3.15582e-87	-0.544112	9.0059e-150	-0.842364
EIF4H	1.1599e-163	0.817843	8.59453e-125	1.24259
EIF5	2.74138e-65	-0.653745	8.0209e-89	-0.899756
EML2	8.08894e-10	-0.63027	1.5353e-14	-1.38239
EMP3	1.408e-77	-0.73883	2.8972e-120	-1.05516
ENY2	3.36242e-122	-0.695116	1.98417e-159	-0.974223
EPAS1	9.61836e-139	0.859524	1.00075e-99	1.17946
EPB41L4A	7.38934e-43	-0.697657	1.89394e-71	-2.52947
FABP5	9.66422e-146	-1.43653	4.37058e-271	-2.03943
FAM103A1	2.23807e-76	-0.680576	3.89271e-99	-1.04731
FAM120A	3.81337e-106	0.639366	1.39832e-65	0.918273
FAM134A	5.21986e-87	0.509447	2.00085e-43	1.10273
FAM162A	1.40902e-63	-0.5736	6.16873e-47	-0.884793
FAM177A1	3.32975e-44	-0.504232	5.10846e-53	-0.699819
FAM200B	2.11889e-74	-0.755737	1.7056e-85	-1.1587
FAM229B	2.20551e-42	-0.516597	5.92917e-37	-1.12251
FAM32A	6.50895e-68	-0.609542	3.27712e-59	-0.923441
FBXW10	5.23515e-19	-0.514884	2.4723e-27	-1.74278
FGF18	1.31813e-27	-0.621718	2.43885e-39	-2.16072
FGFR1OP2	3.75741e-76	-0.637351	5.79076e-86	-0.990649
FLCN	8.72255e-17	-0.527333	2.75699e-37	-1.91356
FLJ35934	5.69541e-13	-0.729725	4.35935e-29	-2.04886
FLNB	4.71926e-99	0.655643	4.90982e-64	1.08909
FMNL2	2.21402e-112	0.729214	1.84054e-79	1.39163
FN1	9.48878e-24	-0.555547	4.1354e-29	-2.27333
FNDC3B	9.52644e-90	0.579843	2.40931e-55	1.13169
FOSL2	1.48705e-89	0.686784	6.37014e-58	1.21901
FUT11	1.39981e-45	-0.692435	1.37442e-68	-1.52469
FXR2	1.12124e-50	-0.924358	3.09911e-60	-3.2235
GABPB1-AS1	1.0816e-207	-1.13746	5.79662e-214	-1.64391
GADD45A	8.77379e-76	-1.18865	2.23515e-100	-1.98274
GADD45B	1.07873e-50	-1.0088	8.46063e-66	-1.34488
GAPDH	3.26944e-168	-0.790128	9.06808e-218	-1.06875
GARS	1.59303e-75	0.511739	1.96668e-37	0.576527
GGCX	2.82591e-80	-1.18939	5.21186e-173	-3.7629
GGPS1	8.96065e-57	-0.528136	2.24614e-42	-0.82887
GLS	5.47457e-81	0.688634	2.0456e-48	0.838484
GLTSCR2	3.07122e-130	0.682892	6.24738e-92	0.752227
GNB2L1	1.88973e-72	-0.869982	2.44091e-100	-1.57444
GOLGA4	4.09496e-108	0.594359	1.49576e-71	0.685866
GPAA1	1.84983e-122	0.695575	6.383e-81	1.16016
GPC1	1.23631e-66	0.536248	6.15775e-35	1.04822
GRAMD2	4.88174e-70	-1.27765	1.90443e-51	-4.90538
GRN	8.55513e-118	0.687528	6.19761e-76	1.32313
GTF2H5	4.68515e-89	-0.976515	8.60938e-137	-1.56912
GTF2I	1.53901e-99	0.601633	1.11366e-67	0.732854
HA	0	-3.33045	2.9687e-207	-2.87793
HARS	7.02515e-21	-0.59276	2.31411e-50	-3.16025
HAX1	1.13832e-89	-0.787259	2.72629e-149	-1.08628
HERPUD1	8.32387e-50	-0.627539	2.85625e-61	-0.934147
HES1	1.40929e-34	-0.503237	2.56673e-24	-0.680538
HEXIM1	3.82038e-61	-0.862076	2.28774e-80	-1.46478
HHEX	6.39561e-122	-1.45196	5.4295e-207	-2.53184
HIST1H4C	5.54653e-29	-0.514477	4.46302e-57	-0.914521
HIST2H2AC	1.77871e-19	-0.545124	3.18041e-23	-0.826845
HOMER2	1.11617e-41	-0.79565	1.37971e-52	-2.73504
HOXC8	1.51859e-24	-0.559797	1.20368e-42	-1.91377
HOXC9	5.72615e-61	-0.6762	2.37449e-67	-1.13633
HSP90AB1	2.49866e-88	0.632137	6.72985e-53	0.573603
HSPE1	1.37729e-123	-0.736731	2.45231e-181	-1.06279
HYPK	2.23156e-19	-0.555278	1.06417e-40	-2.04848
ID2	5.87582e-71	-1.1237	1.59669e-101	-1.48166
IER2	9.48845e-36	-0.503516	8.89262e-28	-0.652945
IFITM2	1.79985e-20	-0.529984	1.08672e-19	-0.821029
IGF1R	7.49506e-170	0.8989	1.91193e-119	1.50777
ILF3	4.37093e-97	0.609174	2.18908e-63	0.870136
ISG15	1.95445e-08	-0.724078	8.70481e-13	-1.06369
JPX	1.32155e-47	-0.598163	1.25577e-43	-1.00745
KIF1BP	3.55864e-43	-0.541203	3.64894e-39	-1.09329
KLF13	1.37067e-69	0.505534	1.6562e-45	1.09101
KLHL31	3.02508e-56	-0.855112	2.23123e-63	-2.11742
KTN1	5.47466e-208	0.85357	7.12058e-172	0.908451
KYNU	1.42243e-73	0.531436	3.14575e-32	0.597734
LA16c-431H6.6	6.51023e-07	-0.735182	1.77023e-45	-2.24428
LAG3	4.09261e-43	-0.745228	1.30415e-61	-2.44311
LAMC1	2.74889e-84	0.513788	2.59639e-48	1.08976
LARP1	1.11922e-86	0.507275	9.55252e-56	0.623778
LDHA	4.29341e-130	0.774137	1.70758e-84	0.74248
LEAP2	1.0284e-26	-0.627171	6.31942e-50	-1.70963
LIMCH1	2.87776e-117	0.809864	3.29162e-92	1.08416
LINC00152	2.8165e-57	-0.645852	1.58059e-84	-0.903709
LINC00467	1.25408e-34	-0.569691	1.20711e-42	-1.36433
LINC01003	1.08313e-16	-0.518169	4.16913e-22	-1.92082
LIPE-AS1	3.40241e-29	-0.578413	8.60343e-35	-1.33661
LMLN	7.18415e-27	-0.674219	5.38905e-48	-2.64903
LMNA	2.90263e-74	0.565176	8.73019e-49	0.663803
LPP	6.1714e-167	0.989314	8.4018e-140	1.68839
LRRC25	1.9258e-23	-0.580246	3.22685e-52	-3.51808
LRRFIP1	4.69051e-102	0.615065	1.80028e-61	0.746479
LSM14A	1.79183e-79	0.515736	2.97006e-53	0.602816
LSM3	4.59997e-139	-0.937336	1.01709e-196	-1.34675
LUC7L3	3.66066e-63	-0.502535	2.62473e-91	-0.755724
M	0	-3.55248	1.87321e-257	-3.02064
MACF1	4.00389e-94	0.66498	3.27777e-71	1.07644
MAK16	2.70459e-75	-1.00027	7.12634e-142	-2.04703
MANF	2.44292e-44	-0.549437	8.65107e-41	-0.878765
MAP1B	8.1879e-83	0.692932	3.07578e-60	0.710683
MAP3K13	6.41797e-58	-0.571796	1.60628e-46	-1.00077
MARVELD3	5.35379e-30	-0.64396	6.69273e-43	-2.5925
MBNL1	6.40029e-97	0.576389	5.04712e-58	0.703793
MBTD1	1.62536e-20	-0.500069	6.33859e-49	-3.00035
MET	1.92453e-113	0.687569	1.94071e-74	0.966649
METTL12	1.64223e-68	-0.690932	1.02543e-65	-1.03689
MGST1	3.17356e-142	-0.861372	6.07712e-208	-1.18055
MIF	2.20542e-66	-0.526845	3.90452e-100	-0.773111
MINOS1	5.47536e-110	-0.731678	4.45389e-140	-1.02892
MLLT11	1.09104e-42	-0.781929	9.46257e-45	-1.37749
MORN2	1.33757e-50	-0.636186	4.7152e-46	-1.00134
MPHOSPH10	5.87252e-81	-0.898621	1.16077e-124	-1.52519
MPRIP	2.13224e-96	0.624157	2.68808e-55	1.23843
MRPL22	4.62043e-57	-0.502873	2.54696e-50	-0.6723
MRPL33	2.97529e-179	-0.95838	3.49452e-274	-1.385
MRPL40	1.65075e-53	-0.527413	5.90566e-44	-0.874183
MRPL41	1.01086e-58	-0.507449	2.25546e-68	-0.700434
MRPL52	2.69034e-103	-0.754175	1.19651e-176	-1.08365
MRPL57	2.20343e-80	-0.594239	1.6928e-94	-0.839067
MRPS11	1.39705e-63	-0.530301	1.31709e-52	-0.760054
MRPS21	1.02764e-160	-0.936845	7.06954e-271	-1.31875
MSN	1.42247e-103	0.6444	1.78143e-60	1.01368
MT-ATP6	6.30583e-223	-0.87252	1.03867e-174	-1.13526
MT-ATP8	4.33155e-47	-0.504851	3.57181e-44	-0.951683
MT-CO1	9.79625e-216	-0.881794	3.02665e-167	-1.12036
MT-CO2	6.17194e-264	-0.950752	1.38944e-212	-1.21044
MT-CO3	3.1838e-231	-0.888905	7.21927e-164	-1.13557
MT-CYB	1.02008e-238	-0.937275	2.17132e-192	-1.19371
MT-ND1	7.41572e-271	-0.965325	1.50949e-219	-1.24391
MT-ND2	3.12043e-252	-0.910052	6.65749e-187	-1.17458
MT-ND3	3.95873e-221	-0.936446	7.81223e-206	-1.26081
MT-ND4	1.9848e-270	-0.943624	1.14766e-204	-1.20767
MT-ND4L	9.36486e-131	-0.871479	6.8404e-154	-1.22852
MT-ND5	4.6094e-215	-0.904038	3.9008e-235	-1.25085
MT-ND6	4.46199e-92	-0.693633	6.95705e-124	-0.991629
MUC5AC	1.10418e-27	0.643034	3.55997e-23	1.64024
MUC5B	3.11813e-62	1.10486	6.04999e-59	2.29375
MXD1	5.40674e-27	-0.519552	1.88016e-34	-1.37666
MYC	5.59689e-51	-0.724226	4.87254e-69	-0.990182
MYL6B	3.88458e-60	-0.522885	4.15443e-52	-0.763029
NAIP	4.09102e-25	-0.556997	2.15324e-49	-2.05051
NBEAL1	6.22607e-163	-0.862601	3.69679e-253	-1.2384
NBN	1.25699e-29	-0.594376	8.17306e-47	-2.21036
NCOA3	4.63051e-115	0.717423	7.09998e-75	1.18512
NDUFA1	1.11538e-110	-0.909317	1.09126e-168	-1.27054
NDUFAF2	2.10196e-72	-0.574281	1.05363e-82	-0.823423
NDUFB2	2.2455e-117	-0.794873	1.09179e-162	-1.12206
NDUFB3	7.51474e-106	-0.841782	3.17156e-136	-1.1962
NDUFB4	7.97285e-127	-0.868422	2.64454e-208	-1.23306
NDUFS5	6.59616e-134	-0.794185	1.88625e-202	-1.11143
NDUFV3	5.12816e-46	-0.57488	3.90385e-50	-0.953701
NEAT1	2.47522e-116	0.888193	1.40308e-90	0.874148
NEK8	3.10647e-53	-0.950833	1.82126e-89	-3.28721
NFAT5	2.02554e-81	0.500876	2.02451e-44	0.78808
NFIA	5.97787e-83	0.570784	2.06734e-36	0.950906
NFIC	4.89316e-103	0.553548	1.83514e-55	0.850211
NFS1	5.22573e-14	-0.511873	2.41432e-54	-3.43789
NGFRAP1	1.79623e-65	-0.773081	2.18942e-79	-1.18473
NME1	3.85501e-62	-0.51097	2.34068e-100	-0.811409
NME2	2.56361e-87	-0.713394	5.39812e-107	-1.04176
NME4	6.3381e-103	-0.740646	2.66963e-149	-1.10236
NOA1	0.0013328	-0.82715	1.86665e-10	-1.5868
NOP56	1.67613e-140	-0.97755	1.70461e-203	-1.44465
NOP58	6.53009e-64	-0.760333	1.25929e-92	-1.19118
NP	0	-3.56913	8.19661e-263	-3.1669
NS	0	-2.64254	1.4766e-230	-3.1038
NSA2	6.86429e-70	-0.557552	2.42967e-84	-0.784108
NUDCD2	4.43687e-21	-0.528788	2.40303e-29	-1.44784
NUDT1	4.58245e-61	-0.699937	2.39077e-73	-1.06882
NUP210L	2.30798e-25	-0.560223	4.75528e-36	-3.63796
NUPL2	3.66074e-48	-0.57891	2.41297e-43	-1.0751
NUTF2	1.80489e-159	0.814696	9.35025e-138	1.02839
NXT1	3.12139e-75	-0.643884	3.96313e-93	-0.890128
OAZ1	3.92487e-136	-0.585075	1.86971e-175	-0.86934
ORMDL2	4.96477e-52	-0.743377	1.76021e-72	-1.30087
OSTC	2.44794e-71	-0.648106	1.61743e-103	-0.947418
P2RX5-TAX1BP3	4.33573e-35	-0.754342	4.5708e-67	-2.52407
PA	0	-7.39268	0	-7.1545
PAK1IP1	1.92957e-49	-0.774951	1.01723e-62	-1.34443
PALLD	1.46143e-74	0.616819	2.18695e-49	0.898192
PAPPA	3.57892e-71	0.680413	7.85357e-43	0.939902
PAQR5	5.92448e-122	0.792899	8.26282e-92	1.27985
PARK7	5.16451e-82	-0.564817	9.24127e-151	-0.845513
PAXIP1-AS1	1.24196e-43	-0.720769	3.54112e-66	-1.64208
PB1	7.51943e-280	-2.83226	1.32539e-136	-2.73426
PB2	1.10964e-202	-3.72846	6.54803e-188	-3.41421
PBX1	1.08371e-118	0.686704	2.30594e-65	0.999764
PCF11	7.34593e-79	-0.741985	3.10902e-83	-1.15067
PCNXL4	5.60502e-45	-0.517439	2.80782e-36	-0.841458
PDCD5	1.53216e-85	-0.585102	1.3675e-152	-0.872569
PDE3A	2.57405e-67	0.567753	1.84432e-49	1.77784
PDE4D	1.36286e-101	0.589393	2.36581e-60	0.980876
PDXK	2.51517e-65	0.511275	1.80574e-42	0.600398
PEG10	2.02487e-43	0.565544	2.89082e-29	0.797582
PET100	4.45728e-71	-0.740744	7.09919e-105	-1.26571
PHF3	1.51641e-94	0.585177	1.85197e-65	0.924539
PHYKPL	2.00648e-57	-0.903518	2.30306e-97	-2.35304
PIGW	1.10864e-33	-0.679264	1.56363e-56	-1.75133
PLCG2	0.000118056	-2.23715	2.75674e-53	-3.13059
PMAIP1	4.89034e-140	-1.10699	7.58801e-155	-1.62467
PNN	2.73257e-73	-0.673058	1.00969e-119	-1.06522
POLE4	2.30568e-114	-0.736434	5.21201e-154	-1.06331
POLG2	7.62227e-41	-0.864093	8.96345e-64	-2.45766
POLR2A	5.22497e-54	-0.593348	2.1246e-38	-0.940254
POLR2F	1.24985e-111	-0.680973	6.55728e-160	-0.974588
POLR2G	1.75495e-59	-0.558059	9.10848e-60	-0.796881
POLR2K	1.57891e-113	-0.800286	3.39509e-164	-1.16174
POP7	1.43301e-69	-0.599245	2.40757e-90	-0.870952
PPDPF	4.40736e-184	-0.940673	7.83811e-201	-1.28237
PPP2R1A	6.14091e-92	0.556221	1.6862e-50	0.865277
PRPF4B	1.01465e-56	-0.556572	4.11443e-55	-0.847838
PRPF6	2.01297e-97	0.572486	3.35312e-50	0.985066
PRR34-AS1	1.13128e-68	-0.757724	1.39213e-86	-1.27712
PSMB3	8.64606e-65	-0.634552	2.86838e-111	-0.919304
PTCD3	3.76758e-55	-0.671765	1.70814e-60	-1.06117
PTGR1	1.10402e-16	-0.555455	2.75113e-29	-1.63674
PTMA	1.42151e-143	-0.61935	2.15679e-156	-0.930284
PTPN11	9.47586e-106	0.577027	7.28171e-66	0.77614
PTTG1	1.32957e-14	-0.645676	1.52476e-20	-0.954912
PXMP2	7.335e-64	-0.592615	3.25679e-55	-0.980254
QTRTD1	1.05968e-44	-0.580822	1.28212e-47	-1.10464
RAB30-AS1	1.06025e-41	-0.561673	3.28645e-41	-1.11582
RAB31	4.73945e-62	0.512957	5.357e-34	0.852881
RBBP6	1.5603e-74	-0.554498	1.63091e-64	-0.83044
RBX1	5.52114e-63	-0.569351	5.58486e-92	-0.839785
RC3H1	7.85286e-66	-0.714745	5.57677e-78	-1.13399
RER1	5.71722e-62	-0.505517	1.65561e-55	-0.793555
RFTN2	4.61513e-18	-0.503569	2.49487e-29	-2.33194
RHOB	1.6651e-28	0.525997	9.989e-25	1.04341
RIT1	7.99293e-70	-1.05852	2.29377e-99	-2.5767
ROMO1	4.94526e-91	-0.6886	2.10833e-142	-0.986944
RP11-234K24.3	3.26222e-20	-1.49485	6.23543e-46	-1.95235
RP11-359E3.4	4.87964e-54	-0.911946	1.22346e-91	-2.47799
RP11-467L13.7	2.67749e-30	-0.847701	2.4941e-48	-2.18076
RP11-502I4.3	0.000563739	-0.662618	1.82252e-09	-1.61282
RP11-629O1.2	1.52697e-28	-0.730409	1.68211e-61	-2.76274
RP13-942N8.1	8.38557e-37	-0.553127	9.81162e-50	-1.31587
RP4-798A10.4	7.18187e-33	-0.501589	5.87196e-32	-1.0162
RPL10A	6.9427e-165	-0.582423	6.20948e-169	-0.857725
RPL11	1.75638e-219	-0.73456	3.11306e-212	-1.01211
RPL13	3.92471e-188	-0.518564	4.08221e-132	-0.74531
RPL19	3.48435e-188	-0.556324	2.03914e-156	-0.825254
RPL21	1.31126e-238	-0.681848	2.19494e-197	-0.963843
RPL23A	5.59682e-222	-0.62499	3.44649e-177	-0.882003
RPL26L1	5.44296e-124	-0.895619	6.0586e-159	-1.27873
RPL27	5.03992e-257	-0.792133	3.0447e-264	-1.09621
RPL27A	9.7527e-240	-0.70574	1.04984e-209	-0.971581
RPL28	6.07166e-176	-0.688212	5.77867e-164	-0.930581
RPL34	1.76018e-189	-0.673374	2.92708e-221	-0.969548
RPL35A	1.19097e-226	-0.669681	2.22073e-215	-0.949264
RPL36A	5.38419e-133	-0.685563	5.80485e-181	-0.995424
RPL37A	1.95725e-215	-0.731599	1.17399e-197	-1.00157
RPL38	1.32229e-266	-0.80822	1.5876e-262	-1.1148
RPP38	8.34564e-55	-0.521935	2.51621e-54	-0.854456
RPS11	8.11053e-240	-0.714492	4.02193e-253	-1.01997
RPS12	2.4642e-239	-0.738583	2.03454e-216	-1.00057
RPS15	1.88863e-198	-0.581847	1.95896e-179	-0.844577
RPS15A	4.89025e-25	-0.533593	1.30716e-35	-1.33166
RPS18	3.55445e-203	-0.732744	8.83017e-176	-0.985182
RPS19	6.52986e-239	-0.739298	1.19478e-166	-0.974632
RPS21	4.1155e-281	-0.882198	7.04368146453094e-318	-1.18497
RPS27	2.2371e-297	-0.944639	6.6496e-270	-1.21529
RPS27A	2.09983e-249	-0.714652	6.62902e-196	-0.98541
RPS28	3.4235e-197	-0.583577	3.23367e-191	-0.843239
RPS4Y1	3.73458e-18	-0.514442	2.599e-21	-0.746791
RPS7	1.67541e-209	-0.681147	1.0079e-190	-0.966272
RUFY2	5.09965e-38	-0.812974	5.48309e-75	-2.22903
S100P	8.50619e-12	-0.562586	6.36462e-14	-0.883053
SAP18	2.65321e-106	-0.85299	4.68435e-184	-1.20219
SBNO1	1.0242e-164	-1.25159	4.8084e-201	-1.91303
SEC61B	2.54615e-85	-0.606461	1.56992e-148	-0.885921
SELT	4.27112e-73	-0.528376	6.98103e-68	-0.791214
2019-09-09	3.9829e-119	0.744874	2.97702e-79	1.28393
SEPW1	1.37313e-102	-1.15638	8.3684e-164	-1.85463
SERF2	1.20192e-167	-0.673578	5.3032e-202	-0.974981
SH3BGRL3	2.12545e-94	-0.754698	6.91596e-120	-1.09038
SLC12A2	2.81215e-64	0.608622	2.99826e-38	1.14055
SLC16A1-AS1	3.66413e-64	-0.82779	6.37257e-111	-1.83489
SLC25A33	5.0621e-57	-0.6553	2.59724e-69	-1.14832
SLC35E3	2.16448e-90	-0.972616	1.52516e-133	-1.65169
SLC52A2	1.24252e-108	0.648923	6.2313e-64	0.887184
SLIRP	4.50567e-187	-0.980829	2.46572e-293	-1.36679
SLK	4.08791e-90	0.581115	3.74658e-52	0.954935
SMAD3	2.3363e-79	0.564776	5.97823e-46	0.954563
SMDT1	6.69286e-77	-0.595141	3.77627e-95	-0.85463
SMG1	6.69744e-78	-0.948895	8.75811e-111	-1.64032
SMIM14	0.00783531	-0.821596	6.475e-12	-2.64024
SMIM19	6.84681e-58	-0.723055	9.76286e-78	-1.27585
SMIM4	7.08232e-74	-0.719885	9.95278e-79	-1.10333
SMOC1	1.64374e-74	0.634917	2.51011e-47	1.1774
SMOX	8.41836e-50	0.539977	3.43208e-29	0.572351
SNAPC1	2.0643e-47	-0.653706	5.75279e-47	-0.889836
SNHG12	1.5505e-29	-0.639978	4.86861e-37	-3.0158
SNHG21	1.92323e-37	-0.714301	3.41019e-51	-1.6021
SNHG25	6.23447e-94	-0.883661	9.63877e-107	-1.28525
SNHG8	1.23479e-77	-0.585068	2.38688e-122	-0.885066
SNHG9	4.88499e-113	-1.06707	9.41789e-152	-1.60556
SNRNP25	1.23659e-69	-0.602218	1.2942e-72	-0.950859
SNRPB2	2.57868e-95	-0.799607	1.01457e-150	-1.14555
SNRPC	6.67357e-64	-0.669356	1.81342e-75	-1.02936
SNRPD1	5.21882e-72	-0.551014	3.1858e-113	-0.818177
SNRPD3	4.71527e-50	-0.508545	2.64062e-36	-0.646506
SNRPE	1.59733e-187	-0.918087	0	-1.28295
SNRPF	7.67352e-160	-0.954703	5.19456e-287	-1.31104
SPATA33	1.88335e-38	-0.59488	1.93644e-42	-1.22753
SPCS1	1.41371e-58	-0.558512	3.72693e-102	-0.816926
SPECC1	1.01636e-69	0.502244	4.51283e-41	0.64954
SPTBN1	1.43944e-226	1.14016	2.28726e-207	1.42113
SQLE	4.40216e-59	-0.564185	4.80049e-50	-0.877571
SRGN	5.85587e-42	-0.638478	1.4981e-42	-0.97735
SS18L2	9.7354e-83	-0.711199	4.35803e-106	-1.20272
SSB	3.3969e-75	-0.851211	2.26937e-124	-1.22154
SSBP1	4.01322e-67	-0.724056	1.91071e-132	-1.00865
SUB1	3.1961e-77	-0.620758	5.45281e-140	-0.88974
SUMF2	1.35683e-39	-0.617016	2.80497e-37	-1.15659
SUSD2	2.72981e-37	0.599489	1.66814e-26	1.21375
SWI5	9.48952e-52	-0.50272	3.06133e-40	-0.802823
SYT1	1.68262e-44	0.79983	7.66291e-37	1.27479
TACC1	8.23282e-78	0.525666	5.06685e-36	0.849629
TACC2	7.64532e-116	0.795438	7.95436e-86	1.167
TANC2	2.80659e-80	0.501341	1.91146e-41	1.20224
TBL1X	1.58566e-81	0.551151	3.11465e-46	1.16241
TCEAL1	1.0444e-33	-0.555902	5.02966e-37	-1.09631
TCEB1	2.16278e-29	-0.606763	7.27277e-58	-3.27426
TCF7	1.12155e-35	-0.634932	5.04732e-49	-1.49475
TEAD1	3.03281e-150	0.857138	2.1184e-112	1.30712
TGFBI	2.55024e-67	0.542937	6.04825e-33	0.561586
TGFBR2	1.18628e-78	0.508259	3.48432e-40	0.800183
TGS1	3.44129e-45	-0.541556	2.29873e-41	-0.937652
THAP2	1.36083e-43	-0.666144	3.15231e-58	-1.46835
TIMM17A	1.04424e-87	-0.825295	1.55013e-143	-1.23885
TMEM106C	2.15758e-63	-0.562942	4.14516e-60	-0.89742
TMEM126A	1.17701e-65	-0.66714	5.9978e-64	-1.05079
TMEM141	2.85604e-59	-0.68261	1.85798e-71	-1.13607
TMEM14A	7.66576e-55	-0.632958	3.83213e-57	-1.0441
TMEM14B	1.41201e-125	-0.748024	6.64452e-149	-1.1008
TMEM14C	1.41494e-104	-0.673903	1.04128e-158	-0.982353
TMEM5	5.83161e-59	-0.660847	3.39217e-68	-1.14618
TMSB10	1.12882e-215	-0.788603	1.56055e-182	-1.06773
TNPO1	3.61739e-103	0.647763	3.82106e-80	0.773322
TOB1	2.88995e-48	-0.695675	1.91197e-95	-1.03556
TRIM41	9.55401e-154	-1.66111	2.07846e-237	-3.08601
TRMT10C	2.66051e-89	-0.860166	7.67629e-113	-1.3192
TRNAU1AP	5.12992e-33	-0.561579	4.98364e-52	-1.59513
TRNT1	1.77573e-45	-0.509652	1.84472e-29	-0.837678
TSEN15	4.79288e-46	-0.514802	2.56641e-39	-0.815243
TSKU	3.13235e-81	0.626005	1.41758e-55	0.929713
TSPAN4	8.44414e-138	0.821795	2.96545e-113	1.05427
TTC3	7.30936e-86	0.570055	1.47864e-48	0.756773
TXNDC17	2.08826e-52	-0.506217	1.5169e-90	-0.757169
TXNL1	6.29856e-21	-0.556603	1.70613e-40	-2.54296
TXNRD1	1.34306e-156	0.770763	4.73966e-118	0.74628
U2AF1L4	4.43315e-24	-0.532383	4.19041e-36	-1.67228
UBA52	1.10313e-206	-0.722252	2.29317e-275	-1.03159
UBB	4.89245e-142	-0.882985	8.38309e-217	-1.22345
UBE2C	1.35198e-06	-0.503851	1.64189e-15	-0.956912
UBL5	1.55171e-240	-1.01684	0	-1.41021
UQCR10	7.0782e-110	-0.675838	1.35221e-150	-0.97078
UQCRH	2.73128e-158	-0.668756	1.1106e-190	-0.973257
USP1	2.25192e-54	-0.523365	1.04999e-48	-0.827055
USP34	9.91853e-22	-0.501018	3.22801e-29	-1.59578
USP8	1.2101e-59	-0.592071	2.43425e-80	-0.947046
UTP23	2.78182e-49	-0.609468	2.30954e-50	-1.11571
UTRN	4.98444e-134	0.755505	1.85361e-95	1.75291
VCAN	2.23329e-136	1.21422	6.8498e-128	1.55631
WBP5	7.33965e-84	-0.963777	3.49744e-120	-1.40853
WNK1	8.69035e-103	0.551542	1.56887e-66	0.768571
WWC1	1.24309e-92	0.619255	1.67849e-56	1.23261
XAGE1A	1.1904e-28	-0.523172	3.42472e-31	-0.78598
YTHDF2	1.49768e-58	-0.571179	5.82949e-65	-0.898114
ZBED5-AS1	4.54902e-25	-0.601185	2.99079e-29	-1.28206
ZBTB25	3.14719e-18	-0.565113	5.96789e-41	-1.89101
ZBTB38	2.34333e-96	0.635279	9.53228e-64	0.738856
ZCCHC3	2.20034e-43	-0.535478	3.54667e-38	-1.02117
ZNF326	1.50955e-50	-0.633762	2.2292e-49	-1.05844
ZNF330	2.04406e-57	-0.563987	2.03092e-48	-0.944009
ZNF567	7.53447e-71	-0.764353	3.67048e-94	-1.43367
ZNF830	6.35526e-42	-0.530677	5.55481e-39	-1.04694
