## Supplemental tables for "A common pattern of influenza A virus single cell gene expression heterogeneity governs the innate antiviral response to infection": TableS8_Combined_StatusPB1_MASTvsNBID.xlsx

### Sheet: TableS8_Combined_StatusPB1_MAST
ID	FDR_MAST_StatusPB1	log2FC_MAST_StatusPB1	FDR_NBID_StatusPB1	log2FC_NBID_StatusPB1
23308118	8.42661e-221	-5.17018	3.87915e-276	3.79082
ABCC1	6.6371e-56	0.562469	6.80435e-49	-1.22056
ABHD2	5.52321e-63	0.634998	3.61763e-54	-1.25717
ADAP1	2.62358e-27	-0.770905	0.000905572	2.82927
ADGRG1	1.02486e-26	0.523287	1.26685e-24	-0.937644
ADNP	6.9405e-19	-0.59879	8.62704e-21	1.37727
AKAP12	4.26981e-30	0.521267	1.05712e-26	-0.879157
AKR1B15	3.58949e-24	-0.6211	4.58715e-33	1.33692
ANKRD54	1.05526e-18	-0.545344	1.9299e-27	1.47517
APOC1	4.56015e-27	-0.880684	3.09267e-35	1.38452
APOPT1	3.26891e-47	-0.52215	2.90463e-41	0.677247
ARHGAP35	1.81065e-57	0.525168	4.92736e-52	-0.995286
ARHGAP44	7.66146e-22	-0.673269	1.47757e-34	2.62221
ATP1B1	1.40863e-53	0.659271	3.57436e-57	-0.873575
ATP5G1	2.48485e-105	-0.851004	5.63234e-70	1.03234
ATPIF1	5.35056e-64	-0.711559	3.17029e-57	0.884284
ATXN3	1.12631e-26	-0.774994	2.97694e-34	1.92936
B4GALT1	4.97366e-23	0.57622	3.95542e-22	-1.21816
BANF1	8.0137e-73	-0.780694	2.49444e-83	1.02722
BBX	7.57768e-54	0.543511	1.86655e-49	-0.897407
BCYRN1	4.73137e-06	-0.594328	8.42911e-07	1.4967
BICC1	1.06916e-44	0.609785	5.69421e-38	-0.924939
BLOC1S1	3.47732e-48	-0.589934	1.07083e-43	0.758255
BRD2	1.76911e-49	-0.61422	2.21201e-45	0.862327
BRIX1	2.40854e-18	-0.519753	8.47456e-19	0.772025
BRK1	1.00271e-75	-0.576888	6.48042e-60	0.722856
BTF3	9.76667e-120	-0.615849	2.45065e-63	0.702709
C11orf1	2.08604e-30	-0.68741	6.57144e-45	1.26182
C11orf31	2.21272e-76	-0.678823	6.36322e-64	0.875991
C12orf29	3.06593e-28	-0.622627	4.38653e-35	1.03503
C19orf33	9.72037e-56	-0.675912	1.85826e-38	0.804388
C19orf53	4.44069e-51	-0.518342	2.18724e-48	0.615792
C1orf53	2.11143e-32	-0.552633	2.10889e-28	0.930657
C2orf82	3.19644e-14	-0.501265	3.70222e-13	0.733133
C5orf45	9.20784e-109	-1.14113	3.27778e-52	1.91039
C7orf73	4.2071e-52	-0.595271	2.96188e-42	0.848857
C9orf16	9.06114e-64	-0.688649	4.31428e-46	0.85607
CALM1	7.02283e-52	-0.518548	3.95901e-39	0.628068
CANX	3.19754e-85	0.728331	7.49899e-96	-0.94614
CAPN2	2.80857e-56	0.621468	9.98871e-62	-0.90485
CAST	6.68136e-51	0.502537	7.12267e-60	-0.673529
CDC25B	2.73378e-50	0.614259	5.45142e-54	-1.15123
CEACAM6	2.16122e-09	1.1012	3.25542e-16	-2.23709
CEBPB	2.03039e-74	0.752369	9.81984e-99	-1.05235
CENPF	2.48113e-05	0.865659	1.10994e-15	-1.00383
CENPN	4.66976e-22	-0.543332	4.16733e-17	0.655267
CHCHD5	5.22305e-53	-0.605523	5.67228e-48	0.795086
CISD3	1.1153e-44	-0.727921	6.51615e-49	1.00764
CKS2	4.29817e-28	-0.571876	2.21025e-28	0.697865
CMC1	1.30379e-43	-0.578024	6.14211e-48	0.877031
CMIP	1.08255e-75	0.725101	8.26216e-83	-1.1103
COA4	5.28839e-14	-0.523773	1.39442e-20	1.43765
COL4A2	5.29593e-20	0.536979	4.29449e-20	-0.992155
COL6A3	2.05524e-39	-0.551916	1.14127e-32	0.712499
COX4I1	8.97089e-65	-0.527489	1.3048e-48	0.618967
COX6A1	1.78159e-82	-0.603658	7.66833e-62	0.709155
COX7B	1.17431e-59	-0.627586	4.85763e-38	0.749433
COX7C	3.25736e-96	-0.698322	1.49048e-53	0.781815
COX8A	5.20998e-94	-0.611717	8.82912e-52	0.690984
CPEB4	1.90937e-43	0.584916	1.32538e-44	-1.02044
CPM	2.02603e-23	-0.673606	4.26645e-33	3.3498
CPS1	2.99488e-14	0.821022	4.67432e-20	-1.92803
CRIM1	1.63473e-56	0.618914	7.68802e-50	-1.1365
CRIP1	1.56998e-58	-0.644177	4.14915e-27	0.831857
CS	2.53528e-08	-0.541292	4.84545e-22	1.34653
CTB-119C2.1	6.26861e-78	-1.02455	7.95479e-19	1.75262
CTB-25B13.5	1.50271e-19	-0.684107	3.17695e-28	2.60531
CTD-2035E11.3	0.000297877	-0.625417	2.60146e-18	2.18912
CTD-2540F13.2	7.64205e-21	-0.522657	8.94326e-12	1.48892
CTD-3252C9.4	4.97139e-22	-0.573711	4.31909e-21	0.898775
CUX1	1.21377e-68	0.72843	2.08162e-80	-1.2101
CXCL8	0.000163411	-0.673097	1.11521e-08	1.20144
CYB5D2	2.224e-23	-1.44642	7.27509e-45	1.8449
CYP24A1	1.60619e-160	1.35894	2.4033e-197	-1.87072
DAPK1	5.36084e-73	0.685637	9.82063e-65	-1.24212
DBF4	2.52237e-24	-0.509043	1.81952e-21	0.74301
DDIT4	2.53879e-36	-0.508392	8.95972e-21	0.637433
DDX10	5.44213e-53	-0.918732	4.22189e-56	1.24082
DFFA	1.21766e-17	-0.585889	3.34245e-12	2.99578
DGUOK	3.85716e-55	-0.526804	1.54706e-41	0.660878
DNAJA1	4.78586e-66	-0.722931	1.03096e-75	1.03478
DNAJB4	4.67825e-21	-0.50059	8.97808e-19	0.891388
DOCK5	2.58983e-54	0.61086	1.00203e-43	-1.27245
DPYSL2	5.77437e-43	0.524795	1.57251e-43	-0.799976
DYNLL1	1.81265e-128	-1.16122	2.62669e-128	1.40386
DYNLRB1	6.6654e-44	-0.528009	7.72235e-39	0.674583
ECT2	2.59915e-31	0.532407	6.456e-28	-0.784912
EEF1B2	8.37759e-169	-0.784814	2.01442e-81	0.85545
EGFR	4.21829e-109	1.01354	9.16523e-123	-1.66373
EGLN2	1.10877e-60	0.658218	7.51363e-69	-1.0023
EIF4H	1.85728e-76	0.645932	6.24953e-69	-1.03374
EMP3	1.20865e-54	-0.65207	8.10625e-46	0.807481
ENY2	3.0421e-75	-0.601596	5.25797e-56	0.715909
EPAS1	6.6038e-65	0.710589	3.5039e-69	-1.0825
EPB41L4A	4.23267e-25	-0.592962	7.13848e-25	2.09183
FABP5	4.01828e-80	-0.934765	1.53433e-53	1.3196
FAM103A1	5.03202e-34	-0.523071	1.15341e-34	0.737733
FAM200B	1.51485e-41	-0.625999	2.44273e-35	0.947442
FAM32A	3.98893e-30	-0.504553	3.34734e-25	0.717111
FAM72D	5.37746e-11	-0.531604	4.28954e-13	0.969171
FBXW10	5.87707e-22	-0.574932	4.93116e-29	2.36909
FGF18	9.0316e-26	-0.617572	5.80552e-22	2.50219
FGFR1OP2	5.1402e-39	-0.501581	9.95194e-41	0.77607
FLJ35934	2.72478e-10	-0.721452	2.20906e-14	2.11061
FMNL2	1.02758e-48	0.565074	6.67134e-46	-1.17867
FN1	5.23743e-16	-0.550739	1.12678e-15	2.08635
FNDC3B	1.0599e-50	0.538314	6.18241e-46	-1.13824
FOSL2	1.50588e-79	0.750432	2.19774e-75	-1.43176
FUT11	1.44494e-26	-0.583515	5.08409e-42	1.31134
FXR2	2.4017e-37	-0.806365	8.15346e-08	2.37246
GABPB1-AS1	5.6431e-112	-0.91612	2.5187e-67	1.17473
GADD45A	2.5011e-55	-1.19528	1.23552e-56	1.8543
GADD45B	1.03045e-25	-0.750086	2.17709e-24	0.922054
GAPDH	7.42006e-98	-0.656688	6.88347e-59	0.711754
GGCX	2.88042e-37	-0.907354	2.54982e-33	2.7115
GLS	3.64214e-42	0.620677	3.54441e-41	-0.858951
GNB2L1	4.0988e-38	-0.768345	2.11731e-50	1.3794
GRAMD2	1.44892e-54	-1.23304	2.02664e-05	3.7317
GRN	3.76694e-58	0.600277	3.05842e-57	-1.2701
GTF2H5	2.68183e-44	-0.764569	1.43017e-54	1.21894
GTF2I	4.06538e-55	0.564314	1.33829e-62	-0.810004
HA	0	-3.52851	2.62669e-128	2.8928
HAX1	2.84444e-42	-0.59786	1.05264e-50	0.767008
HERPUD1	2.04424e-28	-0.618147	2.56646e-34	0.797109
HEXIM1	3.65587e-30	-0.736876	1.43843e-36	1.20784
HHEX	1.86242e-56	-0.941097	3.58331e-37	1.62729
HNRNPL	3.47564e-53	-0.505142	2.2438e-35	0.586828
HOMER2	2.76431e-29	-0.683189	1.51851e-16	2.38146
HOXC9	7.75643e-30	-0.500581	6.82768e-24	0.788182
HSP90AB1	6.61111e-40	0.50587	4.49332e-40	-0.551703
HSPE1	6.4986e-90	-0.678821	1.35469e-62	0.800648
HYPK	3.93279e-13	-0.548906	3.58594e-23	2.10991
ID2	1.79561e-50	-1.08609	3.70156e-57	1.30494
IGF1R	1.41165e-81	0.777943	1.62081e-83	-1.37976
IGFBP1	3.84085e-13	0.540388	2.57586e-18	-1.30868
ISG15	3.84262e-05	-1.1256	4.71394e-23	1.5208
KLHL31	3.90766e-28	-0.60634	4.66865e-13	1.42394
KTN1	9.08549e-88	0.655896	4.89335e-104	-0.802593
KYNU	7.49975e-43	0.564659	3.97284e-42	-0.743464
LAG3	1.70451e-28	-0.697651	2.18119e-30	2.28496
LDHA	3.07043e-48	0.500875	4.56827e-43	-0.58398
LEAP2	3.29841e-16	-0.563879	1.77825e-14	1.38152
LHFPL4	3.97439e-22	-0.5027	6.36224e-25	3.54071
LIMCH1	5.7413e-50	0.660195	6.8763e-57	-0.972563
LINC00152	3.04898e-42	-0.641589	5.35589e-41	0.73871
LMLN	5.3566e-18	-0.632912	1.72809e-32	2.73
LPP	1.47281e-114	0.98159	5.30461e-137	-1.73733
LSM3	1.85791e-67	-0.741285	8.81827e-67	0.98946
M	0	-4.03299	6.07951e-220	3.3234
MACF1	2.52595e-47	0.61245	6.55039e-59	-1.0901
MAK16	1.77427e-34	-0.648282	1.22783e-32	1.42352
MARVELD3	4.4986e-18	-0.542362	3.01554e-20	2.49464
MET	4.44616e-52	0.563284	1.62549e-50	-0.89087
METTL12	5.94402e-32	-0.552335	9.64089e-24	0.737018
MGST1	1.26265e-89	-0.731936	1.79935e-67	0.847582
MINOS1	2.72544e-82	-0.661694	2.70641e-50	0.787416
MLLT11	3.04072e-26	-0.761942	3.03242e-26	1.27298
MPHOSPH10	1.91826e-44	-0.765465	4.0878e-54	1.20363
MRPL33	2.10467e-125	-0.864317	3.47032e-94	1.09654
MRPL52	2.08869e-79	-0.732311	7.49899e-96	0.955006
MRPS21	2.41737e-88	-0.750288	8.78171e-88	0.978075
MT-ATP6	5.47682e-133	-0.735327	1.58357e-45	0.735175
MT-CO1	4.13195e-121	-0.719108	1.67478e-43	0.713466
MT-CO2	1.49607e-159	-0.818765	2.69385e-53	0.787972
MT-CO3	2.25543e-122	-0.694856	2.80665e-37	0.682937
MT-CYB	2.99955e-123	-0.727281	2.54556e-40	0.706919
MT-ND1	5.03571e-173	-0.842793	4.6593e-60	0.847083
MT-ND2	1.74231e-147	-0.755639	1.67061e-47	0.758053
MT-ND3	1.23761e-138	-0.763954	2.46862e-46	0.800757
MT-ND4	1.29967e-168	-0.819165	5.74447e-56	0.81401
MT-ND4L	3.80744e-69	-0.665653	5.52829e-36	0.759273
MT-ND5	1.38581e-127	-0.753799	1.94601e-57	0.827521
MT-ND6	1.82692e-51	-0.560175	4.69142e-37	0.670374
MUC5B	1.63161e-40	1.14119	3.38549e-52	-2.31132
MYC	2.22748e-22	-0.558135	5.78444e-25	0.687533
MYL6B	3.77528e-35	-0.514281	1.35289e-25	0.653692
NBEAL1	2.73884e-127	-0.848423	9.72422e-113	1.04224
NBN	1.42356e-17	-0.56193	3.32887e-24	2.01195
NCOA3	1.14616e-52	0.610874	2.63853e-55	-1.10421
NDUFA1	2.76554e-61	-0.722715	6.86648e-47	0.848915
NDUFAF2	3.07055e-54	-0.572569	4.90112e-50	0.749043
NDUFB2	1.74149e-77	-0.655478	3.68994e-43	0.759818
NDUFB3	7.99779e-73	-0.734138	4.0878e-54	0.967632
NDUFB4	1.63393e-71	-0.705511	2.88351e-62	0.873996
NDUFS5	4.45308e-80	-0.644254	6.76959e-59	0.772555
NEAT1	1.40297e-78	0.854059	1.12479e-94	-1.01313
NEK8	3.07699e-25	-0.717323	3.11845e-11	2.06056
NFS1	4.17723e-12	-0.524449	9.02243e-40	3.48135
NGFRAP1	2.42285e-38	-0.636778	1.69044e-30	0.885163
NME1	2.80421e-52	-0.513894	2.53293e-42	0.6487
NME2	9.11715e-47	-0.565057	8.44463e-44	0.799933
NME4	3.43862e-82	-0.720989	2.97396e-73	0.958746
NOP56	2.66707e-67	-0.719989	3.52641e-54	0.982794
NOP58	2.74267e-30	-0.582872	3.08811e-36	0.90655
NP	0	-3.07782	3.58948e-138	2.90934
NS	0	-2.71946	4.75684e-117	2.88441
NSA2	4.1181e-44	-0.50556	2.55946e-39	0.618516
NUDT1	2.71208e-34	-0.600359	1.26696e-34	0.867503
NUPL2	7.52264e-29	-0.519293	7.40445e-22	0.839211
NUTF2	8.8359e-60	0.587887	7.56522e-73	-0.843608
OAZ1	5.85276e-109	-0.552648	6.36528e-60	0.649961
ORMDL2	4.99825e-26	-0.592395	1.03743e-27	0.942357
OSTC	2.85569e-35	-0.50539	8.28962e-37	0.668891
OTUD7B	1.53064e-12	-0.555018	3.34676e-17	0.920168
P2RX5-TAX1BP3	1.32205e-17	-0.606121	1.19643e-37	2.27257
PA	1.79938e-214	-1.50227	3.93443e-14	1.26431
PAK1IP1	6.51228e-25	-0.637963	1.85988e-31	1.08903
PALLD	6.05541e-36	0.537786	6.38976e-36	-0.871262
PAPPA	3.97433e-33	0.643442	1.72658e-36	-0.980945
PAQR5	5.98091e-95	0.894576	1.49903e-119	-1.5353
PARK7	1.59539e-60	-0.508966	1.40018e-57	0.642053
PAXIP1-AS1	3.11696e-17	-0.579102	2.91054e-20	1.18359
PB1	0	-7.3997	0	7.16817
PB2	2.21672e-190	-2.75237	2.59772e-48	2.33016
PCF11	4.94479e-47	-0.651701	6.38976e-36	0.951376
PDCD5	2.82769e-54	-0.534853	2.11076e-55	0.645004
PDE3A	6.15908e-47	0.6104	5.4896e-52	-1.93787
PDE4D	9.50382e-63	0.517838	2.63002e-54	-1.00631
PHF3	8.41175e-55	0.56641	4.39763e-66	-1.00135
PHYKPL	1.23432e-26	-0.736122	6.75877e-26	1.71846
PIGW	4.55234e-16	-0.532505	2.44702e-25	1.40456
PLCG2	0.00916982	-3.10173	2.01397e-77	3.58865
PMAIP1	1.80662e-77	-0.973105	6.56302e-70	1.29334
POLE4	1.06186e-71	-0.622961	1.12642e-52	0.799773
POLG2	1.20859e-20	-0.626725	1.27701e-11	1.65257
POLR2A	2.02177e-29	-0.527954	5.34432e-23	0.809071
POLR2F	7.98639e-61	-0.572267	4.02132e-56	0.717127
POLR2K	4.36145e-59	-0.642203	5.45142e-54	0.845262
POP7	6.56548e-36	-0.505761	1.19903e-30	0.618401
PPDPF	1.04158e-135	-0.861782	1.78516e-77	1.01224
PRR34-AS1	1.37132e-46	-0.70817	6.25356e-50	1.16061
PTCD3	6.44865e-21	-0.531547	2.2961e-21	0.775801
PTGR1	2.86805e-08	-0.513711	5.28965e-19	1.56048
PTMA	3.35539e-111	-0.559264	4.31894e-49	0.663989
PTTG1	3.45599e-11	-0.684574	1.03863e-12	0.85093
RBBP6	7.23269e-58	-0.578777	5.9952e-39	0.776256
RC3H1	7.9754e-37	-0.624085	1.18858e-40	0.945513
RHOB	1.48986e-30	0.665124	4.25205e-39	-1.40021
RIT1	1.0623e-50	-0.904056	4.19835e-29	2.20306
ROMO1	1.47956e-57	-0.602676	2.31219e-52	0.733901
RP11-234K24.3	1.20976e-15	-1.53935	1.02874e-31	1.90112
RP11-359E3.4	8.7569e-29	-0.70307	2.23327e-22	1.88105
RP11-467L13.7	6.08941e-19	-0.807934	5.4329e-33	2.06711
RP11-629O1.2	1.43629e-17	-0.681645	1.6322e-36	2.5743
RP13-942N8.1	6.49744e-16	-0.513048	3.9653e-21	1.11088
RPL10A	4.88092e-119	-0.557372	5.89402e-57	0.61829
RPL11	4.77446e-160	-0.68923	3.57671e-65	0.729173
RPL13	7.42051e-148	-0.522521	1.57176e-44	0.530596
RPL19	6.94687e-150	-0.547962	3.33299e-51	0.595013
RPL21	4.93046e-176	-0.64883	9.12461e-58	0.679853
RPL23A	1.29721e-173	-0.608144	1.01453e-55	0.633956
RPL26L1	2.94358e-89	-0.854406	1.17588e-79	1.12884
RPL27	4.18409e-186	-0.740085	2.60374e-76	0.7924
RPL27A	5.63695e-167	-0.648237	1.12615e-58	0.672242
RPL28	1.17008e-117	-0.623657	1.78249e-46	0.626959
RPL34	3.38043e-131	-0.633416	7.97051e-68	0.690478
RPL35A	6.56774e-168	-0.631031	2.44561e-60	0.668923
RPL36A	4.56906e-94	-0.626601	1.18377e-57	0.722046
RPL37A	1.1338e-167	-0.71562	8.16881e-67	0.747358
RPL38	4.41764e-196	-0.761505	2.0951e-83	0.829794
RPS11	3.7003e-155	-0.642484	5.56393e-70	0.70532
RPS12	5.10999e-174	-0.694547	2.39424e-62	0.706375
RPS15	3.67903e-151	-0.564706	1.60758e-55	0.600417
RPS18	9.2534e-142	-0.691143	6.62762e-59	0.710032
RPS19	5.81905e-170	-0.707572	1.03792e-54	0.697126
RPS21	6.87965e-196	-0.81555	7.80689e-95	0.872855
RPS27	1.29482e-201	-0.867645	2.83044e-84	0.887789
RPS27A	1.66492e-181	-0.670997	2.3486e-55	0.685644
RPS28	1.0865e-153	-0.582122	9.05399e-62	0.612622
RPS7	1.12875e-144	-0.635558	7.8025e-58	0.679064
RUFY2	8.37368e-20	-0.689621	1.81252e-34	1.90458
S100P	7.084e-07	-0.578401	8.37884e-08	0.749532
SAP18	1.75467e-52	-0.649235	1.46696e-64	0.869927
SBNO1	5.30005e-103	-0.910377	1.18139e-53	1.39785
SEC61B	8.14038e-61	-0.543111	7.83095e-51	0.648188
SECISBP2	8.92424e-22	-0.540175	1.14295e-23	0.986375
2019-09-09	1.98756e-51	0.60808	5.06358e-45	-1.10741
SEPW1	6.56886e-51	-0.821647	3.07725e-48	1.34738
SERF2	4.27924e-128	-0.643991	2.50519e-66	0.723488
SH3BGRL3	2.07451e-58	-0.695535	2.60167e-60	0.928207
SLC12A2	1.77412e-39	0.632269	1.64822e-40	-1.30052
SLC16A1-AS1	7.56457e-35	-0.751571	1.77625e-44	1.53979
SLC35E3	4.37958e-51	-0.887216	1.02658e-63	1.41402
SLC52A2	2.66142e-50	0.545727	3.19001e-46	-0.83058
SLIRP	3.16224e-124	-0.818641	3.57538e-81	0.993744
SLK	1.79057e-52	0.588884	1.32143e-54	-1.0788
SMAD3	9.01433e-46	0.525947	5.45673e-38	-0.952572
SMG1	3.41535e-43	-0.810557	1.21547e-56	1.41408
SMIM19	1.30504e-33	-0.66909	1.49582e-40	1.11677
SMIM4	3.35564e-46	-0.664613	6.48011e-38	0.913695
SMOC1	1.39109e-40	0.640151	3.45328e-47	-1.29683
SNHG12	8.64201e-18	-0.562826	3.58817e-24	2.83249
SNHG25	3.46996e-46	-0.671895	1.01154e-31	0.872135
SNHG8	1.34583e-62	-0.572729	3.0343e-57	0.741831
SNHG9	1.9976e-57	-0.751245	9.75138e-38	1.08363
SNRPB2	3.04144e-44	-0.596214	2.16622e-52	0.817208
SNRPC	9.1012e-36	-0.571191	4.89696e-36	0.841055
SNRPE	5.70457e-107	-0.747162	5.79086e-98	0.924156
SNRPF	1.0267e-93	-0.798004	1.10658e-92	0.970074
SPECC1	2.28855e-45	0.516331	4.37966e-49	-0.793951
SPTBN1	2.10498e-90	0.822017	1.47203e-102	-1.1364
SRGN	1.01417e-16	-0.551072	1.52493e-16	0.705932
SSB	1.12283e-33	-0.640396	1.17419e-44	0.866435
SSBP1	4.43433e-36	-0.591046	1.8373e-50	0.744037
SUB1	1.45268e-45	-0.515308	8.75469e-51	0.646987
SUMF2	1.51536e-17	-0.518841	3.98463e-17	0.930053
SYT1	2.12275e-25	0.755996	6.19687e-32	-1.31347
TACC1	1.89202e-41	0.527304	2.66597e-41	-1.01608
TACC2	3.74212e-76	0.763554	3.89862e-86	-1.24829
TCF7	6.84273e-21	-0.588783	3.26231e-35	1.47601
TEAD1	2.85834e-66	0.65349	1.01646e-63	-1.10793
THAP2	7.1203e-24	-0.575539	2.77123e-27	1.30071
TIMM17A	8.93503e-40	-0.581939	4.09109e-38	0.802637
TMEM126A	1.26558e-33	-0.573286	1.87003e-31	0.831845
TMEM141	4.11612e-35	-0.570505	2.9139e-32	0.918086
TMEM14A	3.66553e-29	-0.535156	4.36701e-24	0.800211
TMEM14B	1.7359e-95	-0.700503	9.96702e-61	0.904004
TMEM14C	1.23381e-73	-0.614781	6.69891e-70	0.798103
TMEM5	2.19283e-27	-0.579855	4.40015e-27	0.862061
TMSB10	1.51211e-164	-0.733517	7.11855e-56	0.765328
TNPO1	1.50092e-62	0.588142	8.62255e-73	-0.807798
TRIM41	2.34481e-79	-1.17959	1.90306e-49	2.16101
TRMT10C	4.31349e-30	-0.537392	1.75532e-27	0.806136
TSKU	2.49884e-74	0.746767	8.44873e-88	-1.22339
TSPAN4	3.85564e-51	0.600772	5.2391e-59	-0.85817
TTL	1.10445e-28	-0.51702	1.78623e-23	0.861198
TXNRD1	1.09865e-69	0.611917	1.13731e-81	-0.707435
UBA52	1.15616e-136	-0.630667	1.2565e-77	0.728655
UBB	1.99776e-86	-0.743556	1.28154e-77	0.912904
UBE2C	1.66241e-05	-0.661664	2.69938e-11	0.932242
UBL5	7.53437e-144	-0.848577	2.10543e-89	1.0053
UQCR10	5.91547e-79	-0.629387	1.22929e-56	0.749525
UQCRH	2.65889e-106	-0.598735	6.90113e-56	0.678718
USP8	1.81841e-39	-0.61016	1.85191e-42	0.810134
UTRN	1.77306e-64	0.622698	2.89465e-62	-1.53988
VASP	1.86773e-44	0.616168	8.14457e-43	-0.928841
VCAN	8.88507e-79	1.10098	5.51338e-96	-1.49074
WBP5	1.0163e-55	-0.812159	1.05729e-48	1.15386
WWC1	3.11702e-44	0.500144	2.26357e-33	-1.04879
XAGE1A	3.76697e-23	-0.548944	1.92788e-16	0.667787
ZBTB25	2.83666e-10	-0.54683	3.30286e-25	1.76677
ZFAS1	1.94807e-64	-0.502128	1.93706e-37	0.53114
ZNF326	1.61971e-28	-0.538081	1.71298e-25	0.909507
ZNF567	6.07905e-35	-0.630645	3.98595e-39	1.13733
