## Supplemental tables for "A common pattern of influenza A virus single cell gene expression heterogeneity governs the innate antiviral response to infection": TableS9_Combined_StatusPB2_MASTvsNBID.xlsx

### Sheet: TableS9_Combined_StatusPB2_MAST
ID	FDR_MAST_StatusPB2	log2FC_MAST_StatusPB2	FDR_NBID_StatusPB2	log2FC_NBID_StatusPB2
23308118	3.65516e-227	-4.1581	0	-2.71952
ATXN3	1.78029e-21	-0.512071	3.46426e-27	-1.18423
BRD2	1.69194e-52	-0.508079	4.49136e-42	-0.670573
CANX	2.89354e-73	0.573587	9.34717e-94	0.806792
CEACAM6	8.01992e-07	0.770928	5.69761e-13	1.77086
CKS2	2.72745e-46	-0.548251	2.42832e-40	-0.602075
CPS1	1.10358e-12	0.576402	9.84219e-20	1.62151
CUX1	5.4636e-57	0.514673	3.49416e-68	1.00705
CYB5D2	1.21938e-22	-0.670223	3.47351e-16	-0.922857
CYP24A1	3.64471e-94	1.04293	1.49181e-133	1.5212
CYR61	4.78475e-16	-0.536549	2.81957e-09	-0.600399
DAPK1	3.1975e-62	0.507282	1.23549e-57	1.06938
DYNLL1	7.71401e-105	-0.600316	1.71669e-48	-0.674841
EGFR	2.51023e-83	0.755696	4.67315e-96	1.40953
EIF4H	4.0225e-69	0.507065	2.84418e-63	0.918264
EPAS1	3.53e-44	0.50573	1.74155e-52	0.845962
FLJ35934	1.88415e-08	-0.551235	1.49677e-15	-1.29261
FOSL2	8.97468e-54	0.51778	5.43916e-63	1.22471
GADD45A	6.06484e-42	-0.65231	3.2489e-33	-0.968032
GADD45B	1.96222e-39	-0.874626	1.7906e-48	-1.01272
GGCX	9.81004e-34	-0.588765	2.04115e-22	-1.32308
GLS	1.59303e-47	0.530568	1.34467e-49	0.799645
HA	2.11513e-275	-2.73489	1.8237e-160	-1.84532
HEXIM1	8.00067e-34	-0.52588	2.04713e-32	-0.841281
ID2	2.22576e-57	-0.874159	1.94209e-60	-0.979287
IGF1R	1.55764e-76	0.62057	3.33254e-77	1.24438
ISG15	4.95075e-07	-0.915176	3.6417e-17	-1.0229
KTN1	1.39641e-74	0.512066	4.84776e-90	0.669053
LPP	2.72684e-80	0.689413	1.02632e-96	1.42946
LSM3	7.33584e-70	-0.53353	1.33281e-55	-0.692159
M	6.39172726024821e-320	-3.3666	2.20826e-227	-2.09614
MUC5B	1.9569e-28	0.744818	1.80065e-36	1.79391
MYC	1.44883e-41	-0.601989	2.01468e-40	-0.679148
NCOA3	1.52812e-56	0.540646	5.56917e-60	1.05178
NEAT1	5.22738e-64	0.705229	5.71048e-104	0.828081
NEK8	2.13182e-19	-0.501277	1.13848e-19	-1.29188
NP	0	-3.25618	6.15931e-250	-2.24819
NS	1.09301e-295	-1.24203	4.03034e-73	-1.25344
PA	1.5463e-273	-3.60253	9.89311e-236	-2.82126
PAQR5	7.59112e-53	0.564456	4.98078e-76	1.13561
PB1	0	-3.57005	0	-2.84419
PB2	0	-6.72959	0	-5.70444
PMAIP1	5.09427e-59	-0.561423	4.83108e-39	-0.709734
PTTG1	3.13115e-21	-0.624212	6.36898e-20	-0.771841
RP11-467L13.7	1.24074e-13	-0.514477	2.78643e-21	-1.18238
SPTBN1	5.79606e-83	0.679365	1.68744e-93	1.00017
TACC2	1.62627e-52	0.522773	6.43027e-59	0.956896
TEAD1	5.90803e-55	0.502623	2.97856e-59	0.959312
TRIM41	1.47433e-50	-0.582132	9.48481e-24	-0.891685
UBB	7.46125e-94	-0.526163	1.21441e-49	-0.564857
UBE2C	6.91666e-13	-0.504434	5.05752e-14	-0.724898
VCAN	6.96984e-60	0.852623	1.29873e-80	1.21375
