## Supplemental tables for "A common pattern of influenza A virus single cell gene expression heterogeneity governs the innate antiviral response to infection": TableS11_Combined_RuianClusters3-1_DGElist_Cal07_ClusterOnly.xlsx

### Sheet: Sheet1
ID	FDR_MAST_RuianClusters3-1	log2FC_MAST_RuianClusters3-1	FDR_NBID_RuianClusters3-1	log2FC_NBID_RuianClusters3-1
NP	1.41933e-269	-3.14597	0	-2.22247
PA	9.31509e-225	-4.73422	0	-3.3892
NA	5.63443e-201	-4.79316	0	-3.28838
PB1	1.75409e-191	-3.76023	0	-2.81558
HA	2.44945e-177	-2.84389	0	-2.17939
PB2	1.20878e-157	-4.74081	0	-3.21219
NS	5.93629e-132	-1.67943	2.80751e-200	-1.65579
GAPDH	8.47825e-90	-0.572934	4.22801e-51	-0.636569
UBB	4.34757e-79	-0.602305	3.30803e-60	-0.760886
M	4.60094e-76	-3.4007	2.48763e-276	-2.07436
SSB	5.82241e-52	-0.710604	4.73798e-49	-0.962471
SAP18	5.02294e-51	-0.557437	3.65071e-43	-0.758007
MGST1	7.36039e-50	-0.542771	1.68384e-44	-0.66759
DYNLL1	1.44883e-46	-0.562991	9.36958e-39	-0.715575
PSMB3	3.1347e-44	-0.550969	2.5434e-40	-0.70902
BANF1	2.30106e-41	-0.545295	3.07574e-35	-0.711633
ID2	2.25379e-38	-0.94671	2.59282e-51	-1.13762
GADD45B	1.46655e-36	-1.01274	3.61517e-35	-1.14779
EIF5	2.40388e-36	-0.575271	3.76488e-36	-0.732744
BRD2	4.77325e-36	-0.508484	3.83353e-24	-0.688448
IER2	7.30141e-36	-0.638525	6.44108e-27	-0.817391
GGCX	7.6281e-36	-0.816886	1.40482e-35	-1.57641
MYC	5.32857e-35	-0.770884	2.45977e-38	-0.904712
ANXA1	8.93275e-35	-0.561493	3.90655e-35	-0.657087
SSBP1	3.51934e-34	-0.528847	1.22768e-35	-0.700886
CYR61	4.35919e-34	-1.14284	1.9327e-41	-1.75981
SPTBN1	1.33435e-33	0.517252	8.73556e-24	0.843848
DNAJA1	1.7127e-33	-0.506988	8.59124e-32	-0.693993
TRIM41	2.76153e-32	-0.708859	3.61517e-35	-1.12972
NEAT1	4.24631e-31	0.581005	3.43541e-34	0.612164
MORN2	3.15744e-30	-0.570328	3.0544e-24	-0.932676
CTD-3252C9.4	6.51787e-30	-0.538515	2.11703e-19	-0.876232
MPHOSPH10	3.44407e-29	-0.518116	9.01885e-24	-0.854489
PAK1IP1	1.5922e-25	-0.582131	1.50632e-25	-1.06292
HES1	1.85536e-25	-0.559188	2.08122e-16	-0.638299
FABP5	3.84555e-25	-0.503736	4.36307e-21	-0.67833
EDN1	1.30456e-24	-0.663866	4.78723e-17	-0.790684
RNF114	1.71607e-24	-0.564305	3.43986e-17	-0.772758
BRIX1	1.63288e-23	-0.501874	2.21196e-20	-0.867492
SNAPC1	1.99269e-23	-0.509899	7.61293e-18	-0.694887
HEXIM1	2.7624e-23	-0.558721	1.07084e-21	-0.894366
ADM	3.28774e-23	-0.631524	1.56811e-17	-0.682816
RIT1	2.22835e-22	-0.593237	4.88179e-22	-1.08534
GADD45A	5.3995e-22	-0.659536	1.88571e-21	-0.896807
FOSB	3.07473e-21	-0.514669	9.94157e-13	-0.936352
FOS	3.17857e-21	-0.588766	1.92278e-17	-0.804643
RP11-467L13.7	4.90955e-21	-0.716199	6.544e-28	-1.57231
PPP1R15A	7.66006e-19	-0.573105	3.44505e-15	-0.722393
HIST2H2AC	5.93644e-18	-0.696961	7.42293e-17	-0.832297
GRAMD2	7.32623e-18	-0.653339	2.48342e-14	-1.37168
ID1	2.51594e-17	-0.678853	2.37506e-25	-0.712088
C8orf4	5.05204e-17	-0.576349	3.05745e-10	-0.791499
ATXN3	8.59739e-16	-0.549744	3.12968e-16	-1.05743
FXR2	9.34064e-14	-0.503415	1.21139e-13	-1.14631
HIST1H2AI	3.68139e-11	-0.506558	2.66203e-08	-0.838982
RP11-629O1.2	4.25343e-11	-0.527034	3.78196e-11	-1.19978
CS	5.67696e-11	-0.534222	3.09172e-11	-1.06495
DKK1	1.1918e-10	-0.549771	6.21291e-08	-0.867396
CTB-25B13.5	5.97792e-10	-0.529135	3.33577e-13	-1.26312
ADAP1	1.35258e-09	-0.624063	3.36304e-15	-1.60806
CENPF	2.3292e-09	0.630217	2.49507e-12	0.839815
ARRDC3	1.29537e-08	-0.549849	1.15119e-12	-1.64741
FLJ35934	3.38701e-06	-0.587698	1.29735e-07	-1.12726
CXCL8	9.74923e-06	-0.896598	4.07544e-14	-1.78143
NFS1	1.94357e-05	-0.517135	7.89927e-11	-1.72144
CNTLN	3.05821e-05	-0.657184	1.997e-05	-0.789516
PLCG2	7.01428e-05	-4.01229	5.04962e-130	-5.08476
LA16c-431H6.6	0.000325208	-0.59166	1.96009e-07	-1.17381
