## Supplemental tables for "A common pattern of influenza A virus single cell gene expression heterogeneity governs the innate antiviral response to infection": TableS12_Combined_RuianClusters3-2_DGElist_Cal07_ClusterOnly.xlsx

### Sheet: Sheet1
ID	FDR_MAST_RuianClusters3-2	log2FC_MAST_RuianClusters3-2	FDR_NBID_RuianClusters3-2	log2FC_NBID_RuianClusters3-2
PB2	0	5.78676	0	4.70428
NA	4.68748e-294	5.38932	0	4.31087
PB1	4.82532e-286	4.44354	0	3.74958
NP	1.33691e-225	3.85371	9.20344e-260	2.72161
M	4.41317e-118	4.50783	1.53231e-177	3.12562
HA	4.65722e-116	3.47384	8.66383e-131	2.5258
GADD45B	4.57253e-39	1.69685	4.19609e-14	1.17303
ADM	1.88656e-32	1.48561	2.04776e-08	0.865318
CYP24A1	4.78493e-25	1.11049	1.0984e-06	0.648099
HES1	2.9647e-20	1.11709	0.000173991	0.632824
EDN1	6.76048e-20	1.29773	0.00214767	0.563989
ID2	9.66865e-17	1.24113	1.11044e-05	0.784325
CYR61	1.00022e-14	1.38859	2.32132e-06	1.09307
ZC3H12A	2.01358e-14	1.14802	2.60529e-08	1.47827
DKK1	6.25006e-14	1.21651	0.00015014	0.962983
MTDH	1.98599e-12	-0.603719	1.15831e-65	-1.76815
C5orf45	2.01065e-11	-0.626065	1.1906e-16	-1.79642
CEP350	1.28372e-06	-0.642475	6.14137e-27	-1.78883
PRPF4B	1.47904e-06	-0.562696	6.99702e-28	-1.67398
PPP4R2	2.84681e-06	-0.544076	2.7301e-35	-1.6443
KIAA0232	3.17198e-06	-0.650509	1.03871e-22	-2.0114
NFKBIZ	4.02763e-05	0.733821	0.00439992	0.940858
FGF18	0.000103594	-0.652626	2.304e-13	-2.92824
NCOA3	0.000257549	-0.670716	1.4051e-19	-2.16968
GCNT3	0.000667647	-0.557061	3.73475e-22	-1.81998
TM4SF1-AS1	0.00160557	0.936171	0.000786763	1.81477
SMC5	0.0034478	-0.602529	2.28109e-16	-1.88629
EHBP1	0.00487282	-0.529069	4.92111e-18	-1.72072
PA	2.23974779229212e-318	5.52616	0	4.47377
