## Supplemental tables for "A common pattern of influenza A virus single cell gene expression heterogeneity governs the innate antiviral response to infection": TableS13_Combined_RuianClusters3-3_DGElist_Cal07_ClusterOnly.xlsx

### Sheet: Sheet1
ID	FDR_MAST_RuianClusters3-3	log2FC_MAST_RuianClusters3-3	FDR_NBID_RuianClusters3-3	log2FC_NBID_RuianClusters3-3
NS	3.81377e-169	1.08527	1.92106e-149	1.48479
UBB	4.36108e-62	0.502738	2.20127e-76	0.845768
HA	1.08755e-52	-0.783117	1.24924e-18	0.593339
SSB	2.33838e-41	0.606442	2.13464e-62	1.07965
TRIM41	1.28827e-36	0.76567	3.21775e-50	1.33109
DNAJA1	6.02329e-34	0.540891	8.69229e-52	0.877235
PA	5.31459e-33	-2.74226	2.36941e-25	-0.795145
HERPUD1	6.05287e-32	0.501966	2.16331e-36	0.883703
GGCX	1.37484e-30	0.730077	4.50061e-40	1.66621
ANXA1	2.00366e-29	0.52048	2.64992e-54	0.806774
MPHOSPH10	2.40094e-29	0.555319	1.08199e-37	1.06151
NA	2.21013e-28	-2.56829	1.35077e-15	-0.637058
SPTBN1	4.93785e-26	-0.532072	2.92555e-13	-0.652336
FABP5	8.85375e-24	0.506234	4.70027e-34	0.852401
MORN2	1.08583e-22	0.500309	1.45897e-30	1.05877
PAK1IP1	1.53376e-22	0.583182	3.8125e-35	1.25563
GRAMD2	2.48346e-22	0.729604	2.58719e-21	1.616
GADD45A	1.56607e-21	0.665924	9.92427e-32	1.0769
CYP24A1	1.67495e-21	-0.723613	1.38504e-11	-0.706829
RIT1	1.35883e-19	0.578767	3.92313e-30	1.25847
NOP58	1.56836e-19	0.517012	6.95909e-31	0.957601
RNF114	1.5096e-17	0.53179	4.21882e-25	0.947835
FXR2	3.72595e-16	0.596139	1.26088e-21	1.42882
DDX10	2.15818e-13	0.518883	1.5685e-26	0.833197
HIST2H2AC	1.09669e-11	0.522722	7.73516e-19	0.889215
ADAP1	1.65813e-11	0.687239	3.12686e-21	1.86933
RP11-467L13.7	1.6771e-11	0.527289	2.26728e-24	1.49631
CTB-25B13.5	1.02242e-10	0.558982	4.23857e-19	1.5058
CENPF	4.21499e-07	-0.643025	1.87147e-07	-0.652631
CXCL8	6.4898e-07	0.984002	1.22971e-19	2.05269
PB2	2.46429e-06	-3.06424	2.27772e-60	-1.1563
LA16c-431H6.6	7.98597e-05	0.666557	1.07472e-10	1.47063
CNTLN	0.000374992	0.747436	9.59666e-10	1.10527
PLCG2	0.00866515	4.0806	3.6915e-129	5.26308
