## Supplemental tables for "A common pattern of influenza A virus single cell gene expression heterogeneity governs the innate antiviral response to infection": TableS14_Combined_RuianClusters3-1_DGElist_Perth09_ClusterOnly.xlsx

### Sheet: Sheet1
ID	FDR_MAST_RuianCluster3-1	log2FC_MAST_RuianCluster3-1	FDR_NBID_RuianCluster3-1	log2FC_NBID_RuianCluster3-1
M	0	-7.78053	0	-6.13858
NP	0	-7.40772	0	-6.18436
PB1	6.65898e-290	-7.57917	0	-6.86187
HA	2.10258e-271	-7.61355	0	-6.39396
PB2	7.21883e-269	-6.73558	1.37203e-178	-6.92422
NS	2.68993e-264	-7.58921	0	-6.65048
NA	1.80104e-255	-7.76664	0	-7.07052
PA	1.08977e-184	-6.78705	1.26839e-160	-6.20143
RP11-54H7.4	1.73043e-63	-1.93893	1.47626e-33	-1.53976
CTD-2540F13.2	1.16583e-45	-1.50695	1.08477e-33	-3.18207
RUFY2	4.23433e-45	-1.72243	6.96002e-26	-2.47174
JUNB	3.18734e-44	-1.44937	7.5685e-08	-0.68814
SCD	5.40168e-39	0.748177	4.85651e-112	1.99004
CYP24A1	1.91786e-38	0.745604	5.92912e-80	1.90807
CACNA1A	1.09656e-36	-1.5849	6.97279e-46	-5.34868
C12orf75	7.84172e-36	-1.23974	8.68312e-09	-0.610394
TRIB3	6.31733e-34	0.622155	2.64075e-105	1.85142
LHFPL4	7.5366e-34	-1.08676	2.54408e-28	-5.12516
SRSF5	4.47247e-32	0.626914	7.50333e-109	2.03881
TUBD1	4.67978e-30	-1.30147	3.11608e-19	-4.51629
SQLE	4.88817e-30	0.775178	4.18074e-103	2.04238
MEAF6	1.26683e-29	-1.44822	0.00431435	-4.55381
SEMA4D	1.4967e-29	-1.26746	1.85343e-39	-7.44039
SLC35F6	1.40788e-28	0.702439	7.12513e-90	2.06838
ATF3	8.82324e-28	-2.33835	1.34993e-44	-3.2012
LINC00605	1.21615e-26	-1.3584	4.49481e-34	-6.22044
C5orf45	2.11534e-26	-1.47877	2.72854e-12	-1.29074
BEST3	6.18217e-25	-1.03507	5.64536e-24	-38.7847
HES1	1.02287e-24	-1.44923	7.67494e-08	-1.21597
NKX2-5	6.02843e-24	-0.969047	1.54342e-07	-4.60244
HMGCR	6.2488e-24	0.646862	4.60129e-55	2.40199
GRAMD2	2.28902e-22	-0.962824	2.99751e-10	-4.11245
CYB5D2	3.51683e-22	-1.75832	2.79454e-09	-0.885777
CPM	6.88653e-22	-1.5093	7.51744e-16	-3.3938
LPIN1	6.89263e-22	0.576242	9.32819e-60	1.91125
PF4	1.93798e-21	-1.05285	7.19596e-22	-39.8664
MVP	3.17662e-21	0.536831	1.32557e-69	1.864
CCDC90B	3.69517e-21	-0.980263	0.000313517	-4.16233
PPM1H	5.5821e-21	-1.06181	1.55982e-10	-2.27393
AF064858.6	6.60927e-21	-1.08084	2.34495e-20	-38.6872
SLC7A14	9.44715e-21	-1.01324	1.00891e-21	-6.29532
CMYA5	1.09388e-19	-1.12231	1.5746e-10	-2.89029
GCNT3	1.4288e-19	0.558974	6.78469e-62	1.96796
RP11-43F13.3	2.57437e-19	-1.05143	2.28469e-19	-42.8523
TNFAIP3	5.50109e-19	-1.7922	1.88884e-09	-2.48788
SLC16A3	7.80708e-19	0.592115	6.8127e-50	2.04695
DLG2	8.67455e-19	-0.797558	1.18068e-16	-38.6159
COQ9	1.0535e-18	0.511778	2.02415e-82	1.99385
LRRC25	1.66641e-18	-1.34045	6.59027e-28	-4.48549
AC025335.1	1.99118e-18	-1.78546	4.51668e-27	-3.92974
NAGLU	4.59136e-18	0.51238	5.35344e-55	1.79899
ID2	1.13984e-17	-1.25758	0.000260999	-0.625839
RNF130	1.59438e-17	-0.888709	2.1471e-22	-4.73484
SDR42E1	1.78488e-17	-0.774166	1.41954e-20	-43.8707
AAGAB	2.8776e-17	-1.15698	1.90051e-22	-4.21072
KCNJ6	5.1426e-17	-1.06515	4.02358e-07	-2.42007
MVK	7.40921e-17	0.518736	6.67975e-48	2.06618
FZD2	1.78227e-16	0.529165	7.42928e-54	2.13701
KDM6B	4.47354e-16	-1.41034	0.000715425	-0.574112
ABI2	5.40723e-16	-0.514471	6.7476e-08	0.566232
PCSK7	5.66278e-16	-0.856691	3.86256e-15	-3.01846
ITGA2	9.55903e-16	0.641607	2.16484e-54	2.03441
ELF2	1.40875e-15	-1.2837	2.32191e-18	-3.9231
NEAT1	1.80719e-15	0.647912	4.46334e-62	1.74111
PPP1R15A	2.20833e-15	-2.15509	2.49102e-08	-0.723143
RGMA	2.42458e-15	-1.06529	3.71998e-12	-6.61796
RFTN2	2.8764e-15	-0.995486	8.57657e-18	-3.43513
CXCL8	3.33007e-15	-1.74362	4.94045e-07	-1.16229
HEATR6	4.03649e-15	-0.879909	3.27588e-21	-4.44732
CTSA	7.0785e-15	0.503816	8.3961e-60	1.68607
LDHC	1.44097e-14	-0.912899	2.00474e-23	-5.45856
C19orf35	2.0997e-14	-0.974133	3.89602e-06	-2.112
P2RX5-TAX1BP3	4.29216e-14	-1.24223	1.76765e-14	-2.0568
PRRT2	4.53836e-14	-0.81315	7.59392e-06	-1.9542
SCN3B	1.19976e-13	-1.09197	3.23073e-15	-3.65571
GGCX	2.55765e-13	-1.15864	2.71218e-14	-2.59154
HTRA1	5.25494e-13	0.511623	3.56928e-50	1.80003
OTUD7B	1.00721e-12	-1.14305	1.74985e-08	-2.0038
SPPL3	1.06495e-12	-0.790288	4.87173e-16	-5.15875
MOBP	5.49814e-12	-0.597421	9.17997e-14	-4.38956
CREM	1.25318e-11	-0.61715	3.74751e-06	0.505068
PCGF5	1.71747e-11	-0.541964	2.56968e-05	0.500482
CCDC88A	2.07586e-11	-1.04746	1.61396e-05	-2.18199
KCNB1	2.24717e-11	-0.707383	5.00316e-13	-5.55695
KIF4B	2.82131e-11	-0.591042	2.14169e-14	-38.6672
RUSC1-AS1	5.31701e-11	0.501285	3.59341e-33	1.81681
ADAP1	9.11242e-11	-0.704928	7.25822e-15	-39.2862
RP11-373D23.3	1.12188e-10	-1.23043	3.48095e-08	-1.94346
CACNG6	1.38889e-10	0.506282	4.87279e-21	2.42251
MRGBP	1.43455e-10	-0.536673	5.0936e-06	0.521374
UEVLD	1.44167e-10	-0.523311	3.09502e-08	-2.5879
TBC1D20	1.91665e-10	-0.851836	3.05808e-08	-1.90851
PHF3	2.21183e-10	-0.60949	2.06114e-06	0.526141
NBN	2.34228e-10	-0.772574	2.79237e-10	-2.71796
TRAPPC2	2.4566e-10	-1.02563	0.000284391	-0.944517
SMARCE1	2.93269e-10	-1.04165	1.97568e-05	-3.38463
RNF141	3.22211e-10	-0.834556	2.40383e-13	-3.11098
IER2	5.36904e-10	-0.56045	1.54653e-14	0.668823
YTHDF2	5.99145e-10	-0.598	1.00917e-07	0.513217
RIT1	9.46691e-10	-0.684655	4.2938e-07	-1.53945
TNFAIP2	1.82729e-09	-0.59929	4.83284e-11	0.734159
HOMER2	3.03118e-09	-0.842127	1.18368e-11	-2.67367
ARIH1	4.12482e-09	-0.776309	6.45883e-08	0.591355
CABLES2	4.65783e-09	-0.635248	1.13482e-09	-2.78264
ATG2B	5.41508e-09	-0.830149	3.1923e-14	-40.8491
CRX	5.41508e-09	-0.684215	3.57167e-15	-37.0709
SAR1B	5.98821e-09	-1.2845	5.9015e-11	-2.18961
EML6	7.51728e-09	-0.910066	7.10992e-07	-1.76516
RPF2	7.94141e-09	-0.534446	1.09081e-06	0.634394
C6orf48	8.64283e-09	-0.560892	1.55272e-08	0.533379
ZC3HAV1	9.93508e-09	-2.24269	5.65864e-22	-2.60529
COL4A3BP	1.40332e-08	-0.602206	1.97727e-09	-2.90336
LINC01118	1.50732e-08	-0.677304	9.92378e-06	-1.70092
MEG3	1.5435e-08	-1.1258	0.000531525	-0.961195
TFDP2	1.77492e-08	-0.958257	1.1806e-11	-2.69842
SKIL	2.08233e-08	-0.512329	2.1401e-06	0.556023
CPEB3	2.81025e-08	-0.638411	2.83014e-09	-3.03489
BIRC2	5.92089e-08	-0.593194	0.000695824	0.535973
MURC	8.49189e-08	-0.629565	1.44026e-07	-2.16529
ANAPC7	8.78603e-08	-0.586013	5.96336e-12	-4.3162
IFIT2	9.08497e-08	-4.62118	7.59198e-21	-3.36309
MFAP1	1.40737e-07	-0.523151	1.01832e-05	-4.71637
RP11-433J8.1	1.82705e-07	-0.620758	3.28856e-06	-2.21482
PANK3	2.325e-07	-0.697187	1.81408e-08	-2.2528
IFI35	3.04715e-07	0.513304	9.7531e-37	2.17382
KCNK6	4.68315e-07	-1.0154	0.000583235	-0.980519
PTRH2	8.42696e-07	-0.797396	1.33564e-09	-2.58475
RPS6KB1	1.8389e-06	-0.500899	6.62716e-06	0.617816
LINC00886	2.27668e-06	-0.525105	1.55259e-09	-5.10075
SSC5D	2.39216e-06	-0.522651	4.53703e-06	-2.43257
RBPMS	2.49551e-06	-0.530065	9.26689e-07	0.644017
SCLT1	4.22852e-06	-0.577786	9.30245e-09	-3.72524
NFE2L2	5.22549e-06	-0.750687	0.00499298	-0.861563
PCNXL4	5.25699e-06	-0.656965	0.000324779	0.512415
BRD4	5.2624e-06	-0.562628	0.00508317	-0.800987
RAB3IP	8.54243e-06	-0.616901	0.000503352	0.544783
SMARCC2	1.17189e-05	-0.696114	7.59823e-07	-2.6808
ATP2B2	1.54138e-05	-0.608148	8.12929e-12	-5.85687
SLC25A25-AS1	1.71329e-05	-0.607886	0.00134811	-1.0396
NOA1	2.06277e-05	-1.14096	0.000173838	-1.51433
IFNL1	3.94701e-05	-2.73688	1.12668e-30	-6.45895
TCP1	4.12308e-05	-0.871153	8.16406e-06	-2.22315
CCDC170	4.29852e-05	-0.615412	0.000149798	-2.26269
IFNL2	4.32885e-05	-2.83019	7.10359e-34	-8.26879
HYPK	4.64961e-05	-0.837265	0.000614821	-1.52746
RPS27L	4.66117e-05	-0.918099	2.89357e-08	-2.84978
DLGAP1	5.18228e-05	-0.666847	3.51629e-10	-4.75051
GNB5	0.00010012	-0.554462	0.000542634	-1.47272
MYC	0.000113035	-0.560405	6.33825e-07	0.713794
AKAP17A	0.000135604	-0.585091	0.000567798	0.542706
IGFBP1	0.000139255	1.0777	1.28424e-30	2.28119
RNFT1	0.000143006	-0.748761	6.40425e-07	-2.3702
DDX11	0.000315469	0.542692	6.6086e-24	1.85507
KPNA2	0.000321364	0.533114	2.68286e-36	1.40601
FAM134C	0.000393233	-0.599854	0.00058768	-1.42155
ANGEL2	0.00049597	-0.733853	0.000177126	-1.45495
GREM1	0.000497646	-0.83237	0.000151862	-1.48728
H2AFV	0.000579056	-0.608422	7.21266e-05	-1.79234
CLDN2	0.00080185	0.588273	1.42064e-25	1.93905
MSX1	0.000855998	-1.21232	0.000140618	-1.01719
GADD45A	0.00116801	-0.545833	0.000108992	0.57611
TCEB1	0.00309349	-0.529666	1.79057e-05	-2.29002
IFFO1	0.00318905	-0.500825	0.000108298	-1.90047
ALG5	0.00348789	-1.74963	2.34145e-08	-2.49311
KPNA4	0.00371738	-0.548568	1.33123e-08	-3.6797
RP11-18H7.1	0.00431092	-0.552556	0.0040479	-1.01283
RP11-404O13.5	0.00761207	-1.01937	5.5399e-11	-6.20266
TMEM123	0.00808975	-0.567129	0.00010347	-2.0826
