## Supplemental tables for "A common pattern of influenza A virus single cell gene expression heterogeneity governs the innate antiviral response to infection": TableS15_Combined_RuianClusters3-2_DGElist_Perth09_ClusterOnly.xlsx

### Sheet: Sheet1
ID	FDR_MAST_RuianCluster3-2	log2FC_MAST_RuianCluster3-2	FDR_NBID_RuianCluster3-2	log2FC_NBID_RuianCluster3-2
TMSB10	3.22494e-14	0.507578	2.05616e-28	1.00977
MYL6	2.34382e-13	0.668156	9.44716e-33	1.05952
PGAM1	8.6731e-13	0.526263	9.00418e-20	0.845188
COX7B	1.07393e-11	0.6007	2.71262e-35	1.13039
TMSB4X	2.51816e-11	0.611114	1.03697e-28	1.07403
NME4	5.8321e-11	0.564529	9.08641e-33	1.18818
SMARCE1	7.55611e-11	1.02349	1.06347e-09	3.1651
NDUFB3	8.10527e-11	0.591595	6.38353e-24	1.19442
NME1	8.15694e-08	0.550825	7.61189e-27	1.03322
LAPTM4B	3.14658e-07	0.591502	1.83954e-12	0.853654
LDHA	4.126e-07	0.541221	1.47444e-14	0.724477
ATF3	4.59168e-07	-1.95893	7.92512e-10	-2.19554
EIF5A	1.17442e-06	0.548511	2.08308e-19	0.943861
GRAMD2	5.8701e-06	0.713543	2.63584e-17	2.92606
MT1F	8.10127e-06	0.654498	4.47904e-13	1.44593
CTD-2540F13.2	8.2981e-06	0.578427	2.4753e-24	2.35481
RP11-54H7.4	3.58925e-05	0.596725	1.54883e-31	1.72353
SLC35F6	3.7339e-05	-0.545192	1.13259e-06	-0.766555
XAGE1A	0.000148778	0.629045	5.33947e-17	1.13565
LMO3	0.000399884	0.53183	4.88625e-09	2.0408
CTNNA1	0.000458825	0.516868	3.24242e-07	0.724621
ANKRD40	0.000810916	0.676026	9.11649e-11	2.30501
MEAF6	0.000874859	0.819805	4.002e-18	3.10832
HIST1H4C	0.00135441	-0.771469	2.70775e-06	-0.685454
TJP1	0.00141018	0.710603	6.39606e-11	3.31711
OTUD7B	0.00211417	0.987532	1.47069e-16	2.638
TUBD1	0.00247938	0.66683	1.41141e-14	2.61061
CTD-2319I12.2	0.00571704	0.75747	8.40881e-11	2.75707
INSIG1	0.00802301	-0.503238	0.000367665	-0.579003
LDHC	0.0081916	0.758166	1.81654e-11	3.24843
CKAP2L	0.00823867	0.554343	0.00696754	2.39648
