## Supplemental tables for "A common pattern of influenza A virus single cell gene expression heterogeneity governs the innate antiviral response to infection": TableS16_Combined_RuianClusters3-3_DGElist_Perth09_ClusterOnly.xlsx

### Sheet: Sheet1
ID	FDR_MAST_RuianCluster3-3	log2FC_MAST_RuianCluster3-3	FDR_NBID_RuianCluster3-3	log2FC_NBID_RuianCluster3-3
HA	2.31909e-254	4.41931	2.93769e-140	3.52515
NP	2.02247e-252	4.41915	1.44633e-130	3.30658
M	2.4724e-220	3.78124	1.89633e-115	3.03283
PB1	3.99069e-216	3.95057	3.95539e-68	2.96621
PA	6.78564e-191	4.25667	1.50324e-57	3.22497
PB2	3.19335e-190	3.25729	1.66501e-31	2.31607
NA	6.18115e-169	3.08952	1.05375e-47	2.33796
NS	1.74094e-119	2.98223	3.49039e-58	2.41653
RPS11	1.27773e-66	0.705586	6.20949e-15	-0.521021
RPL35A	4.85457e-66	0.679347	4.49447e-15	-0.541764
RPS12	1.2923e-65	0.702341	1.43918e-13	-0.556382
MT-CYB	3.14187e-64	0.664958	1.08791e-13	-0.629671
RPS18	5.34806e-64	0.699028	3.7699e-12	-0.504989
MT-ND3	2.66587e-63	0.626339	7.60558e-16	-0.655653
RPS8	3.62201e-61	0.632895	8.95497e-19	-0.618287
RPS19	3.9416e-58	0.625759	2.58365e-16	-0.611783
ATF3	1.1619e-57	2.74524	4.19734e-59	3.4791
RPL11	2.16146e-57	0.649391	5.76323e-15	-0.558496
RPS27A	1.26125e-56	0.596851	1.86976e-19	-0.628442
MT-CO2	2.59181e-55	0.60734	6.32505e-21	-0.772513
RPS28	8.90513e-55	0.614573	1.76562e-16	-0.580932
RPL36	1.43931e-52	0.574591	2.16882e-19	-0.627918
RPL23A	2.72246e-51	0.581929	2.64347e-18	-0.613711
RPL37A	2.86418e-51	0.657601	4.78538e-14	-0.550634
MT-ND2	1.37128e-50	0.629441	2.08747e-10	-0.556505
BTF3	2.1868e-50	0.576819	3.17801e-19	-0.602897
RPL13	2.08856e-49	0.528057	4.36028e-27	-0.757336
RPS3A	3.56405e-49	0.618648	2.73489e-19	-0.635077
ZFAS1	1.56795e-48	0.695645	1.05317e-14	-0.555892
RPL27A	1.07217e-47	0.631979	6.75193e-18	-0.586234
RPLP2	1.29886e-47	0.538347	1.86166e-23	-0.702094
RPL38	7.74594e-47	0.6095	6.93696e-15	-0.56483
MT-ND4	1.0278e-45	0.561778	1.42149e-19	-0.745559
RPL15	5.05745e-45	0.541548	4.2883e-25	-0.703741
RPS24	5.13613e-45	0.534854	6.35162e-28	-0.771066
MT-CO3	1.28118e-44	0.524732	3.89571e-16	-0.716511
RPL21	3.72927e-44	0.629528	5.76944e-14	-0.547289
RPL27	1.2212e-43	0.534466	1.97051e-22	-0.657286
MT-CO1	2.0672e-43	0.524476	1.23913e-18	-0.767016
MT-ND1	2.40324e-43	0.576852	5.50143e-15	-0.683398
RPL36A	9.68769e-42	0.644074	8.39157e-14	-0.54338
LRRC75A	1.66675e-39	0.568559	3.61131e-16	-0.604942
UBA52	2.88837e-39	0.540608	3.34307e-22	-0.652973
RPL5	4.37908e-39	0.50945	5.65508e-26	-0.721122
HES1	7.16638e-39	1.49773	9.54387e-09	1.1264
RPL10A	4.12394e-36	0.539101	6.80747e-23	-0.690113
RPL28	8.39616e-34	0.521003	1.00309e-22	-0.767615
MGST1	1.85182e-32	0.577963	9.46954e-21	-0.650064
COX7C	1.2194e-31	0.535491	5.29791e-20	-0.660821
UBL5	1.99463e-31	0.579088	1.55445e-10	-0.522024
GAPDH	1.82407e-28	0.545712	5.07588e-18	-0.655833
UQCRH	4.13095e-28	0.544753	1.8313e-15	-0.592565
KDM6B	1.30681e-27	1.17606	0.000352515	0.585549
TNFAIP3	2.54838e-26	1.74587	1.39962e-09	2.00315
SNRPF	2.28886e-25	0.567317	3.32815e-16	-0.625945
PPP1R15A	2.4743e-25	2.41423	6.0577e-14	1.08461
CXCL8	7.2159e-25	1.89205	1.88683e-10	1.34809
NDUFB2	6.54368e-24	0.549571	2.26813e-14	-0.608988
CYP24A1	7.02665e-24	-0.694762	1.17586e-83	-2.32771
COX6A1	8.67554e-24	0.523381	3.18204e-21	-0.669214
OAZ1	8.86211e-24	0.505885	1.64874e-19	-0.672218
RUFY2	3.75795e-23	1.18386	5.06095e-05	0.842284
COX8A	9.2551e-23	0.561497	3.90268e-13	-0.560697
PTP4A1	5.36086e-21	0.601812	1.57846e-12	-0.622292
MAP1LC3B	2.19688e-20	0.615751	4.81291e-16	-0.658211
NENF	4.0825e-20	0.505467	2.22102e-21	-0.705995
RP11-43F13.3	4.24899e-20	1.12105	2.83013e-06	2.92591
SCD	1.75723e-19	-0.707991	5.41109e-124	-2.30706
CYSTM1	2.00033e-19	0.531286	2.77535e-25	-0.77415
ZC3HAV1	8.21784e-19	2.61978	5.42502e-26	2.93546
IFIT2	9.65231e-19	5.07457	1.16235e-33	4.14717
GRN	1.86949e-18	-0.582863	5.08913e-103	-2.14013
SQLE	8.56672e-18	-0.754859	7.29525e-129	-2.41162
C9orf16	2.56325e-17	0.551088	1.99953e-11	-0.595394
SH3BGRL3	3.16788e-17	0.567238	3.29428e-09	-0.557156
PLP2	5.08532e-17	0.532005	2.31206e-19	-0.701888
RIF1	1.4373e-16	-0.547967	1.53247e-101	-2.52363
CTSA	1.96758e-16	-0.577411	1.38924e-95	-2.23964
MVP	1.02547e-15	-0.521458	3.15814e-91	-2.29293
DHRS3	1.33307e-15	-0.548863	9.25278e-81	-2.25984
B2M	5.4636e-15	0.503061	4.95735e-23	-0.768399
SLC52A2	8.74398e-15	-0.55642	2.44766e-93	-2.18146
MINOS1	8.90259e-15	0.51704	1.10819e-11	-0.60634
HMGCR	1.32512e-14	-0.708561	7.48726e-60	-2.78253
BANF1	1.59117e-14	0.509766	5.74837e-18	-0.686523
IER2	2.29506e-14	0.673913	4.04624e-14	-0.724757
ATP6V0B	3.46052e-14	0.51349	7.73005e-20	-0.733311
NBEAL1	1.54391e-13	0.546078	8.34516e-13	-0.699703
CAV2	2.30992e-13	0.587704	3.94812e-12	-0.661306
IFNL1	5.18967e-13	3.19822	1.31282e-13	6.57018
ELF2	5.70741e-13	1.15363	0.000624478	1.57973
TRAPPC2	1.89333e-12	0.996063	0.00544911	0.683915
MSX1	2.27615e-12	1.56837	4.12939e-09	1.57865
LPIN1	1.48529e-11	-0.529522	3.59398e-75	-2.30705
IFNL2	1.53986e-11	3.28044	1.22461e-18	7.80603
HTRA1	6.80906e-11	-0.539601	1.64104e-62	-2.21727
ITGA2	7.3127e-11	-0.661925	7.36247e-66	-2.42668
PNN	9.26773e-11	0.64386	5.04931e-11	-0.675118
TFDP2	9.94547e-11	0.894462	1.85044e-06	1.91343
LHFPL4	1.11662e-10	0.678673	0.00923558	0.806128
LASP1	2.81316e-10	-0.505329	1.11167e-77	-2.15032
PHF3	4.05434e-10	0.725996	2.59793e-09	-0.745312
FLNB	9.77501e-10	-0.524352	9.51056e-92	-2.11219
RPS4Y1	1.10458e-09	0.550457	2.12165e-09	-0.694246
C6orf48	4.16914e-09	0.546377	1.24488e-15	-0.794681
TFDP1	5.87886e-09	0.557355	5.11242e-06	-0.600093
CCDC90B	6.27742e-09	0.704161	0.00475186	1.12146
SNHG9	9.63767e-09	0.646356	0.00114991	-0.502394
MYC	1.15814e-08	0.88972	0.000453879	-0.563807
GPBP1	1.90994e-08	0.596074	1.24027e-14	-0.884188
RBPMS	2.46712e-08	0.61004	5.53701e-06	-0.645851
MCM5	2.70476e-08	-0.515168	9.20299e-35	-2.70986
SLC16A3	3.60553e-08	-0.512942	4.11576e-50	-2.28073
PF4	3.97493e-08	1.05728	2.03781e-05	1.88878
FEN1	7.79099e-08	-0.565068	7.00041e-54	-2.43552
SLC25A33	1.44349e-07	0.602893	2.06454e-07	-0.787128
THEM6	2.61237e-07	-0.525345	5.97235e-55	-2.41442
ETS2	2.89399e-07	0.860071	3.89848e-05	-0.645117
PRPF38B	2.89822e-07	0.545225	4.63148e-10	-0.778956
TNFAIP2	4.70404e-07	0.926424	6.05243e-07	-0.642443
ADAP1	4.98119e-07	0.834582	2.85179e-06	2.8501
DNAJC4	5.82528e-07	0.617094	1.16934e-07	-0.654693
MORN2	5.83831e-07	0.539644	3.86825e-09	-0.713991
HIP1R	6.46751e-07	1.20866	0.00280898	0.796631
BIRC2	6.48902e-07	0.56289	0.000189103	-0.612224
RP11-47A8.5	6.71313e-07	0.619242	0.00108876	-0.504168
SKIL	7.31999e-07	0.588565	1.83093e-09	-0.741115
ANKRD13C	7.68805e-07	0.535263	0.000257262	1.55482
RPF2	1.74995e-06	0.554614	2.85226e-09	-0.82048
BHLHE40	1.85498e-06	0.503709	1.00584e-11	-0.819751
CREM	2.46831e-06	0.515903	7.96547e-15	-0.84032
P2RX5-TAX1BP3	7.5148e-06	1.09655	0.00425052	0.854031
ACAT2	1.00114e-05	-0.507045	1.44841e-58	-2.43286
GABARAPL1	1.43252e-05	0.606507	0.00262829	-0.51644
RUSC1-AS1	3.30821e-05	-0.502757	1.70773e-39	-2.12702
DLEU1	3.48899e-05	0.507334	3.23751e-06	-0.639587
PLEKHA1	3.49e-05	0.84429	2.76652e-05	-0.619785
PNP	3.81729e-05	0.507139	9.65327e-12	-0.936481
BCL3	4.26773e-05	0.538654	1.81154e-15	-0.900827
C11orf96	4.35092e-05	1.10963	0.000210487	2.18137
AKAP17A	6.31346e-05	0.725659	4.55701e-05	-0.653702
TRAF4	7.86866e-05	0.731006	0.000172836	-0.677412
TGIF1	0.000120639	0.552772	6.05112e-18	-0.926084
IER5	0.000176977	0.718043	7.43554e-14	-0.937073
NOP58	0.000273134	0.500681	5.42021e-19	-1.03947
NEAT1	0.000275304	-0.584264	8.20735e-94	-2.24225
PCF11	0.000353005	0.546962	2.03881e-07	-0.867008
RIOK3	0.000361416	0.583939	0.000373636	-0.541859
CREB1	0.000373193	0.517186	1.03094e-05	-0.753177
VCAN	0.000418961	-0.521623	7.20536e-44	-2.05685
SLC50A1	0.00057121	0.680846	3.32874e-05	-0.643101
EREG	0.000941906	0.636755	0.00429645	-0.529496
ARIH1	0.000967898	0.598319	4.85373e-21	-1.01128
TCP1	0.000993494	0.948632	0.00352655	1.33075
YPEL5	0.00113999	0.520476	1.86733e-13	-0.895271
HIST2H2AA4	0.00139693	0.520164	2.33895e-09	-0.856764
SLC1A4	0.0015607	-0.501015	1.09283e-28	-2.32548
MAP3K8	0.0038732	0.617279	1.64145e-05	-0.75997
SNHG25	0.00413298	0.532818	6.30485e-08	-0.787755
ARID4A	0.00432362	0.666527	3.2322e-07	-0.851262
KPNA2	0.00453929	-0.561463	1.41117e-63	-2.01932
ZNF720	0.00534878	0.512773	1.2613e-10	-0.955978
PLAU	0.00800177	0.651479	0.000200316	-0.632334
